# AIControl: Replacing matched control experiments with machine learning improves ChIP-seq peak identification

**DOI:** 10.1101/278762

**Authors:** Nao Hiranuma, Scott M. Lundberg, Su-In Lee

## Abstract

ChIP-seq is a technique to determine binding locations of transcription factors, which remains a central challenge in molecular biology. Current practice is to use a “control” dataset to remove background signals from a immunoprecipitation (IP) target dataset. We introduce the *AlControl* framework, which eliminates the need to obtain a control dataset and instead identifies binding peaks by estimating the distributions of background signals from many publicly available control ChIP-seq datasets. We thereby avoid the cost of running control experiments while simultaneously increasing the accuracy of binding location identification. Specifically, AIControl can (1) estimate background signals at fine resolution, (2) systematically weigh the most appropriate control datasets in a data-driven way, (3) capture sources of potential biases that may be missed by one control dataset, and (4) remove the need for costly and time-consuming control experiments. We applied AIControl to 410 IP datasets in the ENCODE ChIP-seq database, using 440 control datasets from 107 cell types to impute background signal. Without using matched control datasets, AIControl identified peaks that were more enriched for putative binding sites than those identified by other popular peak callers that used a matched control dataset. We also demonstrated that our framework identifies binding sites that recover documented protein interactions more accurately.
