## SupplementaryData.zip for "AIControl: Replacing matched control experiments with machine learning improves ChIP-seq peak identification": SupplementaryData2.csv

ID	CELLTYPE	TARGET	AIControl	AIControl_noSameCell	AIControl_noSameLab	AIControl_noSameCellLab	MACS2	SISSRs	SPP	CLOUDCONTROL	SISSRs_noMatched	MACS2_noMatched	#peaks
ENCFF000PST	HepG2	ZBTB33	0.7406	0.7529	0.7555	0.7539	0.6048	0.5794	0.6183	0.6343	0.4748	0.5712	4052
ENCFF000NVM	GM12878	ELF1	0.5723	0.5712	0.5950	0.5905	0.4532	0.4674	0.4807	0.5271	0.5269	0.4551	26076
ENCFF000YMI	K562	E2F4	0.8046	0.7958	0.8057	0.7964	0.7091	0.8424	0.7591	0.6804	0.7398	0.6734	5445
ENCFF000PYD	K562	CTCF	0.9002	0.8996	0.9130	0.9167	0.8228	0.9193	0.8238	0.8454	0.9270	0.8398	47002
ENCFF000PEH	HeLa-S3	GABPA	0.8138	0.8055	0.8373	0.8348	0.6941	0.8233	0.7663	0.7298	0.6284	0.7004	8091
ENCFF000YSL	K562	IRF1	0.9869	0.9850	0.9869	0.9850	0.4472	0.3464	0.8352	0.7621	0.0341	0.6276	110
ENCFF000QBD	K562	GATA2	0.4755	0.4943	0.4730	0.4915	0.4308	0.4912	0.4340	0.4376	0.4711	0.4312	35988
ENCFF000WDO	GM12878	RFX5	0.5378	0.5439	0.5387	0.5480	0.4933	0.5586	0.5425	0.4575	0.3305	0.4771	1367
ENCFF000YPN	K562	JUN	0.7379	0.7112	0.7329	0.7111	0.6380	0.7199	0.6007	0.6370	0.5660	0.5882	9748
ENCFF001HTP	K562	CTCF	0.9180	0.9197	0.9181	0.9198	0.7876	0.9348	0.8012	0.8037	0.9203	0.8105	36313
ENCFF000PXY	K562	CREB1	0.3276	0.2913	0.3224	0.3043	0.2706	0.2984	0.2817	0.3069	0.2780	0.2694	24658
ENCFF000VUY	GM12878	ELK1	0.6053	0.5813	0.5868	0.5677	0.4670	0.6786	0.6514	0.4480	0.0418	0.4733	46
ENCFF002EDH	HeLa-S3	MAFF	0.7522	0.7147	0.7215	0.7115	0.5748	0.6789	0.6076	0.6227	0.5676	0.5805	43565
ENCFF000VVA	GM12878	ELK1	0.6339	0.6304	0.6317	0.6388	0.6529	0.7010	0.6035	0.5450	0.2793	0.5144	2220
ENCFF000XJL	HeLa-S3	NRF1	0.9509	0.9488	0.9484	0.9455	0.7594	0.8528	0.8168	0.8657	0.5521	0.7957	2727
ENCFF002EFX	K562	NRF1	0.7033	0.6704	0.7046	0.6797	0.6426	0.8862	0.6527	0.6701	0.8194	0.6879	23336
ENCFF000XQT	HepG2	JUN	0.4250	0.4361	0.4281	0.4372	0.3639	0.3800	0.3651	0.3470	0.3305	0.3561	11298
ENCFF002DPL	K562	SP1	0.6992	0.6832	0.7023	0.6867	0.6790	0.8466	0.7024	0.6953	0.7031	0.6727	13127
ENCFF000XBO	HeLa-S3	CEBPB	0.4445	0.4304	0.4332	0.4291	0.3580	0.4624	0.3531	0.3852	0.3899	0.3553	105346
ENCFF000YRS	K562	IRF1	0.6135	0.4785	0.6083	0.4813	0.3991	0.4208	0.3708	0.4294	0.2870	0.3519	9070
ENCFF000YYD	K562	RFX5	0.5265	0.5261	0.5272	0.5253	0.4836	0.5379	0.5098	0.4616	0.3340	0.4277	3161
ENCFF002EDT	HepG2	FOS	0.5461	0.4840	0.5409	0.4793	0.3109	0.3468	0.3566	0.4324	0.2914	0.3227	17991
ENCFF000NXJ	GM12878	MEF2C	0.3483	0.3280	0.3348	0.3245	0.2924	0.3388	0.2816	0.3007	0.2750	0.2750	19734
ENCFF000YWC	K562	NRF1	0.9258	0.8896	0.9243	0.8890	0.8310	0.9309	0.8542	0.8413	0.6781	0.8086	5880
ENCFF000QGW	K562	SP1	0.6422	0.5505	0.7226	0.6626	0.6816	0.7111	0.6629	0.6425	0.6081	0.6334	11731
ENCFF000YLW	K562	CTCF	0.8837	0.8726	0.8869	0.8785	0.7949	0.9264	0.8097	0.8257	0.9091	0.8117	62453
ENCFF000PKZ	HepG2	MAX	0.4179	0.3833	0.3836	0.3753	0.3233	0.3833	0.3235	0.3583	0.3091	0.2924	65712
ENCFF000QAL	K562	FOSL1	0.7565	0.7208	0.7596	0.7261	0.6682	0.6784	0.6092	0.6782	0.6840	0.6405	37773
ENCFF000RWO	K562	CTCF	0.8912	0.8919	0.8915	0.8924	0.8264	0.9285	0.8305	0.8442	0.9228	0.8444	61108
ENCFF000PGG	HepG2	CEBPB	0.4911	0.4478	0.4489	0.4446	0.4197	0.5198	0.3972	0.4372	0.3930	0.3984	22840
ENCFF000PZP	K562	EGR1	0.8198	0.7839	0.8658	0.8437	0.8369	0.8867	0.8218	0.8125	0.8532	0.8076	39113
ENCFF002DPA	K562	NRF1	0.7020	0.6703	0.7039	0.6792	0.6412	0.8875	0.6522	0.6677	0.8197	0.6876	23491
ENCFF000XMS	HeLa-S3	TBP	0.1429	0.1408	0.1418	0.1410	0.1239	0.1264	0.1256	0.1394	0.1239	0.1273	26690
ENCFF000XHZ	HeLa-S3	MAX	0.4300	0.4217	0.4262	0.4214	0.3874	0.3799	0.3743	0.4101	0.3696	0.3623	21510
ENCFF002EIZ	K562	REST	0.4664	0.4460	0.4605	0.4381	0.4589	0.5063	0.4487	0.4401	0.4447	0.4437	70950
ENCFF000ZEY	K562	ZNF263	0.3861	0.3766	0.3848	0.3765	0.3459	0.4384	0.3479	0.3611	0.3847	0.3580	5740
ENCFF000YOW	K562	STAT1	0.6325	0.6325	0.6270	0.6325	0.9092	0.1667	0.5020	0.7744	0.2470	0.5651	15
ENCFF000PZY	K562	ELF1	0.6771	0.6240	0.6761	0.6265	0.5367	0.6639	0.5245	0.5819	0.5654	0.5067	58353
ENCFF000ZEX	K562	ZNF263	0.4155	0.4052	0.4155	0.4047	0.3606	0.4701	0.3703	0.3719	0.4086	0.3706	4924
ENCFF000VXA	GM12878	JUND	0.2219	0.2258	0.2220	0.2262	0.2256	0.2330	0.2253	0.2192	0.2275	0.2172	7023
ENCFF000VYA	GM12878	MAX	0.4832	0.5907	0.3867	0.4408	0.2609	0.3592	0.4354	0.2452	0.0556	0.1089	23
ENCFF000XMD	HeLa-S3	TCF7L2	0.5216	0.5201	0.5219	0.5196	0.3949	0.5186	0.4728	0.4146	0.3699	0.4191	2880
ENCFF000YSV	K562	IRF1	0.1349	0.1382	0.1350	0.1381	0.1069	0.0998	0.1084	0.1205	0.1007	0.1094	14268
ENCFF000VTF	GM12878	FOS	0.0737	0.0745	0.0737	0.0744	0.0752	0.0625	0.0769	0.0883	0.0922	0.0919	1140
ENCFF000WAK	GM12878	RELA	0.6450	0.6311	0.6291	0.6215	0.5616	0.5903	0.5665	0.5787	0.4587	0.5293	10284
ENCFF000YPB	K562	JUN	0.7422	0.7181	0.7379	0.7184	0.6276	0.6397	0.6296	0.6562	0.4136	0.5762	6015
ENCFF000NUL	GM12878	CREB1	0.2604	0.2516	0.2684	0.2623	0.2601	0.2748	0.2569	0.2645	0.2553	0.2446	54399
ENCFF002DPD	K562	NRF1	0.7323	0.6773	0.7414	0.6853	0.6262	0.8626	0.6315	0.6506	0.7731	0.6644	22945
ENCFF000YPD	K562	JUN	0.7429	0.7085	0.7367	0.7086	0.6232	0.6550	0.6201	0.6517	0.4441	0.5752	8248
ENCFF002EAM	GM12878	HSF1	0.7017	0.6875	0.6905	0.6730	0.5241	0.5634	0.5653	0.6167	0.4046	0.4546	6000
ENCFF000YAL	endothelial cell of umbilical vein	JUN	0.7502	0.7505	0.7505	0.7503	0.6794	0.7874	0.6521	0.6573	0.6047	0.6484	24500
ENCFF002EKJ	GM12878	KLF5	0.2669	0.2981	0.2979	0.3306	0.4254	0.4894	0.4480	0.2862	0.3387	0.3388	12230
ENCFF000VVG	GM12878	ESRRA	0.8527	0.8699	0.8500	0.8491	0.7436	0.8127	0.7195	0.6155	0.1667	0.5794	26
ENCFF000NWM	GM12878	GABPA	0.7101	0.7305	0.7776	0.7780	0.6424	0.7287	0.7171	0.6599	0.6583	0.6230	13071
ENCFF000PZK	K562	EGR1	0.7773	0.7579	0.8253	0.8057	0.7880	0.8409	0.7689	0.7663	0.8110	0.7715	60708
ENCFF000YNZ	K562	GATA2	0.4847	0.4653	0.4856	0.4652	0.4292	0.4042	0.4439	0.4488	0.3213	0.4098	6899
ENCFF000ARV	GM12878	CTCF	0.9162	0.9158	0.9160	0.9156	0.7380	0.9352	0.7581	0.7690	0.8918	0.7780	38100
ENCFF000XCW	HeLa-S3	JUN	0.7386	0.7371	0.7370	0.7371	0.6411	0.7657	0.6178	0.6077	0.6693	0.6212	27895
ENCFF000XMN	HeLa-S3	TCF7L2	0.3899	0.3674	0.3916	0.3678	0.2602	0.3278	0.2748	0.2995	0.3263	0.2859	18000
ENCFF000ROU	GM12878	CTCF	0.9292	0.9275	0.9294	0.9278	0.8207	0.9476	0.8074	0.8566	0.9427	0.8517	43763
ENCFF002EKM	GM12878	KLF5	0.2393	0.2797	0.2757	0.3204	0.4259	0.4939	0.4533	0.2597	0.3661	0.3536	14424
ENCFF000QGZ	K562	SP2	0.8527	0.8368	0.8677	0.8490	0.7834	0.4389	0.8082	0.8108	0.8012	0.7957	3563
ENCFF000QKK	K562	YY1	0.6520	0.5929	0.5849	0.5659	0.4047	0.5335	0.4692	0.5201	0.5151	0.4343	23777
ENCFF002DPH	K562	RUNX1	0.3393	0.3246	0.3190	0.3174	0.2490	0.2972	0.3013	0.2614	0.2133	0.2121	16864
ENCFF002EBQ	GM12878	MAFF	0.7574	0.7312	0.6969	0.6873	0.4602	0.5470	0.6168	0.6421	0.2968	0.4757	1968
ENCFF001HSN	endothelial cell of umbilical vein	CTCF	0.9186	0.9188	0.9191	0.9193	0.7800	0.9451	0.8124	0.8087	0.9437	0.8232	38995
ENCFF000PYZ	K562	E2F6	0.6312	0.6237	0.6503	0.6457	0.5856	0.4003	0.6094	0.6016	0.5822	0.5979	16950
ENCFF000XQN	HepG2	CEBPB	0.5773	0.5437	0.5759	0.5429	0.4708	0.5365	0.4675	0.4960	0.4611	0.4675	22053
ENCFF000ZAR	K562	STAT1	0.6425	0.5829	0.6425	0.5818	0.5149	0.5593	0.5086	0.5427	0.4008	0.4603	6314
ENCFF000VYE	GM12878	JUND	0.2101	0.2103	0.2098	0.2104	0.1971	0.1954	0.2033	0.1996	0.2210	0.1998	4591
ENCFF000XUF	HepG2	MAX	0.5630	0.5313	0.5585	0.5280	0.3473	0.3480	0.3938	0.4456	0.3251	0.3617	10880
ENCFF000VVQ	GM12878	EBF1	0.6769	0.6561	0.6651	0.6364	0.5918	0.6899	0.5986	0.5826	0.6382	0.5795	50639
ENCFF000OFJ	GM12878	SRF	0.5118	0.4825	0.4733	0.4637	0.3940	0.4438	0.3834	0.4538	0.3559	0.3633	18053
ENCFF000XHF	HeLa-S3	MAX	0.3938	0.3831	0.3853	0.3822	0.2989	0.2936	0.3262	0.3621	0.3014	0.3151	36304
ENCFF000YUU	K562	NFYA	0.8081	0.8070	0.8074	0.8069	0.5575	0.8440	0.7037	0.5809	0.7302	0.5879	2111
ENCFF002EHZ	HeLa-S3	SREBF2	0.2563	0.2572	0.2396	0.2400	0.1940	0.2154	0.2334	0.1484	0.1642	0.1159	8591
ENCFF002EIE	HeLa-S3	SREBF2	0.2634	0.2612	0.2467	0.2453	0.1944	0.2187	0.2260	0.1439	0.1640	0.1186	8631
ENCFF000YPL	K562	JUN	0.7365	0.6965	0.7310	0.6964	0.6245	0.6900	0.6052	0.6364	0.5383	0.5702	11503
ENCFF000PMN	HepG2	REST	0.8868	0.8836	0.8814	0.8810	0.7180	0.8968	0.8291	0.7205	0.8398	0.7571	4801
ENCFF000WAZ	GM12878	NRF1	0.8871	0.9103	0.8903	0.9166	0.8494	0.9144	0.8806	0.8690	0.7557	0.8171	6735
ENCFF000PHG	HepG2	CTCF	0.8939	0.8854	0.9030	0.9007	0.8236	0.9292	0.8487	0.8508	0.9230	0.8376	74802
ENCFF000RWH	K562	CTCF	0.9163	0.9174	0.9164	0.9175	0.8205	0.9401	0.8066	0.8495	0.9375	0.8483	47948
ENCFF000BQY	endothelial cell of umbilical vein	CTCF	0.9612	0.9612	0.9610	0.9609	0.8058	0.9602	0.7948	0.8371	0.9376	0.8471	7670
ENCFF000XTQ	HepG2	JUND	0.5961	0.5707	0.5938	0.5691	0.4944	0.5934	0.4832	0.5358	0.5345	0.4994	59350
ENCFF000PTO	HepG2	ZEB1	0.3106	0.2963	0.3223	0.3163	0.3286	0.3726	0.3077	0.3029	0.2910	0.2808	52454
ENCFF000PQW	HepG2	SRF	0.6062	0.5449	0.5522	0.5328	0.4555	0.5351	0.4599	0.5413	0.3621	0.4247	24311
ENCFF000VUW	GM12878	CTCF	0.8691	0.8652	0.8717	0.8657	0.8229	0.9202	0.8360	0.8085	0.9217	0.8119	69316
ENCFF002DOU	HeLa-S3	SREBF2	0.2774	0.2753	0.2586	0.2581	0.2067	0.2264	0.2323	0.1691	0.1691	0.1298	9366
ENCFF002EKP	GM12878	RELA	0.3697	0.4455	0.3611	0.4330	0.2846	0.4007	0.3547	0.2919	0.2566	0.2052	8545
ENCFF000XDN	HeLa-S3	E2F6	0.6614	0.6606	0.6613	0.6608	0.5897	0.6035	0.6150	0.5859	0.5481	0.5845	5374
ENCFF000PJT	HepG2	HNF4A	0.6712	0.6422	0.6412	0.6404	0.5426	0.6394	0.5589	0.5897	0.6220	0.5622	35276
ENCFF000RWK	K562	CTCF	0.9119	0.9130	0.9120	0.9131	0.8178	0.9376	0.8122	0.8492	0.9359	0.8477	50652
ENCFF002DPP	K562	SP1	0.4795	0.4048	0.4860	0.4127	0.6487	0.7345	0.6662	0.5703	0.5566	0.5731	18773
ENCFF000XAT	HeLa-S3	BRCA1	0.1055	0.1056	0.1068	0.1067	0.0846	0.0845	0.0928	0.1007	0.0899	0.0940	16665
ENCFF000XIM	HeLa-S3	NFYA	0.6793	0.6781	0.6801	0.6786	0.5823	0.7362	0.5747	0.5821	0.4655	0.5517	6629
ENCFF000XOI	HeLa-S3	USF2	0.7176	0.7028	0.7061	0.7018	0.6255	0.6849	0.6334	0.6476	0.5834	0.6233	18776
ENCFF000YPJ	K562	STAT1	0.2374	0.2296	0.2377	0.2284	0.1918	0.1887	0.2072	0.2164	0.1493	0.1897	3802
ENCFF002DOZ	K562	RUNX1	0.3590	0.3412	0.3339	0.3259	0.2505	0.3065	0.2842	0.2572	0.2255	0.2151	17112
ENCFF000ROZ	GM12878	CTCF	0.9316	0.9307	0.9318	0.9308	0.8334	0.9438	0.8261	0.8624	0.9334	0.8574	37915
ENCFF000XIO	HeLa-S3	NFYA	0.6859	0.6845	0.6866	0.6845	0.5164	0.6961	0.5555	0.5740	0.5773	0.5498	7488
ENCFF000XUK	HepG2	MAFK	0.7732	0.7682	0.7728	0.7682	0.6879	0.7780	0.6719	0.6871	0.7446	0.7006	93520
ENCFF000NWN	GM12878	GABPA	0.8291	0.8369	0.8592	0.8597	0.7156	0.8341	0.7821	0.7487	0.7823	0.7111	6153
ENCFF000QAQ	K562	GABPA	0.5765	0.4808	0.6640	0.5803	0.5593	0.6590	0.5858	0.5784	0.6488	0.5834	17612
ENCFF002EKT	GM12878	KLF5	0.2689	0.2991	0.2966	0.3314	0.4241	0.4853	0.4408	0.2863	0.3367	0.3344	12087
ENCFF001HIA	GM12878	CTCF	0.8996	0.8986	0.9000	0.8989	0.8068	0.9376	0.8477	0.8245	0.9136	0.8162	47039
ENCFF000NUK	GM12878	CREB1	0.2916	0.2804	0.3031	0.2973	0.2712	0.3142	0.2760	0.2890	0.2822	0.2598	33693
ENCFF000OHD	GM12878	USF1	0.7626	0.7580	0.7384	0.7353	0.6549	0.7712	0.6535	0.6784	0.6256	0.6048	20222
ENCFF002DUE	K562	NRF1	0.6932	0.6666	0.6949	0.6757	0.6396	0.8809	0.6479	0.6611	0.8193	0.6855	23614
ENCFF000XUU	HepG2	MAFK	0.7899	0.7799	0.7891	0.7799	0.6857	0.7899	0.6742	0.6858	0.7064	0.6916	51222
ENCFF000XSL	HepG2	HSF1	0.5034	0.4929	0.4960	0.4864	0.4444	0.5246	0.4601	0.4528	0.3805	0.4194	3121
ENCFF000XZJ	HepG2	NR2C2	0.5016	0.4997	0.5011	0.4996	0.4467	0.5096	0.4624	0.4507	0.3194	0.4215	3316
ENCFF002DPF	K562	NRF1	0.6971	0.6545	0.7066	0.6631	0.6023	0.8572	0.6276	0.6308	0.7850	0.6567	23794
ENCFF000XYE	HepG2	SREBF1	0.3763	0.3661	0.3757	0.3656	0.3127	0.4485	0.2897	0.3053	0.2746	0.2726	885
ENCFF002EKS	GM12878	RELA	0.5335	0.5441	0.5248	0.5328	0.4202	0.5110	0.4794	0.4611	0.3970	0.3748	22752
ENCFF000QHH	K562	SRF	0.4960	0.4626	0.4654	0.4249	0.3688	0.4169	0.3718	0.4439	0.3664	0.3579	14345
ENCFF000PEM	HeLa-S3	REST	0.6952	0.6955	0.6962	0.6962	0.5807	0.6837	0.6305	0.5819	0.6465	0.6231	16748
ENCFF000WFZ	GM12878	NR2C2	0.6413	0.6379	0.6402	0.6370	0.5873	0.5693	0.5734	0.5337	0.2195	0.5402	760
ENCFF000XMF	HeLa-S3	TCF7L2	0.5082	0.5078	0.5084	0.5082	0.3864	0.5124	0.4686	0.3923	0.3673	0.4084	3448
ENCFF000ZDC	K562	NR2C2	0.4608	0.4527	0.4608	0.4521	0.2975	0.4888	0.3466	0.3447	0.1183	0.1801	1425
ENCFF000XHI	HeLa-S3	JUND	0.2551	0.2551	0.2553	0.2550	0.2401	0.2514	0.2402	0.2419	0.2548	0.2400	51012
ENCFF000VVP	GM12878	EBF1	0.7358	0.7163	0.7217	0.6940	0.6193	0.7266	0.6188	0.5858	0.6425	0.5939	24112
ENCFF000YTX	K562	MAX	0.5654	0.5515	0.5657	0.5528	0.4735	0.6089	0.4677	0.5338	0.4091	0.4500	4916
ENCFF000WBF	GM12878	RELA	0.5856	0.5752	0.5719	0.5681	0.4996	0.5286	0.5076	0.5239	0.4265	0.4830	9743
ENCFF000XOE	HeLa-S3	USF2	0.7014	0.6881	0.6944	0.6874	0.5700	0.6472	0.5900	0.6267	0.5748	0.5845	27545
ENCFF000YAT	endothelial cell of umbilical vein	GATA2	0.4153	0.4143	0.4153	0.4143	0.3673	0.4271	0.3594	0.3566	0.3705	0.3605	29088
ENCFF000YMW	K562	E2F4	0.8074	0.7985	0.8074	0.7986	0.7325	0.8802	0.7863	0.7683	0.7397	0.7428	8358
ENCFF000WGC	GM12878	USF2	0.8241	0.8175	0.8213	0.8146	0.6773	0.7525	0.6864	0.7115	0.5669	0.6559	6231
ENCFF000XNF	HeLa-S3	NR2C2	0.4938	0.4939	0.4944	0.4935	0.4332	0.4672	0.4513	0.4438	0.3929	0.4322	2776
ENCFF000VTG	GM12878	FOS	0.1001	0.0994	0.0999	0.0992	0.0895	0.0984	0.0888	0.0950	0.0899	0.0891	3181
ENCFF000XPS	HepG2	BRCA1	0.1040	0.0929	0.1240	0.1055	0.0749	0.0889	0.1241	0.0937	0.1095	0.1351	406
ENCFF002EBU	GM12878	NR3C1	0.2121	0.2149	0.2119	0.2106	0.1684	0.1696	0.1831	0.1857	0.1354	0.1637	5982
ENCFF000XIV	HeLa-S3	NFYB	0.7561	0.7495	0.7573	0.7497	0.6163	0.8320	0.6022	0.6397	0.6103	0.5992	12955
ENCFF000RUI	HepG2	CTCF	0.9327	0.9322	0.9329	0.9324	0.8485	0.9384	0.8553	0.8557	0.9201	0.8628	37356
ENCFF000RUJ	HepG2	CTCF	0.9223	0.9212	0.9225	0.9213	0.8448	0.9379	0.8550	0.8601	0.9353	0.8623	48937
ENCFF000YUV	K562	NFYA	0.7922	0.7751	0.7906	0.7747	0.6430	0.8521	0.6730	0.6746	0.6906	0.6272	8348
ENCFF000YTH	K562	MAX	0.4723	0.4408	0.4681	0.4395	0.2824	0.2814	0.3328	0.3886	0.3170	0.3116	17578
ENCFF000YUC	K562	MAFK	0.8031	0.7568	0.8003	0.7568	0.6443	0.7497	0.6423	0.6714	0.6878	0.6545	37788
ENCFF002EKZ	GM12878	STAT1	0.1652	0.1606	0.1981	0.1829	0.1186	0.1264	0.1331	0.2110	0.1299	0.1897	6801
ENCFF000ARP	GM12878	CTCF	0.9032	0.9009	0.9038	0.9015	0.7785	0.9338	0.7644	0.7836	0.8911	0.7787	42653
ENCFF000PQP	HepG2	SP2	0.8278	0.8074	0.8568	0.8505	0.7176	0.8121	0.7763	0.7339	0.5199	0.7203	1936
ENCFF000WFR	GM12878	NR2C2	0.4458	0.4446	0.4385	0.4383	0.3464	0.3325	0.4321	0.3948	0.1359	0.3289	286
ENCFF000XAR	HeLa-S3	BRCA1	0.1070	0.1057	0.1070	0.1062	0.0852	0.0845	0.0931	0.1058	0.0900	0.0958	20899
ENCFF000XXX	HepG2	RFX5	0.5615	0.5644	0.5626	0.5643	0.4814	0.5760	0.5697	0.4739	0.4186	0.4960	1778
ENCFF000XRN	HepG2	ESRRA	0.7863	0.7798	0.7858	0.7788	0.6317	0.7531	0.7322	0.6262	0.2521	0.4296	698
ENCFF000NUD	GM12878	CEBPB	0.2342	0.2105	0.2142	0.2025	0.2140	0.2235	0.1915	0.1828	0.0851	0.1399	1103
ENCFF000YSC	K562	JUND	0.3203	0.2956	0.3219	0.2958	0.2493	0.2627	0.2700	0.2945	0.2761	0.2660	35400
ENCFF000YTY	K562	MAX	0.6130	0.5970	0.6121	0.5967	0.5267	0.6565	0.5046	0.5790	0.4501	0.4852	8469
ENCFF000XTR	HepG2	JUND	0.4719	0.4422	0.4687	0.4406	0.3951	0.4834	0.3830	0.4165	0.4163	0.3901	37562
ENCFF000YRO	K562	IRF1	0.5545	0.4400	0.5595	0.4576	0.3331	0.1440	0.2105	0.3335	0.0000	0.2110	21
ENCFF000VUL	GM12878	E2F4	0.8242	0.8302	0.8256	0.8298	0.7455	0.8402	0.7416	0.6868	0.3703	0.6916	1364
ENCFF000XYX	HepG2	TCF7L2	0.5250	0.5203	0.5241	0.5202	0.4334	0.4166	0.4305	0.4254	0.3673	0.4302	5970
ENCFF000QAN	K562	FOSL1	0.8470	0.8110	0.8464	0.8128	0.7007	0.7400	0.6907	0.7395	0.6687	0.6852	16740
ENCFF000YPI	K562	STAT1	0.2437	0.2431	0.2440	0.2431	0.1780	0.1579	0.2051	0.2206	0.1141	0.2064	2104
ENCFF002EDV	HepG2	FOS	0.5164	0.4742	0.5160	0.4707	0.2485	0.3001	0.3245	0.2505	0.1680	0.1528	6324
ENCFF000YNY	K562	GATA2	0.4990	0.5044	0.4991	0.5043	0.4188	0.5013	0.4398	0.4501	0.4573	0.4360	24651
ENCFF002EBY	GM12878	NR3C1	0.2366	0.2444	0.2350	0.2427	0.1943	0.1947	0.2046	0.2213	0.1777	0.1961	11250
ENCFF000XZL	HepG2	TBP	0.1745	0.1645	0.1757	0.1655	0.1407	0.1572	0.1453	0.1530	0.1267	0.1524	7683
ENCFF000PMU	HepG2	REST	0.7565	0.7400	0.7439	0.7405	0.6331	0.7640	0.6870	0.6222	0.6732	0.6564	13420
ENCFF000WGT	GM12878	YY1	0.9656	0.9656	0.9656	0.9656	0.8872	0.9284	0.7836	0.8948	0.0000	0.7632	44
ENCFF000WEH	GM12878	SREBF2	0.2261	0.2283	0.2234	0.2191	0.2050	0.2088	0.2143	0.2001	0.1546	0.1785	1114
ENCFF000QCW	K562	REST	0.6766	0.6659	0.6831	0.6681	0.6215	0.6986	0.6398	0.6215	0.6563	0.6313	19801
ENCFF000YAA	endothelial cell of umbilical vein	FOS	0.7274	0.7274	0.7275	0.7276	0.5636	0.6305	0.5719	0.5683	0.6203	0.5799	25803
ENCFF000XGX	HeLa-S3	MAFK	0.7752	0.7619	0.7664	0.7605	0.6859	0.7568	0.7138	0.6970	0.4952	0.6306	14285
ENCFF000XPT	HepG2	CEBPB	0.4315	0.4080	0.4309	0.4075	0.3730	0.4476	0.3590	0.3991	0.3932	0.3662	19028
ENCFF000YYI	K562	RFX5	0.4899	0.4820	0.4906	0.4808	0.4552	0.5177	0.4654	0.4408	0.3457	0.4151	3796
ENCFF000QHG	K562	SP2	0.8232	0.7652	0.8381	0.8034	0.7650	0.6064	0.7929	0.7990	0.6518	0.7558	3307
ENCFF000YOY	K562	STAT1	0.4195	0.3804	0.4134	0.3802	0.3547	0.3412	0.3576	0.3797	0.2316	0.3011	5616
ENCFF000OFL	GM12878	SRF	0.4599	0.4247	0.4091	0.3986	0.3651	0.4020	0.3719	0.4176	0.3387	0.3331	25146
ENCFF002EEC	K562	IRF2	0.6202	0.5528	0.6189	0.5563	0.4379	0.4697	0.4723	0.5281	0.4369	0.4488	18869
ENCFF000NXA	GM12878	MEF2A	0.4676	0.4415	0.4452	0.4366	0.4131	0.4461	0.4072	0.4358	0.4045	0.3988	31576
ENCFF000YMU	K562	E2F6	0.5746	0.5677	0.5745	0.5677	0.5282	0.6378	0.5723	0.5437	0.5986	0.5493	18113
ENCFF000RVE	endothelial cell of umbilical vein	CTCF	0.9051	0.9051	0.9052	0.9052	0.7993	0.9410	0.7987	0.8091	0.9311	0.8282	45933
ENCFF000VXQ	GM12878	MAFK	0.9280	0.9192	0.9244	0.9139	0.7482	0.8963	0.8689	0.7070	0.2427	0.7205	548
ENCFF000VYD	GM12878	JUND	0.2071	0.2071	0.2074	0.2075	0.2037	0.1982	0.2083	0.1991	0.2295	0.2017	2047
ENCFF002EKI	GM12878	KLF5	0.2291	0.2753	0.2665	0.3121	0.4266	0.4968	0.4515	0.2606	0.3709	0.3542	14572
ENCFF000YVB	K562	NFYB	0.8755	0.8739	0.8742	0.8727	0.6562	0.9072	0.7258	0.7071	0.8595	0.7142	12328
ENCFF000PKX	HepG2	MAX	0.3820	0.3545	0.3487	0.3440	0.2737	0.3120	0.2952	0.3385	0.2823	0.2643	53258
ENCFF000YVA	K562	NFYB	0.8748	0.8722	0.8734	0.8708	0.6438	0.9014	0.7177	0.7009	0.8550	0.7062	14302
ENCFF000QKR	K562	ZBTB33	0.6133	0.5784	0.6146	0.5878	0.5331	0.5019	0.5186	0.5558	0.4202	0.5300	9019
ENCFF000BAS	HeLa-S3	CTCF	0.9036	0.9021	0.9039	0.9023	0.7377	0.9244	0.7371	0.7705	0.8703	0.7759	46359
ENCFF000XPJ	HeLa-S3	STAT1	0.5535	0.5428	0.5528	0.5428	0.4515	0.6265	0.4352	0.4285	0.5081	0.4392	34673
ENCFF000BRD	endothelial cell of umbilical vein	CTCF	0.9387	0.9386	0.9389	0.9387	0.7520	0.9430	0.7551	0.7845	0.9340	0.7945	30740
ENCFF002EEL	K562	SREBF1	0.3737	0.3507	0.3610	0.3352	0.2344	0.2378	0.2883	0.2938	0.1747	0.2288	3079
ENCFF000XQU	HepG2	JUN	0.5589	0.5618	0.5624	0.5628	0.4739	0.5063	0.4665	0.4506	0.2963	0.4468	4050
ENCFF000PKJ	HepG2	HNF4G	0.6682	0.6542	0.6572	0.6532	0.5714	0.6607	0.5455	0.5824	0.5310	0.5433	20219
ENCFF000XVK	HepG2	MAFK	0.7863	0.7723	0.7856	0.7721	0.6964	0.7803	0.6839	0.6982	0.6849	0.6947	45619
ENCFF000VUJ	GM12878	E2F4	0.7775	0.7942	0.7800	0.7925	0.7453	0.8268	0.7334	0.6955	0.4638	0.6777	2454
ENCFF000PYC	K562	CREB1	0.3309	0.2725	0.3420	0.2977	0.2759	0.3207	0.2852	0.3011	0.2789	0.2757	25021
ENCFF000XIX	HeLa-S3	NFYB	0.7672	0.7640	0.7680	0.7645	0.6317	0.8290	0.5943	0.6408	0.6000	0.6170	9138
ENCFF000XNI	HeLa-S3	NR2C2	0.4722	0.4735	0.4705	0.4720	0.4008	0.3684	0.4267	0.4077	0.2613	0.4029	1804
ENCFF000QKF	K562	YY1	0.7571	0.7408	0.7485	0.7367	0.6411	0.5615	0.6573	0.6744	0.5808	0.6187	7844
ENCFF000QKS	K562	ZBTB33	0.7620	0.6440	0.7748	0.6722	0.6123	0.6267	0.5878	0.6205	0.4252	0.5606	3470
ENCFF000XGV	HeLa-S3	MAFK	0.7524	0.7234	0.7299	0.7212	0.6399	0.7676	0.6408	0.6270	0.5631	0.5995	29177
ENCFF000YRJ	K562	IRF1	0.8148	0.7301	0.8075	0.7299	0.6148	0.6940	0.5850	0.6050	0.4559	0.5477	5722
ENCFF000OHN	GM12878	USF1	0.8264	0.8190	0.7995	0.7974	0.7214	0.8537	0.7071	0.7283	0.6713	0.6752	7967
ENCFF000XZV	HepG2	USF2	0.9456	0.9292	0.9464	0.9300	0.7603	0.9028	0.7767	0.7791	0.5229	0.7580	2856
ENCFF000XYA	HepG2	SREBF1	0.3287	0.3215	0.3276	0.3212	0.2800	0.3434	0.2695	0.2838	0.2698	0.2539	2450
ENCFF002EBR	GM12878	MAFF	0.8874	0.8687	0.8557	0.8444	0.6337	0.6944	0.6834	0.6963	0.2861	0.5053	3765
ENCFF000XDT	HeLa-S3	ELK1	0.6382	0.5959	0.5822	0.5822	0.4783	0.7688	0.5498	0.4370	0.0209	0.4405	61
ENCFF000XHO	HeLa-S3	JUND	0.2551	0.2542	0.2546	0.2540	0.2398	0.2491	0.2392	0.2427	0.2550	0.2397	33410
ENCFF000YLY	K562	CTCF	0.8890	0.8760	0.8927	0.8826	0.7935	0.9272	0.8135	0.8254	0.9068	0.8084	56697
ENCFF000PXH	K562	CEBPB	0.5167	0.4180	0.5108	0.4100	0.3523	0.4790	0.3534	0.4040	0.3574	0.3339	55228
ENCFF000BED	HepG2	CTCF	0.9379	0.9381	0.9380	0.9380	0.7799	0.9471	0.7971	0.8050	0.9389	0.8197	24496
ENCFF000XSK	HepG2	HSF1	0.4262	0.4214	0.4217	0.4163	0.3704	0.4304	0.3884	0.3911	0.3194	0.3595	2040
ENCFF000XMR	HeLa-S3	STAT3	0.3259	0.3225	0.3219	0.3222	0.3150	0.3379	0.3116	0.3000	0.2615	0.2978	21200
ENCFF000XVP	HepG2	NRF1	0.9660	0.9630	0.9657	0.9628	0.8967	0.9759	0.9359	0.8168	0.2137	0.5111	1255
ENCFF000PTQ	HepG2	ZEB1	0.4045	0.3897	0.4098	0.4037	0.3745	0.4384	0.3958	0.3572	0.2841	0.3353	4962
ENCFF000YJJ	K562	JUN	0.7200	0.6875	0.7152	0.6849	0.5508	0.5969	0.5703	0.6194	0.5510	0.5644	18794
ENCFF002EGD	K562	RUNX1	0.3357	0.3266	0.3175	0.3202	0.2478	0.2971	0.3001	0.2574	0.2132	0.2104	17014
ENCFF002EGO	K562	SP1	0.4791	0.4010	0.4884	0.4129	0.6489	0.7368	0.6662	0.5691	0.5581	0.5748	18864
ENCFF000PGI	HepG2	CEBPB	0.4942	0.4516	0.4471	0.4445	0.4376	0.5177	0.4115	0.4739	0.4235	0.4204	38862
ENCFF000XZK	HepG2	NR2C2	0.5698	0.5641	0.5694	0.5643	0.4976	0.5910	0.5116	0.5024	0.3700	0.4736	3708
ENCFF000YTB	K562	IRF1	0.1175	0.1205	0.1176	0.1207	0.1020	0.0949	0.1040	0.1140	0.0947	0.1064	9703
ENCFF000PXC	K562	CEBPB	0.4744	0.4658	0.4709	0.4621	0.4106	0.5507	0.4254	0.4405	0.4427	0.4138	15633
ENCFF000WBG	GM12878	NRF1	0.9307	0.9371	0.9304	0.9351	0.8816	0.9456	0.8664	0.8541	0.6956	0.8351	5406
ENCFF000YMR	K562	ELK1	0.5013	0.4674	0.5124	0.4774	0.5322	0.6694	0.5507	0.4880	0.3817	0.4566	6251
ENCFF000OHO	GM12878	YY1	0.6132	0.5484	0.5587	0.5493	0.4006	0.5235	0.4453	0.4977	0.4771	0.3987	34249
ENCFF000BAT	HeLa-S3	CTCF	0.8743	0.8731	0.8750	0.8737	0.7006	0.9218	0.7226	0.7233	0.8853	0.7398	55705
ENCFF000XPR	HepG2	CEBPB	0.4349	0.4020	0.4349	0.4017	0.3601	0.4320	0.3502	0.4009	0.3809	0.3529	34899
ENCFF000PYJ	K562	CTCF	0.8971	0.8964	0.9129	0.9164	0.8119	0.9247	0.8186	0.8387	0.9152	0.8294	49235
ENCFF000XPK	HeLa-S3	STAT1	0.5937	0.5868	0.5920	0.5868	0.4789	0.6676	0.4485	0.4643	0.5316	0.4522	11651
ENCFF000XYM	HepG2	SREBF2	0.5516	0.5475	0.5516	0.5475	0.3110	0.5136	0.5135	0.3351	0.1985	0.2801	45
ENCFF000XYB	HepG2	SREBF1	0.3801	0.3704	0.3794	0.3705	0.3103	0.4113	0.3001	0.3082	0.2985	0.2795	1322
ENCFF000NZA	GM12878	REST	0.8154	0.8150	0.8150	0.8151	0.6845	0.8099	0.7679	0.6850	0.7262	0.6910	10794
ENCFF000XRT	HepG2	HNF4A	0.7334	0.7124	0.7333	0.7122	0.6023	0.6159	0.6219	0.6496	0.6043	0.5942	13023
ENCFF000BEI	HepG2	CTCF	0.8771	0.8773	0.8777	0.8779	0.7779	0.9174	0.7571	0.7628	0.8871	0.7783	56625
ENCFF000PJX	HepG2	HNF4A	0.6902	0.6629	0.6615	0.6607	0.5580	0.6559	0.5721	0.6046	0.6350	0.5735	32015
ENCFF000ZBZ	K562	TBP	0.1403	0.1358	0.1417	0.1377	0.1205	0.1152	0.1120	0.1312	0.1165	0.1253	18100
ENCFF000XMQ	HeLa-S3	STAT3	0.3400	0.3346	0.3345	0.3343	0.3311	0.3632	0.3160	0.3128	0.2671	0.3086	26450
ENCFF000NVB	GM12878	EGR1	0.6375	0.6792	0.7842	0.7885	0.6548	0.6752	0.7618	0.6563	0.6246	0.6829	11249
ENCFF000QCC	K562	MAX	0.5911	0.5301	0.5334	0.4824	0.3510	0.4940	0.3548	0.4247	0.3693	0.3374	98168
ENCFF000YAR	endothelial cell of umbilical vein	GATA2	0.3773	0.3758	0.3774	0.3760	0.3271	0.3937	0.3266	0.3299	0.3511	0.3317	39741
ENCFF000YMO	K562	ELK1	0.7788	0.7000	0.7813	0.7462	0.4936	0.8237	0.7603	0.6267	0.0455	0.7153	21
ENCFF000YPR	K562	JUN	0.7424	0.7208	0.7383	0.7207	0.6137	0.6282	0.6208	0.6449	0.4045	0.5603	5897
ENCFF000XMT	HeLa-S3	TBP	0.1424	0.1406	0.1417	0.1406	0.1220	0.1254	0.1248	0.1364	0.1179	0.1262	26942
ENCFF000PQL	HepG2	SP2	0.8207	0.8067	0.8536	0.8409	0.6020	0.4335	0.6249	0.6955	0.2167	0.6234	638
ENCFF000XKU	HeLa-S3	RFX5	0.3745	0.3724	0.3712	0.3717	0.3847	0.3978	0.3784	0.3609	0.3279	0.3654	21170
ENCFF000PGX	HepG2	CREB1	0.2393	0.2252	0.2410	0.2363	0.2366	0.2753	0.2442	0.2530	0.2447	0.2290	43964
ENCFF000WEF	GM12878	SREBF2	0.2611	0.2698	0.2627	0.2662	0.2167	0.2441	0.2319	0.2157	0.1607	0.1938	1296
ENCFF000XYV	HepG2	TCF7L2	0.6112	0.5968	0.6078	0.5965	0.4856	0.5731	0.4815	0.4797	0.4595	0.4855	5034
ENCFF000YIB	K562	FOS	0.3808	0.3845	0.3819	0.3840	0.2794	0.3133	0.2854	0.2772	0.3295	0.2854	10577
ENCFF000QBZ	K562	MAX	0.5290	0.4772	0.4713	0.4320	0.3320	0.4661	0.3345	0.4043	0.3358	0.3150	51632
ENCFF000WDW	GM12878	SREBF1	0.2208	0.2258	0.2110	0.2193	0.1861	0.1946	0.1912	0.1907	0.1308	0.1648	4064
ENCFF000PEQ	HeLa-S3	REST	0.7644	0.7640	0.7655	0.7648	0.6618	0.7700	0.7031	0.6561	0.7267	0.6830	14733
ENCFF000QIU	K562	THAP1	0.3573	0.4111	0.4371	0.4557	0.4780	0.4965	0.4757	0.3302	0.4861	0.4231	21246
ENCFF000VXY	GM12878	MAX	0.5129	0.5087	0.5086	0.5022	0.3378	0.3749	0.3690	0.4005	0.2633	0.3180	4991
ENCFF000NXC	GM12878	MEF2A	0.4545	0.4296	0.4319	0.4239	0.4067	0.4282	0.3951	0.4279	0.3814	0.3826	34811
ENCFF000XXZ	HepG2	RFX5	0.5659	0.5638	0.5674	0.5648	0.4953	0.5693	0.5551	0.4839	0.4169	0.4909	2756
ENCFF002EHY	HeLa-S3	SREBF2	0.2914	0.2894	0.2690	0.2712	0.2029	0.2288	0.2296	0.1629	0.1675	0.1243	9461
ENCFF000RVI	endothelial cell of umbilical vein	CTCF	0.8987	0.8987	0.8991	0.8990	0.7831	0.9344	0.7737	0.7881	0.9157	0.8128	44824
ENCFF000ZDK	K562	USF2	0.8872	0.8569	0.8850	0.8565	0.7592	0.8425	0.8286	0.7660	0.4851	0.7039	4608
ENCFF000PJF	HepG2	GABPA	0.7647	0.7488	0.7713	0.7680	0.6573	0.5335	0.6755	0.6640	0.6470	0.6340	14984
ENCFF001HNT	HepG2	CTCF	0.8586	0.8573	0.8588	0.8570	0.7794	0.9098	0.8227	0.7890	0.9051	0.7956	65446
ENCFF000WFP	GM12878	TBP	0.1562	0.1519	0.1561	0.1509	0.1377	0.1381	0.1368	0.1468	0.1270	0.1381	15579
ENCFF000WFQ	GM12878	TBP	0.1518	0.1441	0.1518	0.1412	0.1249	0.1242	0.1232	0.1409	0.1177	0.1282	23011
ENCFF000YRH	K562	IRF1	0.7480	0.6212	0.7466	0.6240	0.5307	0.6175	0.5096	0.5504	0.4588	0.4840	15394
ENCFF002EAU	GM12878	HSF1	0.7892	0.7783	0.7790	0.7647	0.4723	0.6898	0.5460	0.4262	0.2750	0.2874	1998
ENCFF000YSS	K562	MAFF	0.8150	0.7644	0.8118	0.7627	0.6474	0.7862	0.6559	0.6792	0.7027	0.6592	39810
ENCFF000WGB	GM12878	USF2	0.7979	0.7824	0.7940	0.7780	0.6751	0.7587	0.6586	0.6852	0.6373	0.6499	13244
ENCFF000XZT	HepG2	USF2	0.9105	0.8989	0.9114	0.8995	0.7678	0.8940	0.7648	0.7784	0.5613	0.7535	3584
ENCFF000NYK	GM12878	REST	0.8011	0.7992	0.7988	0.7979	0.6677	0.8145	0.7066	0.6723	0.7088	0.6939	9936
ENCFF000ZDJ	K562	USF2	0.9282	0.9084	0.9269	0.9082	0.7789	0.8807	0.8565	0.7576	0.3663	0.6915	1993
ENCFF002ELB	GM12878	STAT1	0.1572	0.1534	0.1715	0.1591	0.1181	0.1275	0.1376	0.1710	0.1299	0.1684	11663
ENCFF000PIB	HepG2	FOXA1	0.5336	0.4693	0.4723	0.4667	0.4064	0.5320	0.3917	0.4474	0.4635	0.4126	71489
ENCFF000YAM	endothelial cell of umbilical vein	JUN	0.6617	0.6625	0.6647	0.6653	0.5630	0.6947	0.5592	0.5349	0.6190	0.5686	37740
ENCFF000WDK	GM12878	RFX5	0.5111	0.5120	0.5116	0.5133	0.4796	0.5219	0.4959	0.4611	0.3765	0.4514	5126
ENCFF000NVP	GM12878	ELF1	0.4586	0.4905	0.5211	0.5224	0.4095	0.4704	0.4377	0.4679	0.4765	0.4110	57721
ENCFF000OHH	GM12878	YY1	0.5952	0.5289	0.5371	0.5266	0.3808	0.5045	0.4278	0.4778	0.4602	0.3812	37593
ENCFF000YKL	K562	JUN	0.7668	0.7219	0.7656	0.7222	0.6326	0.7554	0.6313	0.6756	0.6093	0.6123	20990
ENCFF000VUU	GM12878	CTCF	0.9146	0.9117	0.9167	0.9119	0.8338	0.9369	0.8339	0.8362	0.9246	0.8185	44039
ENCFF000VZW	GM12878	RELA	0.5952	0.5809	0.5805	0.5717	0.5019	0.5712	0.5083	0.5185	0.5144	0.4991	23239
ENCFF000XDO	HeLa-S3	E2F4	0.9027	0.9002	0.9025	0.8999	0.7696	0.7946	0.8072	0.7601	0.5371	0.7351	2186
ENCFF000XML	HeLa-S3	TCF7L2	0.3733	0.3521	0.3731	0.3521	0.2909	0.3456	0.3032	0.3013	0.3375	0.3088	23918
ENCFF002EJE	K562	REST	0.5800	0.5479	0.5741	0.5443	0.5385	0.6101	0.5296	0.5167	0.4986	0.5154	32535
ENCFF000XJQ	HeLa-S3	NRF1	0.9111	0.9064	0.9060	0.9045	0.8135	0.8308	0.7765	0.8207	0.4840	0.7610	4643
ENCFF000QIY	K562	THAP1	0.4362	0.4565	0.4889	0.5000	0.4513	0.4833	0.4852	0.4232	0.4406	0.4358	10812
ENCFF002EEJ	K562	IRF2	0.7290	0.6646	0.7288	0.6647	0.5216	0.5857	0.5871	0.6082	0.5181	0.5365	10088
ENCFF000PHP	HepG2	ELF1	0.6478	0.5925	0.6222	0.6123	0.4916	0.6043	0.5273	0.5748	0.5521	0.5042	25664
ENCFF000YUE	K562	MAFK	0.8458	0.7984	0.8440	0.7987	0.6859	0.7766	0.6853	0.7027	0.6320	0.6771	20868
ENCFF000BRG	endothelial cell of umbilical vein	CTCF	0.9196	0.9192	0.9207	0.9206	0.7471	0.9319	0.7561	0.7610	0.9161	0.7852	36787
ENCFF000YIA	K562	FOS	0.4057	0.4043	0.4043	0.4033	0.3079	0.3982	0.2986	0.3198	0.3285	0.2967	6691
ENCFF000BWR	K562	CTCF	0.9019	0.8976	0.9024	0.8979	0.7254	0.9267	0.7316	0.7557	0.9171	0.7628	50352
ENCFF000WGS	GM12878	YY1	1.0000	1.0000	1.0000	1.0000	0.9789	1.0000	0.6940	0.8706	0.0000	0.4801	16
ENCFF000PQU	HepG2	SRF	0.6162	0.5814	0.5714	0.5663	0.5168	0.5934	0.5082	0.5542	0.3919	0.4586	12993
ENCFF000PIM	HepG2	FOXA1	0.5434	0.4761	0.4782	0.4731	0.4134	0.5360	0.4006	0.4612	0.4599	0.4242	70846
ENCFF000XCF	HeLa-S3	FOS	0.7329	0.7322	0.7315	0.7308	0.6023	0.7627	0.5915	0.6204	0.6716	0.5942	17288
ENCFF000YKM	K562	JUN	0.7722	0.7538	0.7693	0.7534	0.6612	0.7466	0.6818	0.6875	0.5829	0.6283	10578
ENCFF000ZEJ	K562	YY1	0.8416	0.8261	0.8414	0.8261	0.6544	0.7219	0.7416	0.7352	0.5191	0.6835	4103
ENCFF000PEK	HeLa-S3	GABPA	0.7603	0.7501	0.7832	0.7710	0.6266	0.7840	0.6962	0.6715	0.6603	0.6495	11661
ENCFF002EKN	GM12878	RELA	0.3640	0.4431	0.3581	0.4309	0.2867	0.3994	0.3581	0.2914	0.2539	0.2084	8385
ENCFF000XYD	HepG2	SREBF1	0.5520	0.5303	0.5581	0.5387	0.3547	0.5094	0.4721	0.3703	0.1836	0.2122	160
ENCFF000YSE	K562	JUND	0.3188	0.2895	0.3204	0.2899	0.2457	0.2643	0.2608	0.2860	0.2697	0.2578	66546
ENCFF000NYY	GM12878	REST	0.8015	0.8011	0.8038	0.8034	0.6899	0.7813	0.7522	0.6965	0.6957	0.6978	10260
ENCFF000VTI	GM12878	BRCA1	0.1123	0.1096	0.1634	0.1740	0.0682	0.0759	0.0791	0.0838	0.0418	0.0768	310
ENCFF000OFK	GM12878	SRF	0.4864	0.4835	0.4509	0.4486	0.4201	0.5389	0.3943	0.4286	0.2650	0.3341	8524
ENCFF000QHK	K562	SRF	0.6049	0.5590	0.5889	0.5348	0.4559	0.5031	0.4420	0.4994	0.3251	0.4154	5726
ENCFF000YIC	K562	CEBPB	0.6209	0.5749	0.6170	0.5731	0.4833	0.6032	0.4784	0.5258	0.5402	0.4899	79442
ENCFF000RTA	HeLa-S3	CTCF	0.8763	0.8758	0.8766	0.8760	0.8440	0.9189	0.8391	0.8406	0.9174	0.8478	62168
ENCFF002DPB	K562	NRF1	0.6908	0.6632	0.6927	0.6732	0.6376	0.8812	0.6479	0.6599	0.8194	0.6831	23948
ENCFF000PHY	HepG2	FOXA1	0.5491	0.4701	0.4695	0.4650	0.3905	0.5348	0.3901	0.4541	0.4610	0.4154	59486
ENCFF000XSM	HepG2	HNF4A	0.6875	0.6650	0.6870	0.6649	0.5776	0.6344	0.5839	0.6028	0.6086	0.5736	20683
ENCFF000PSY	HepG2	ZBTB33	0.7386	0.6886	0.7129	0.7143	0.6392	0.7121	0.6417	0.6512	0.4422	0.5856	4215
ENCFF000QGV	K562	SP1	0.5779	0.5144	0.6487	0.5959	0.5770	0.5453	0.5754	0.5723	0.4652	0.5441	8887
ENCFF000PYX	K562	E2F6	0.5728	0.5497	0.6219	0.6027	0.5802	0.6141	0.5908	0.5832	0.6166	0.5746	39693
ENCFF002DHL	GM12878	GABPA	0.5409	0.5378	0.6012	0.5981	0.5497	0.5957	0.5955	0.5573	0.6340	0.5639	23754
ENCFF002ECY	GM12878	CEBPB	0.5386	0.5364	0.5382	0.5368	0.4476	0.5222	0.5115	0.4417	0.2186	0.2805	2953
ENCFF000XQM	HepG2	CEBPB	0.5752	0.5411	0.5742	0.5403	0.4827	0.5844	0.4740	0.5228	0.5386	0.4879	116635
ENCFF000XRO	HepG2	ESRRA	0.6981	0.6777	0.6963	0.6767	0.6245	0.5861	0.6353	0.6351	0.3850	0.5361	5137
ENCFF000YYF	K562	RFX5	0.5253	0.5284	0.5245	0.5274	0.4596	0.4894	0.4727	0.4566	0.3472	0.4384	1744
ENCFF000YNL	K562	E2F6	0.6435	0.6365	0.6442	0.6370	0.5806	0.6714	0.6204	0.6081	0.6512	0.6021	13496
ENCFF000VXS	GM12878	MAFK	0.8983	0.8973	0.8974	0.8966	0.8164	0.9070	0.7797	0.7700	0.6327	0.7679	6626
ENCFF002ELA	GM12878	STAT1	0.1695	0.1709	0.2049	0.1907	0.1163	0.1288	0.1384	0.2092	0.1313	0.1913	6998
ENCFF000XHY	HeLa-S3	MAX	0.4408	0.4339	0.4378	0.4340	0.3932	0.3878	0.3828	0.4167	0.3774	0.3706	19844
ENCFF000XYK	HepG2	SREBF1	0.6400	0.6237	0.6407	0.6193	0.4087	0.5810	0.5404	0.3745	0.1231	0.1810	162
ENCFF000RTC	HeLa-S3	CTCF	0.8877	0.8869	0.8879	0.8872	0.8509	0.9243	0.8414	0.8506	0.9246	0.8538	62036
ENCFF000NYN	GM12878	REST	0.6114	0.6149	0.6245	0.6230	0.6216	0.6494	0.5957	0.6073	0.5508	0.5990	16020
ENCFF000YBB	endothelial cell of umbilical vein	MAX	0.5212	0.5210	0.5196	0.5179	0.4040	0.4789	0.4123	0.4692	0.3562	0.3905	12542
ENCFF000PMK	HepG2	REST	0.9133	0.9077	0.9063	0.9047	0.7779	0.9243	0.8551	0.7657	0.8465	0.7952	3354
ENCFF000QKJ	K562	YY1	0.7174	0.7171	0.7081	0.7071	0.5504	0.5218	0.5906	0.6128	0.6285	0.5670	8141
ENCFF000YVR	K562	NFYA	0.8129	0.8092	0.8118	0.8091	0.6550	0.8557	0.7219	0.6749	0.5576	0.6294	3308
ENCFF000VZZ	GM12878	NFYB	0.8004	0.7996	0.8005	0.7995	0.6413	0.8125	0.6230	0.6409	0.6483	0.6210	9849
ENCFF000QCX	K562	REST	0.5819	0.5640	0.5996	0.5745	0.5449	0.6145	0.5572	0.5362	0.5761	0.5481	45544
ENCFF000YRQ	K562	IRF1	0.5835	0.4830	0.5796	0.4800	0.4050	0.4312	0.3754	0.4378	0.3000	0.3580	10806
ENCFF000XBN	HeLa-S3	CEBPB	0.4181	0.4034	0.4074	0.4023	0.3323	0.4438	0.3455	0.3636	0.3740	0.3366	97059
ENCFF000ZCA	K562	TBP	0.1398	0.1361	0.1414	0.1381	0.1178	0.1134	0.1108	0.1295	0.1147	0.1268	20852
ENCFF000XRV	HepG2	NR3C1	0.2594	0.2765	0.2648	0.2686	0.2209	0.1679	0.2694	0.1840	0.0666	0.1734	127
ENCFF000PHE	HepG2	CTCF	0.9125	0.9070	0.9201	0.9188	0.8127	0.9366	0.8154	0.8229	0.8948	0.8153	49909
ENCFF002EDA	GM12878	CEBPB	0.3662	0.3529	0.3617	0.3518	0.2211	0.2709	0.3059	0.2442	0.1628	0.1590	3264
ENCFF000NUB	GM12878	CEBPB	0.2309	0.2112	0.2193	0.2060	0.1557	0.2477	0.1908	0.1967	0.0852	0.1408	1387
ENCFF000XUL	HepG2	MAFK	0.7878	0.7824	0.7874	0.7824	0.6941	0.7931	0.6725	0.6933	0.7518	0.7077	77611
ENCFF000YID	K562	CEBPB	0.6025	0.5648	0.5994	0.5630	0.4593	0.5868	0.4537	0.5020	0.5208	0.4624	53763
ENCFF000ZEK	K562	YY1	0.7787	0.7612	0.7787	0.7614	0.5588	0.7115	0.6434	0.6519	0.6617	0.6047	8295
ENCFF000YBA	endothelial cell of umbilical vein	MAX	0.5732	0.5726	0.5726	0.5695	0.4702	0.5571	0.4531	0.5250	0.3800	0.4218	19287
ENCFF002EJC	K562	REST	0.4644	0.4436	0.4587	0.4351	0.4582	0.5075	0.4485	0.4400	0.4452	0.4431	71330
ENCFF000YIP	K562	JUN	0.6952	0.6575	0.6926	0.6487	0.5893	0.6376	0.5350	0.6008	0.4649	0.4951	12002
ENCFF000NXE	GM12878	MEF2C	0.3527	0.3423	0.3363	0.3355	0.2888	0.2628	0.2969	0.3412	0.2193	0.2459	6307
ENCFF000XHD	HeLa-S3	MAX	0.3702	0.3595	0.3621	0.3583	0.2766	0.2615	0.3046	0.3461	0.2682	0.2886	38206
ENCFF002EEP	K562	SREBF1	0.3270	0.3367	0.3249	0.3293	0.2605	0.2618	0.2835	0.2889	0.2109	0.2426	8798
ENCFF000OFM	GM12878	SRF	0.5777	0.5763	0.5384	0.5364	0.4717	0.5572	0.4536	0.4820	0.2640	0.3782	3561
ENCFF000XVR	HepG2	NRF1	0.9846	0.9728	0.9841	0.9740	0.8994	0.9876	0.8636	0.6695	0.0300	0.1463	426
ENCFF002EJH	K562	REST	0.5798	0.5467	0.5752	0.5431	0.5387	0.6107	0.5287	0.5178	0.4982	0.5141	32383
ENCFF000PHM	HepG2	ELF1	0.6382	0.5715	0.6063	0.6003	0.4987	0.5968	0.5323	0.5684	0.5365	0.5098	24404
ENCFF000QAV	K562	GABPA	0.7275	0.6967	0.7874	0.7489	0.5863	0.7847	0.6620	0.6605	0.7804	0.6459	15648
ENCFF000ROX	GM12878	CTCF	0.9112	0.9085	0.9115	0.9088	0.8039	0.9366	0.8072	0.8448	0.9288	0.8364	52543
ENCFF000XDR	HeLa-S3	ELK1	0.4599	0.4141	0.4341	0.4237	0.5896	0.6421	0.6322	0.5096	0.4223	0.5238	7694
ENCFF000XZI	HepG2	TBP	0.1457	0.1334	0.1461	0.1369	0.1254	0.1232	0.1251	0.1328	0.1146	0.1366	13147
ENCFF000XCG	HeLa-S3	FOS	0.7875	0.7857	0.7862	0.7853	0.6753	0.7960	0.6802	0.6922	0.6636	0.6662	10499
ENCFF000QCI	K562	MEF2A	0.5102	0.4589	0.5041	0.4528	0.4567	0.4660	0.4309	0.4748	0.3703	0.3964	13390
ENCFF000YVU	K562	NRF1	0.8248	0.8215	0.8212	0.8171	0.6792	0.7695	0.7041	0.7039	0.4467	0.6989	5515
ENCFF002EGC	K562	SP1	0.6974	0.6834	0.7020	0.6888	0.6797	0.8461	0.7006	0.6940	0.7015	0.6714	13050
ENCFF001HSL	endothelial cell of umbilical vein	CTCF	0.9072	0.9072	0.9076	0.9076	0.7909	0.9442	0.8347	0.8238	0.9418	0.8269	44340
ENCFF000XDP	HeLa-S3	E2F4	0.8328	0.8292	0.8329	0.8288	0.6395	0.6820	0.6929	0.6728	0.5747	0.6772	4172
ENCFF000XPL	HepG2	BRCA1	0.0974	0.0889	0.1136	0.1019	0.0671	0.1004	0.0686	0.0770	0.0596	0.0934	503
ENCFF000XDX	HeLa-S3	E2F6	0.6319	0.6320	0.6310	0.6319	0.5626	0.5175	0.6011	0.5800	0.5582	0.5640	7853
ENCFF001HHX	GM12878	CTCF	0.9320	0.9324	0.9322	0.9326	0.7984	0.9438	0.8100	0.8261	0.9310	0.8267	30911
ENCFF002DOY	K562	ESRRA	0.6049	0.5561	0.5903	0.5498	0.5026	0.6051	0.4841	0.5338	0.4560	0.4551	37888
ENCFF002DHM	GM12878	GABPA	0.5902	0.5595	0.6418	0.6344	0.5646	0.6292	0.6079	0.5526	0.6666	0.5700	16031
ENCFF000BWM	K562	CTCF	0.9150	0.9124	0.9153	0.9125	0.7514	0.9240	0.7457	0.7763	0.9047	0.7796	45245
ENCFF000YJL	K562	JUN	0.6965	0.6150	0.6916	0.6154	0.4664	0.4851	0.5099	0.5985	0.4751	0.4956	38309
ENCFF000YTF	K562	MAX	0.5176	0.4484	0.5117	0.4477	0.2912	0.3052	0.3401	0.4075	0.3289	0.3216	43322
ENCFF000NVC	GM12878	EGR1	0.8044	0.8197	0.8642	0.8639	0.8563	0.7795	0.8280	0.8280	0.7921	0.8069	19262
ENCFF000VZN	GM12878	RELA	0.5885	0.5885	0.5876	0.5876	0.4997	0.5710	0.5250	0.5113	0.4658	0.4969	5396
ENCFF002EFZ	K562	NRF1	0.6967	0.6509	0.7050	0.6593	0.6007	0.8557	0.6284	0.6311	0.7850	0.6563	24041
ENCFF000XCU	HeLa-S3	JUN	0.7493	0.7478	0.7484	0.7473	0.6570	0.7489	0.6127	0.6257	0.6131	0.6162	21239
ENCFF000XTZ	HepG2	MAFF	0.8320	0.8262	0.8315	0.8259	0.7173	0.8389	0.7168	0.7217	0.8038	0.7262	74660
ENCFF001HNP	HeLa-S3	CTCF	0.8929	0.8927	0.8934	0.8931	0.8106	0.9334	0.8473	0.8267	0.9201	0.8268	50746
ENCFF000QKI	K562	YY1	0.6472	0.5812	0.6168	0.5555	0.4401	0.6193	0.4551	0.5124	0.4601	0.4166	65534
ENCFF000ZAE	K562	STAT1	0.7144	0.7215	0.7034	0.7083	0.4027	0.4523	0.5997	0.4799	0.1902	0.5381	64
ENCFF000ZBF	K562	STAT1	0.7523	0.7153	0.7530	0.7116	0.6146	0.6889	0.6334	0.6065	0.4463	0.5708	4648
ENCFF002EDF	HeLa-S3	MAFF	0.8763	0.8711	0.8717	0.8699	0.7466	0.8581	0.7531	0.7537	0.7028	0.7382	23906
ENCFF002EKQ	GM12878	RELA	0.5348	0.5486	0.5259	0.5356	0.4217	0.5112	0.4821	0.4586	0.3973	0.3738	22559
ENCFF000XRU	HepG2	NR3C1	0.1858	0.1925	0.1902	0.1900	0.1806	0.1460	0.2020	0.1823	0.1117	0.1756	587
ENCFF000NVF	GM12878	EGR1	0.8056	0.7955	0.8589	0.8494	0.8554	0.8866	0.8403	0.8282	0.8247	0.8165	25342
ENCFF000XKT	HeLa-S3	RFX5	0.3147	0.3180	0.3128	0.3173	0.3859	0.4208	0.3701	0.3241	0.3570	0.3601	47633
ENCFF000VZT	GM12878	NFYA	0.8849	0.8788	0.8831	0.8788	0.6840	0.8172	0.6836	0.6844	0.0640	0.6172	289
ENCFF000XUA	HepG2	MAFF	0.8479	0.8321	0.8474	0.8316	0.7054	0.8396	0.7094	0.7192	0.7555	0.7115	48997
ENCFF000YPP	K562	JUN	0.7412	0.7180	0.7366	0.7180	0.6363	0.7437	0.6017	0.6292	0.5775	0.5836	9059
ENCFF000XYS	HepG2	SREBF2	0.5793	0.5621	0.5727	0.5621	0.3382	0.5741	0.5055	0.3565	0.1100	0.2404	50
ENCFF000ZAQ	K562	STAT1	0.6976	0.6533	0.6989	0.6493	0.5755	0.6733	0.5828	0.5800	0.4259	0.5118	3459
ENCFF000PZV	K562	ELF1	0.6270	0.6131	0.6222	0.6136	0.4982	0.6162	0.5366	0.5404	0.6055	0.5097	13862
ENCFF000PKH	HepG2	HNF4G	0.6361	0.5975	0.6070	0.5957	0.5123	0.5873	0.5219	0.5550	0.5375	0.5109	41935
ENCFF000VXC	GM12878	JUND	0.2526	0.2549	0.2524	0.2550	0.2413	0.2556	0.2459	0.2497	0.2463	0.2463	9686
ENCFF000WAB	GM12878	NFYB	0.8449	0.8353	0.8449	0.8353	0.5838	0.8072	0.6107	0.6713	0.7550	0.6361	18936
ENCFF000YHZ	K562	FOS	0.3238	0.3251	0.3230	0.3245	0.2275	0.2646	0.2467	0.2342	0.2711	0.2386	7272
ENCFF002DOX	K562	ESRRA	0.5590	0.4936	0.5498	0.4904	0.4503	0.5278	0.4401	0.4840	0.4228	0.4133	49292
ENCFF002DUB	K562	ESRRA	0.6071	0.5564	0.5925	0.5496	0.5017	0.6023	0.4813	0.5340	0.4563	0.4558	37775
ENCFF000VTH	GM12878	FOS	0.0755	0.0759	0.0754	0.0759	0.0749	0.0638	0.0752	0.0950	0.0973	0.0920	1395
ENCFF000PIJ	HepG2	FOXA1	0.5315	0.4647	0.4713	0.4617	0.3959	0.5228	0.3899	0.4391	0.4640	0.4076	93503
ENCFF000PJC	HepG2	GABPA	0.7349	0.7482	0.7810	0.7788	0.6740	0.5732	0.6644	0.6707	0.6567	0.6426	14002
ENCFF001HNU	HepG2	CTCF	0.9211	0.9197	0.9210	0.9189	0.8308	0.9370	0.8369	0.8443	0.9176	0.8429	44932
ENCFF000PMV	HepG2	REST	0.6166	0.6030	0.6127	0.6100	0.5693	0.6469	0.5804	0.5561	0.5605	0.5686	28444
ENCFF000YIR	K562	JUN	0.7000	0.6580	0.6968	0.6494	0.5965	0.6057	0.5311	0.6105	0.4693	0.4976	14125
ENCFF000PSE	HepG2	YY1	0.5823	0.4957	0.5094	0.4990	0.3736	0.4902	0.4283	0.4722	0.4760	0.3967	24056
ENCFF000QBC	K562	GATA2	0.5185	0.5330	0.5134	0.5307	0.4714	0.4867	0.4651	0.4756	0.4434	0.4621	12986
ENCFF002EGE	K562	RUNX1	0.3560	0.3402	0.3330	0.3252	0.2493	0.3108	0.2857	0.2585	0.2274	0.2157	16970
ENCFF000YVV	K562	NFYB	0.9247	0.9228	0.9235	0.9215	0.7402	0.9486	0.7402	0.7562	0.8935	0.7712	12807
ENCFF000XUH	HepG2	MAX	0.5452	0.5432	0.5422	0.5385	0.3702	0.3598	0.4242	0.4168	0.2220	0.3452	2718
ENCFF002EFV	K562	ESRRA	0.5595	0.4955	0.5502	0.4923	0.4518	0.5322	0.4403	0.4841	0.4235	0.4128	48986
ENCFF001HNI	HeLa-S3	CTCF	0.9280	0.9278	0.9283	0.9281	0.8046	0.9434	0.8149	0.8350	0.9277	0.8346	34140
ENCFF000QJR	K562	USF1	0.7862	0.7559	0.7701	0.7383	0.6463	0.7814	0.6301	0.6898	0.7052	0.6373	49197
ENCFF001HTO	K562	CTCF	0.8914	0.8922	0.8917	0.8926	0.7884	0.9339	0.8323	0.8202	0.9160	0.8165	53180
ENCFF000YAE	endothelial cell of umbilical vein	FOS	0.7274	0.7230	0.7276	0.7232	0.5929	0.7575	0.5822	0.5760	0.7344	0.6038	57325
ENCFF000YSQ	K562	MAFF	0.8618	0.8282	0.8552	0.8182	0.6846	0.8312	0.6850	0.7120	0.6811	0.6882	20489
ENCFF000PSD	HepG2	YY1	0.6323	0.5656	0.5767	0.5705	0.4610	0.6004	0.4958	0.5475	0.5074	0.4721	23391
ENCFF002EGB	K562	NRF1	0.7341	0.6739	0.7429	0.6820	0.6261	0.8622	0.6313	0.6505	0.7721	0.6644	23102
ENCFF000QJP	K562	USF1	0.8562	0.8435	0.8386	0.8225	0.6803	0.8445	0.6699	0.7305	0.8041	0.6986	13765
ENCFF002ELE	GM12878	STAT1	0.1546	0.1508	0.1705	0.1551	0.1129	0.1256	0.1341	0.1545	0.1281	0.1445	11584
ENCFF000QCH	K562	MEF2A	0.6619	0.5898	0.6580	0.5857	0.5571	0.6250	0.5349	0.5638	0.4639	0.5096	9272
ENCFF000PGZ	HepG2	CREB1	0.2862	0.2583	0.2832	0.2730	0.2718	0.3101	0.2674	0.2774	0.2522	0.2483	35986
ENCFF000ZCP	K562	NR2C2	0.4548	0.4529	0.4556	0.4526	0.3524	0.5019	0.3634	0.4124	0.0913	0.3346	622
