## SupplementaryData.zip for "AIControl: Replacing matched control experiments with machine learning improves ChIP-seq peak identification": SupplementaryData3.csv

ID	CELLTYPE	TARGET	AIControl	AIControl_noSameCell	AIControl_noSameLab	AIControl_noSameCellLab	MACS2	SISSRs	SPP	CLOUDCONTROL	SISSRs_noMatched	MACS2_noMatched	#peaks
ENCFF000PST	HepG2	ZBTB33	0.7927	0.7963	0.7992	0.7982	0.6709	0.7476	0.6940	0.6997	0.6608	0.6716	2775
ENCFF000NVM	GM12878	ELF1	0.6040	0.5883	0.6155	0.6105	0.4702	0.5106	0.5012	0.5458	0.5633	0.4738	19358
ENCFF000YMI	K562	E2F4	0.8090	0.8002	0.8101	0.8008	0.7321	0.8780	0.7686	0.7527	0.8144	0.7461	5105
ENCFF000PYD	K562	CTCF	0.9134	0.9093	0.9236	0.9256	0.8591	0.9397	0.8573	0.8735	0.9449	0.8648	26560
ENCFF000PEH	HeLa-S3	GABPA	0.8121	0.8116	0.8486	0.8489	0.7082	0.8312	0.7831	0.7581	0.7803	0.7319	6517
ENCFF000YSL	K562	IRF1	0.9858	0.9841	0.9858	0.9841	0.8669	0.9062	0.8938	0.8297	0.3649	0.7481	96
ENCFF000QBD	K562	GATA2	0.4738	0.4983	0.4711	0.4958	0.4381	0.4987	0.4413	0.4413	0.4895	0.4374	30225
ENCFF000WDO	GM12878	RFX5	0.5822	0.5853	0.5828	0.5893	0.5412	0.6025	0.5560	0.5120	0.4546	0.5214	1161
ENCFF000YPN	K562	JUN	0.7394	0.7134	0.7346	0.7132	0.6544	0.7227	0.6141	0.6534	0.6533	0.6180	8833
ENCFF001HTP	K562	CTCF	0.9239	0.9253	0.9240	0.9254	0.8432	0.9428	0.8441	0.8527	0.9419	0.8517	24536
ENCFF000PXY	K562	CREB1	0.3458	0.2979	0.3410	0.3232	0.2948	0.3265	0.3133	0.3253	0.3245	0.2955	13381
ENCFF000VUY	GM12878	ELK1	0.5210	0.5178	0.5358	0.5333	0.4426	0.6688	0.7275	0.3968	0.0871	0.5233	38
ENCFF002EDH	HeLa-S3	MAFF	0.6035	0.5756	0.5808	0.5747	0.4909	0.5087	0.5227	0.5238	0.5174	0.5041	30883
ENCFF000VVA	GM12878	ELK1	0.6397	0.6327	0.6360	0.6407	0.6570	0.7302	0.6294	0.5843	0.5209	0.5881	2085
ENCFF000XJL	HeLa-S3	NRF1	0.9614	0.9607	0.9611	0.9598	0.8413	0.8837	0.8576	0.8953	0.7941	0.8498	2365
ENCFF002EFX	K562	NRF1	0.7195	0.6640	0.7205	0.6774	0.6797	0.9065	0.6915	0.7127	0.8677	0.7144	16521
ENCFF000XQT	HepG2	JUN	0.5370	0.5334	0.5388	0.5336	0.4622	0.5479	0.4493	0.4571	0.4677	0.4477	5346
ENCFF002DPL	K562	SP1	0.7383	0.7041	0.7373	0.7132	0.7188	0.8656	0.7171	0.7355	0.7969	0.7106	10398
ENCFF000XBO	HeLa-S3	CEBPB	0.4070	0.3918	0.3956	0.3913	0.3367	0.4018	0.3431	0.3547	0.3731	0.3376	62380
ENCFF000YRS	K562	IRF1	0.5141	0.4172	0.5133	0.4214	0.3479	0.3371	0.3398	0.3873	0.3076	0.3242	7872
ENCFF000YYD	K562	RFX5	0.5297	0.5257	0.5309	0.5244	0.4978	0.5459	0.5157	0.4930	0.4620	0.4765	2099
ENCFF002EDT	HepG2	FOS	0.5002	0.4543	0.4954	0.4494	0.3003	0.3187	0.3395	0.4011	0.3371	0.3222	15354
ENCFF000NXJ	GM12878	MEF2C	0.3424	0.3249	0.3322	0.3231	0.2874	0.3216	0.2823	0.2958	0.2988	0.2790	16464
ENCFF000YWC	K562	NRF1	0.9236	0.8911	0.9230	0.8910	0.8335	0.9327	0.8603	0.8581	0.8557	0.8349	5245
ENCFF000QGW	K562	SP1	0.6518	0.5514	0.7448	0.6748	0.7020	0.7440	0.6767	0.6708	0.6852	0.6625	9923
ENCFF000YLW	K562	CTCF	0.8997	0.8805	0.9025	0.8874	0.8367	0.9377	0.8468	0.8569	0.9356	0.8464	34704
ENCFF000PKZ	HepG2	MAX	0.4061	0.3731	0.3856	0.3757	0.3185	0.3707	0.3247	0.3615	0.3216	0.2951	44438
ENCFF000QAL	K562	FOSL1	0.8312	0.7883	0.8314	0.7947	0.7156	0.7747	0.6699	0.7307	0.7710	0.6967	20927
ENCFF000RWO	K562	CTCF	0.9053	0.9032	0.9057	0.9037	0.8639	0.9445	0.8638	0.8711	0.9454	0.8715	31512
ENCFF000PGG	HepG2	CEBPB	0.4639	0.4251	0.4275	0.4231	0.3994	0.4701	0.3870	0.4115	0.4077	0.3884	16001
ENCFF000PZP	K562	EGR1	0.8189	0.7803	0.8744	0.8478	0.8440	0.8948	0.8352	0.8227	0.8788	0.8179	28578
ENCFF002DPA	K562	NRF1	0.7175	0.6637	0.7186	0.6771	0.6787	0.9070	0.6909	0.7093	0.8683	0.7135	16597
ENCFF000XMS	HeLa-S3	TBP	0.1438	0.1415	0.1427	0.1419	0.1255	0.1274	0.1261	0.1419	0.1288	0.1268	24138
ENCFF000XHZ	HeLa-S3	MAX	0.4300	0.4218	0.4263	0.4216	0.3908	0.3782	0.3777	0.4133	0.3828	0.3658	20725
ENCFF002EIZ	K562	REST	0.4193	0.3985	0.4146	0.3920	0.4569	0.4732	0.4453	0.4306	0.4460	0.4400	40473
ENCFF000ZEY	K562	ZNF263	0.4314	0.4170	0.4304	0.4167	0.3876	0.4868	0.3886	0.4030	0.4206	0.3905	3211
ENCFF000YOW	K562	STAT1	0.7687	0.7687	0.7687	0.7687	0.9742	0.7616	0.5604	0.8663	0.1493	0.7940	10
ENCFF000PZY	K562	ELF1	0.6587	0.6058	0.6621	0.6294	0.5469	0.6475	0.5479	0.5825	0.6072	0.5230	32147
ENCFF000ZEX	K562	ZNF263	0.4579	0.4456	0.4589	0.4447	0.3939	0.5150	0.4101	0.4199	0.4414	0.4081	2915
ENCFF000VXA	GM12878	JUND	0.2199	0.2248	0.2205	0.2255	0.2276	0.2433	0.2257	0.2181	0.2282	0.2216	6343
ENCFF000VYA	GM12878	MAX	0.5437	0.7312	0.3780	0.2826	0.2028	0.3102	0.6333	0.3571	0.2500	0.2028	10
ENCFF000XMD	HeLa-S3	TCF7L2	0.5216	0.5210	0.5220	0.5210	0.4178	0.5153	0.5187	0.4219	0.4657	0.4291	2295
ENCFF000YSV	K562	IRF1	0.1279	0.1355	0.1287	0.1355	0.1025	0.0929	0.1045	0.1148	0.0991	0.1072	12331
ENCFF000VTF	GM12878	FOS	0.0753	0.0753	0.0753	0.0754	0.0833	0.0850	0.0781	0.0843	0.0908	0.0936	1054
ENCFF000WAK	GM12878	RELA	0.6459	0.6330	0.6302	0.6237	0.5686	0.5875	0.5719	0.5865	0.5440	0.5526	9716
ENCFF000YPB	K562	JUN	0.7473	0.7245	0.7431	0.7251	0.6992	0.7377	0.6543	0.6731	0.6155	0.6248	5525
ENCFF000NUL	GM12878	CREB1	0.2663	0.2555	0.2787	0.2707	0.2686	0.2873	0.2698	0.2757	0.2753	0.2545	37342
ENCFF002DPD	K562	NRF1	0.7325	0.6772	0.7482	0.6880	0.6650	0.8798	0.6757	0.7000	0.8474	0.7016	15416
ENCFF000YPD	K562	JUN	0.7514	0.7236	0.7469	0.7237	0.6868	0.7432	0.6468	0.6699	0.6169	0.6159	6832
ENCFF002EAM	GM12878	HSF1	0.6628	0.6521	0.6536	0.6410	0.5154	0.5192	0.5540	0.6036	0.4991	0.4944	5154
ENCFF000YAL	endothelial cell of umbilical vein	JUN	0.7571	0.7576	0.7573	0.7575	0.6898	0.7971	0.6641	0.6688	0.6910	0.6661	19799
ENCFF002EKJ	GM12878	KLF5	0.2946	0.3211	0.3259	0.3626	0.4899	0.5486	0.4827	0.3359	0.4240	0.4234	9822
ENCFF000VVG	GM12878	ESRRA	0.8416	0.8486	0.8311	0.8279	0.7237	0.8025	0.7192	0.6343	0.1004	0.7731	25
ENCFF000NWM	GM12878	GABPA	0.8231	0.8345	0.8600	0.8578	0.7021	0.8277	0.7932	0.7350	0.8105	0.6877	5830
ENCFF000PZK	K562	EGR1	0.7803	0.7559	0.8423	0.8189	0.8083	0.8620	0.8002	0.7857	0.8485	0.7945	32975
ENCFF000YNZ	K562	GATA2	0.5242	0.4966	0.5251	0.4966	0.4609	0.4758	0.4908	0.4881	0.4459	0.4699	4849
ENCFF000ARV	GM12878	CTCF	0.9247	0.9239	0.9248	0.9240	0.8340	0.9465	0.8394	0.8494	0.9402	0.8460	24398
ENCFF000XCW	HeLa-S3	JUN	0.7395	0.7382	0.7382	0.7385	0.6495	0.7688	0.6279	0.6179	0.7222	0.6328	26226
ENCFF000XMN	HeLa-S3	TCF7L2	0.3722	0.3540	0.3737	0.3547	0.2659	0.3158	0.2805	0.2974	0.3344	0.2847	15343
ENCFF000ROU	GM12878	CTCF	0.9359	0.9334	0.9361	0.9337	0.8652	0.9560	0.8583	0.8854	0.9573	0.8803	26056
ENCFF002EKM	GM12878	KLF5	0.2745	0.3042	0.3054	0.3497	0.5030	0.5624	0.4940	0.3123	0.4487	0.4373	12096
ENCFF000QGZ	K562	SP2	0.8664	0.8461	0.8805	0.8549	0.7981	0.7656	0.8145	0.8212	0.8363	0.8083	2953
ENCFF000QKK	K562	YY1	0.6573	0.5942	0.6143	0.5930	0.4458	0.5609	0.5270	0.5231	0.5861	0.4738	15725
ENCFF002DPH	K562	RUNX1	0.3862	0.3494	0.3759	0.3479	0.3101	0.3069	0.3247	0.3635	0.2859	0.2961	12647
ENCFF002EBQ	GM12878	MAFF	0.5712	0.5368	0.4946	0.4854	0.3501	0.3064	0.4201	0.5066	0.2798	0.3699	1016
ENCFF001HSN	endothelial cell of umbilical vein	CTCF	0.9271	0.9272	0.9274	0.9275	0.8604	0.9518	0.8677	0.8700	0.9549	0.8721	27629
ENCFF000PYZ	K562	E2F6	0.6373	0.6291	0.6590	0.6529	0.6048	0.5251	0.6219	0.6152	0.6139	0.6167	13408
ENCFF000XQN	HepG2	CEBPB	0.5314	0.5003	0.5310	0.5001	0.4465	0.4578	0.4551	0.4695	0.4746	0.4500	11045
ENCFF000ZAR	K562	STAT1	0.6477	0.5882	0.6477	0.5871	0.5232	0.5436	0.5173	0.5502	0.4933	0.4787	5431
ENCFF000VYE	GM12878	JUND	0.2098	0.2097	0.2098	0.2097	0.2011	0.2053	0.2029	0.2003	0.2138	0.2018	4318
ENCFF000XUF	HepG2	MAX	0.5252	0.5118	0.5202	0.5087	0.3482	0.3325	0.3972	0.4350	0.3848	0.3683	10047
ENCFF000VVQ	GM12878	EBF1	0.6524	0.6431	0.6416	0.6273	0.5923	0.6726	0.6055	0.5855	0.6527	0.5843	33767
ENCFF000OFJ	GM12878	SRF	0.4843	0.4621	0.4539	0.4457	0.3630	0.4096	0.3662	0.4095	0.3722	0.3450	12244
ENCFF000XHF	HeLa-S3	MAX	0.3953	0.3848	0.3870	0.3841	0.3055	0.2933	0.3320	0.3685	0.3263	0.3235	33092
ENCFF000YUU	K562	NFYA	0.8072	0.8063	0.8064	0.8061	0.5861	0.8115	0.7049	0.6016	0.7792	0.6116	1948
ENCFF002EHZ	HeLa-S3	SREBF2	0.2566	0.2562	0.2455	0.2486	0.2199	0.2149	0.2291	0.2376	0.2043	0.2037	4945
ENCFF002EIE	HeLa-S3	SREBF2	0.2677	0.2630	0.2570	0.2561	0.2116	0.2184	0.2189	0.2185	0.2039	0.2027	4958
ENCFF000YPL	K562	JUN	0.7401	0.6997	0.7343	0.6998	0.6440	0.7147	0.6182	0.6466	0.6260	0.5949	10486
ENCFF000PMN	HepG2	REST	0.8571	0.8534	0.8550	0.8547	0.7946	0.8687	0.8296	0.7870	0.8356	0.7841	1731
ENCFF000WAZ	GM12878	NRF1	0.9049	0.9212	0.9056	0.9247	0.8534	0.9230	0.8911	0.8831	0.8649	0.8377	5754
ENCFF000PHG	HepG2	CTCF	0.9264	0.9058	0.9220	0.9198	0.8774	0.9535	0.8961	0.8942	0.9499	0.8835	28795
ENCFF000RWH	K562	CTCF	0.9220	0.9223	0.9221	0.9224	0.8588	0.9490	0.8462	0.8734	0.9503	0.8708	29040
ENCFF000BQY	endothelial cell of umbilical vein	CTCF	0.9615	0.9616	0.9614	0.9614	0.8602	0.9587	0.8565	0.8849	0.9559	0.8819	6159
ENCFF000XTQ	HepG2	JUND	0.4328	0.4106	0.4306	0.4095	0.3818	0.4401	0.3899	0.4003	0.4274	0.3872	20746
ENCFF000PTO	HepG2	ZEB1	0.3003	0.2895	0.3220	0.3157	0.3338	0.3735	0.3139	0.3072	0.3094	0.2938	36879
ENCFF000PQW	HepG2	SRF	0.5878	0.5327	0.5413	0.5246	0.4299	0.4873	0.4522	0.4978	0.4211	0.4206	13498
ENCFF000VUW	GM12878	CTCF	0.8946	0.8864	0.8955	0.8835	0.8652	0.9405	0.8759	0.8574	0.9488	0.8571	32353
ENCFF002DOU	HeLa-S3	SREBF2	0.2720	0.2724	0.2632	0.2661	0.2159	0.2216	0.2270	0.2450	0.2095	0.2112	5513
ENCFF002EKP	GM12878	RELA	0.4255	0.4795	0.4275	0.4731	0.3287	0.3961	0.3631	0.3955	0.3324	0.2822	6877
ENCFF000XDN	HeLa-S3	E2F6	0.6624	0.6618	0.6622	0.6619	0.5923	0.6020	0.6180	0.5955	0.6322	0.6000	4955
ENCFF000PJT	HepG2	HNF4A	0.6724	0.6508	0.6506	0.6499	0.5650	0.6416	0.5800	0.5995	0.6400	0.5789	26939
ENCFF000RWK	K562	CTCF	0.9182	0.9185	0.9184	0.9187	0.8591	0.9479	0.8512	0.8754	0.9502	0.8728	29780
ENCFF002DPP	K562	SP1	0.5272	0.4440	0.5533	0.4626	0.7137	0.7682	0.6948	0.6616	0.6954	0.6601	14103
ENCFF000XAT	HeLa-S3	BRCA1	0.1066	0.1067	0.1075	0.1075	0.0879	0.0863	0.0922	0.1031	0.0953	0.0946	15827
ENCFF000XIM	HeLa-S3	NFYA	0.6970	0.6963	0.6973	0.6967	0.6122	0.7510	0.5984	0.6099	0.6270	0.5921	5527
ENCFF000XOI	HeLa-S3	USF2	0.7085	0.6967	0.6997	0.6960	0.6253	0.6734	0.6385	0.6427	0.6513	0.6325	15842
ENCFF000YPJ	K562	STAT1	0.2433	0.2353	0.2436	0.2342	0.2111	0.2113	0.2126	0.2206	0.2032	0.1931	3403
ENCFF002DOZ	K562	RUNX1	0.4127	0.3754	0.3958	0.3688	0.3382	0.3379	0.3165	0.3734	0.3059	0.3117	11455
ENCFF000ROZ	GM12878	CTCF	0.9368	0.9350	0.9370	0.9352	0.8737	0.9537	0.8676	0.8878	0.9534	0.8837	24040
ENCFF000XIO	HeLa-S3	NFYA	0.7046	0.7049	0.7053	0.7049	0.5515	0.7158	0.5823	0.5965	0.6742	0.5790	6202
ENCFF000XUK	HepG2	MAFK	0.7102	0.6954	0.7101	0.6952	0.6140	0.6798	0.6242	0.6252	0.6609	0.6213	11174
ENCFF000NWN	GM12878	GABPA	0.8505	0.8528	0.8696	0.8698	0.7208	0.8515	0.7955	0.7597	0.8436	0.7212	4831
ENCFF000QAQ	K562	GABPA	0.5623	0.4637	0.6645	0.5759	0.5718	0.6556	0.6028	0.5846	0.6695	0.5951	14857
ENCFF002EKT	GM12878	KLF5	0.2985	0.3212	0.3263	0.3616	0.4916	0.5455	0.4763	0.3367	0.4242	0.4211	9604
ENCFF001HIA	GM12878	CTCF	0.9155	0.9133	0.9157	0.9136	0.8586	0.9500	0.8800	0.8720	0.9430	0.8632	27216
ENCFF000NUK	GM12878	CREB1	0.2925	0.2805	0.3059	0.3003	0.2729	0.3195	0.2824	0.2933	0.2941	0.2639	28620
ENCFF000OHD	GM12878	USF1	0.8394	0.8327	0.8151	0.8134	0.6916	0.8239	0.7081	0.7150	0.7510	0.6634	8557
ENCFF002DUE	K562	NRF1	0.7051	0.6606	0.7068	0.6728	0.6767	0.9003	0.6873	0.7023	0.8637	0.7117	16844
ENCFF000XUU	HepG2	MAFK	0.7148	0.6937	0.7138	0.6937	0.6029	0.6661	0.6140	0.6158	0.6188	0.6045	8107
ENCFF000XSL	HepG2	HSF1	0.5351	0.5219	0.5261	0.5148	0.4859	0.5527	0.4864	0.4980	0.4744	0.4624	2563
ENCFF000XZJ	HepG2	NR2C2	0.5232	0.5190	0.5229	0.5190	0.4604	0.5324	0.4740	0.4803	0.4466	0.4544	2718
ENCFF002DPF	K562	NRF1	0.6991	0.6427	0.7075	0.6546	0.6425	0.8710	0.6690	0.6779	0.8402	0.6883	16862
ENCFF000XYE	HepG2	SREBF1	0.3823	0.3719	0.3818	0.3720	0.3243	0.4735	0.2956	0.3235	0.3559	0.2884	859
ENCFF002EKS	GM12878	RELA	0.5516	0.5545	0.5447	0.5454	0.4538	0.5122	0.4934	0.4996	0.4700	0.4267	19518
ENCFF000QHH	K562	SRF	0.4847	0.4557	0.4560	0.4210	0.3520	0.4027	0.3704	0.4101	0.3759	0.3446	10544
ENCFF000PEM	HeLa-S3	REST	0.6604	0.6601	0.6645	0.6648	0.6154	0.6556	0.6295	0.6173	0.6358	0.6199	6964
ENCFF000WFZ	GM12878	NR2C2	0.6402	0.6363	0.6388	0.6350	0.5856	0.6356	0.5766	0.5423	0.3834	0.5463	657
ENCFF000XMF	HeLa-S3	TCF7L2	0.5078	0.5076	0.5078	0.5076	0.3991	0.5065	0.4914	0.4065	0.4497	0.4158	3127
ENCFF000ZDC	K562	NR2C2	0.4844	0.4808	0.4846	0.4808	0.4137	0.5155	0.4496	0.4394	0.3117	0.3686	944
ENCFF000XHI	HeLa-S3	JUND	0.2538	0.2540	0.2543	0.2540	0.2394	0.2497	0.2406	0.2409	0.2526	0.2393	43442
ENCFF000VVP	GM12878	EBF1	0.7165	0.7062	0.7038	0.6884	0.6244	0.7104	0.6290	0.6033	0.6802	0.6062	18685
ENCFF000YTX	K562	MAX	0.5532	0.5402	0.5536	0.5414	0.4763	0.5563	0.4637	0.5192	0.4743	0.4552	4328
ENCFF000WBF	GM12878	RELA	0.5870	0.5772	0.5735	0.5698	0.5077	0.5311	0.5145	0.5321	0.5018	0.5050	9203
ENCFF000XOE	HeLa-S3	USF2	0.7060	0.6920	0.6982	0.6914	0.5844	0.6513	0.6062	0.6313	0.6430	0.6013	21440
ENCFF000YAT	endothelial cell of umbilical vein	GATA2	0.4162	0.4151	0.4162	0.4151	0.3771	0.4221	0.3706	0.3683	0.3998	0.3718	22824
ENCFF000YMW	K562	E2F4	0.8462	0.8246	0.8463	0.8246	0.7513	0.8969	0.8153	0.8090	0.8166	0.7689	7077
ENCFF000WGC	GM12878	USF2	0.8195	0.8140	0.8168	0.8119	0.6762	0.7517	0.6915	0.7173	0.6995	0.6723	5863
ENCFF000XNF	HeLa-S3	NR2C2	0.4987	0.4991	0.4994	0.4987	0.4422	0.4883	0.4570	0.4539	0.4632	0.4448	2460
ENCFF000VTG	GM12878	FOS	0.1024	0.1015	0.1022	0.1013	0.0921	0.1083	0.0888	0.0954	0.0912	0.0902	2949
ENCFF000XPS	HepG2	BRCA1	0.1076	0.0948	0.1258	0.1079	0.0734	0.0933	0.0900	0.0921	0.1036	0.1266	361
ENCFF002EBU	GM12878	NR3C1	0.2144	0.2160	0.2136	0.2125	0.1713	0.1739	0.1846	0.1924	0.1560	0.1675	4913
ENCFF000XIV	HeLa-S3	NFYB	0.7377	0.7348	0.7392	0.7353	0.6007	0.7793	0.6099	0.6164	0.7058	0.6053	8201
ENCFF000RUI	HepG2	CTCF	0.9439	0.9434	0.9441	0.9436	0.8918	0.9494	0.8917	0.8936	0.9451	0.8977	19254
ENCFF000RUJ	HepG2	CTCF	0.9379	0.9337	0.9381	0.9338	0.8899	0.9520	0.8930	0.8967	0.9525	0.8967	22811
ENCFF000YUV	K562	NFYA	0.7627	0.7500	0.7648	0.7517	0.6240	0.7649	0.6717	0.6473	0.7216	0.6270	5206
ENCFF000YTH	K562	MAX	0.4701	0.4389	0.4661	0.4378	0.2863	0.2807	0.3353	0.3877	0.3362	0.3143	15808
ENCFF000YUC	K562	MAFK	0.6839	0.6494	0.6823	0.6512	0.5674	0.6184	0.5828	0.5956	0.6280	0.5790	19064
ENCFF002EKZ	GM12878	STAT1	0.1531	0.1469	0.1583	0.1516	0.1110	0.1241	0.1308	0.1385	0.1141	0.1245	4723
ENCFF000ARP	GM12878	CTCF	0.9151	0.9112	0.9158	0.9118	0.8441	0.9463	0.8394	0.8498	0.9324	0.8447	26156
ENCFF000PQP	HepG2	SP2	0.8289	0.8072	0.8607	0.8538	0.7606	0.8129	0.7850	0.7607	0.7025	0.7469	1834
ENCFF000WFR	GM12878	NR2C2	0.4427	0.4431	0.4342	0.4350	0.3790	0.3802	0.4306	0.4035	0.2262	0.3570	271
ENCFF000XAR	HeLa-S3	BRCA1	0.1066	0.1054	0.1066	0.1058	0.0876	0.0855	0.0927	0.1080	0.0937	0.0965	18538
ENCFF000XXX	HepG2	RFX5	0.6174	0.6135	0.6183	0.6130	0.5547	0.6336	0.5855	0.5519	0.5460	0.5682	1222
ENCFF000XRN	HepG2	ESRRA	0.7837	0.7807	0.7844	0.7816	0.6996	0.7346	0.7292	0.7142	0.4787	0.5417	625
ENCFF000NUD	GM12878	CEBPB	0.2350	0.2079	0.2131	0.1997	0.2364	0.2221	0.1911	0.2113	0.1383	0.1762	1022
ENCFF000YSC	K562	JUND	0.3031	0.2870	0.3055	0.2872	0.2545	0.2595	0.2727	0.2855	0.2831	0.2667	26156
ENCFF000YTY	K562	MAX	0.5970	0.5827	0.5966	0.5824	0.5108	0.5982	0.4996	0.5516	0.5005	0.4856	6827
ENCFF000XTR	HepG2	JUND	0.3542	0.3378	0.3521	0.3371	0.3260	0.3736	0.3275	0.3282	0.3518	0.3236	16296
ENCFF000YRO	K562	IRF1	0.6829	0.5018	0.6460	0.5493	0.6168	0.5177	0.7130	0.5841	0.0000	0.3427	12
ENCFF000VUL	GM12878	E2F4	0.8284	0.8338	0.8291	0.8330	0.7478	0.8478	0.7522	0.7149	0.6119	0.7221	1298
ENCFF000XYX	HepG2	TCF7L2	0.6315	0.6288	0.6303	0.6284	0.5270	0.5674	0.5898	0.5193	0.5135	0.5230	2606
ENCFF000QAN	K562	FOSL1	0.8655	0.8295	0.8646	0.8333	0.7479	0.8058	0.7214	0.7635	0.7760	0.7263	12833
ENCFF000YPI	K562	STAT1	0.2555	0.2528	0.2564	0.2528	0.2215	0.2514	0.2272	0.2316	0.1920	0.2209	1366
ENCFF002EDV	HepG2	FOS	0.5386	0.4744	0.5384	0.4708	0.2760	0.3080	0.3445	0.3781	0.2969	0.2699	5578
ENCFF000YNY	K562	GATA2	0.4988	0.5102	0.4988	0.5102	0.4297	0.4981	0.4457	0.4530	0.5020	0.4471	19273
ENCFF002EBY	GM12878	NR3C1	0.2387	0.2464	0.2373	0.2451	0.1954	0.1981	0.2071	0.2254	0.1974	0.2005	10584
ENCFF000XZL	HepG2	TBP	0.1831	0.1666	0.1840	0.1687	0.1466	0.1655	0.1516	0.1620	0.1549	0.1550	7055
ENCFF000PMU	HepG2	REST	0.6083	0.5967	0.6061	0.6035	0.6062	0.6235	0.5952	0.5892	0.5744	0.5851	9074
ENCFF000WGT	GM12878	YY1	0.9631	0.9631	0.9631	0.9631	0.8746	0.9800	0.8954	0.8772	0.2214	0.8333	37
ENCFF000WEH	GM12878	SREBF2	0.2008	0.2046	0.2040	0.2105	0.1811	0.1903	0.1947	0.1839	0.1775	0.1765	962
ENCFF000QCW	K562	REST	0.5510	0.5487	0.5689	0.5588	0.5506	0.5758	0.5369	0.5392	0.5451	0.5373	13748
ENCFF000YAA	endothelial cell of umbilical vein	FOS	0.7341	0.7341	0.7342	0.7343	0.6017	0.6483	0.6018	0.5960	0.6998	0.6121	22578
ENCFF000XGX	HeLa-S3	MAFK	0.6889	0.6777	0.6814	0.6762	0.6098	0.6081	0.6339	0.6314	0.5438	0.5864	9380
ENCFF000XPT	HepG2	CEBPB	0.4202	0.3968	0.4194	0.3963	0.3645	0.4175	0.3568	0.3831	0.3923	0.3592	13862
ENCFF000YYI	K562	RFX5	0.4795	0.4681	0.4827	0.4663	0.4715	0.5241	0.4698	0.4567	0.4370	0.4459	2594
ENCFF000QHG	K562	SP2	0.8363	0.7751	0.8575	0.8132	0.7886	0.7524	0.8015	0.8143	0.7886	0.7839	2918
ENCFF000YOY	K562	STAT1	0.4202	0.3805	0.4135	0.3803	0.3839	0.3855	0.3675	0.3849	0.3133	0.3157	5122
ENCFF000OFL	GM12878	SRF	0.4524	0.4241	0.4115	0.4035	0.3441	0.3749	0.3657	0.3922	0.3528	0.3256	16254
ENCFF002EEC	K562	IRF2	0.5430	0.4788	0.5414	0.4846	0.4034	0.3885	0.4254	0.4754	0.4255	0.4047	13993
ENCFF000NXA	GM12878	MEF2A	0.4573	0.4350	0.4394	0.4319	0.4088	0.4205	0.4061	0.4290	0.4118	0.4011	25340
ENCFF000YMU	K562	E2F6	0.5755	0.5688	0.5756	0.5689	0.5433	0.6414	0.5816	0.5547	0.6163	0.5605	15038
ENCFF000RVE	endothelial cell of umbilical vein	CTCF	0.9147	0.9147	0.9148	0.9148	0.8541	0.9499	0.8483	0.8510	0.9466	0.8612	29274
ENCFF000VXQ	GM12878	MAFK	0.8589	0.8441	0.8568	0.8353	0.6727	0.7615	0.7927	0.6664	0.3001	0.6891	170
ENCFF000VYD	GM12878	JUND	0.2074	0.2073	0.2074	0.2074	0.2029	0.1982	0.2052	0.2016	0.2166	0.2052	1964
ENCFF002EKI	GM12878	KLF5	0.2639	0.2984	0.2967	0.3410	0.5029	0.5661	0.4941	0.3120	0.4562	0.4375	12209
ENCFF000YVB	K562	NFYB	0.8270	0.8252	0.8273	0.8254	0.6330	0.8494	0.6949	0.6827	0.8266	0.6717	5643
ENCFF000PKX	HepG2	MAX	0.3717	0.3464	0.3507	0.3446	0.2727	0.2986	0.2964	0.3419	0.2896	0.2641	40786
ENCFF000YVA	K562	NFYB	0.8234	0.8203	0.8236	0.8202	0.6195	0.8450	0.6852	0.6769	0.8222	0.6610	6577
ENCFF000QKR	K562	ZBTB33	0.7228	0.6751	0.7265	0.6819	0.6354	0.6384	0.6271	0.6634	0.6133	0.6496	4815
ENCFF000BAS	HeLa-S3	CTCF	0.9184	0.9170	0.9187	0.9171	0.8240	0.9321	0.8213	0.8338	0.9182	0.8347	27649
ENCFF000XPJ	HeLa-S3	STAT1	0.4879	0.4800	0.4877	0.4803	0.4161	0.5076	0.4077	0.3974	0.4765	0.4076	26598
ENCFF000BRD	endothelial cell of umbilical vein	CTCF	0.9456	0.9455	0.9458	0.9456	0.8530	0.9515	0.8494	0.8641	0.9544	0.8610	22743
ENCFF002EEL	K562	SREBF1	0.4247	0.3861	0.4127	0.3711	0.3196	0.2825	0.3258	0.3857	0.2799	0.3144	2141
ENCFF000XQU	HepG2	JUN	0.6007	0.5912	0.6033	0.5917	0.5156	0.6074	0.5068	0.5091	0.4741	0.4956	3150
ENCFF000PKJ	HepG2	HNF4G	0.6749	0.6587	0.6617	0.6578	0.5882	0.6614	0.5676	0.5999	0.6160	0.5741	16794
ENCFF000XVK	HepG2	MAFK	0.7094	0.6845	0.7091	0.6839	0.6040	0.6521	0.6199	0.6260	0.6075	0.6028	7720
ENCFF000VUJ	GM12878	E2F4	0.7858	0.8010	0.7855	0.7994	0.7493	0.8346	0.7451	0.7264	0.6578	0.7191	2332
ENCFF000PYC	K562	CREB1	0.3368	0.2677	0.3507	0.3011	0.2867	0.3297	0.3017	0.3072	0.3121	0.2894	17915
ENCFF000XIX	HeLa-S3	NFYB	0.7711	0.7707	0.7720	0.7709	0.6365	0.8062	0.6086	0.6364	0.7241	0.6386	5771
ENCFF000XNI	HeLa-S3	NR2C2	0.4757	0.4768	0.4741	0.4752	0.4131	0.4368	0.4365	0.4214	0.4008	0.4164	1559
ENCFF000QKF	K562	YY1	0.7822	0.7673	0.7775	0.7666	0.6895	0.7171	0.6924	0.6990	0.7059	0.6567	5848
ENCFF000QKS	K562	ZBTB33	0.8233	0.7236	0.8335	0.7528	0.6927	0.7323	0.6842	0.7028	0.6631	0.6745	2099
ENCFF000XGV	HeLa-S3	MAFK	0.6270	0.6020	0.6091	0.6010	0.5493	0.5962	0.5607	0.5433	0.5349	0.5286	18164
ENCFF000YRJ	K562	IRF1	0.7230	0.6539	0.7185	0.6540	0.5349	0.5502	0.5367	0.5600	0.5078	0.5121	4267
ENCFF000OHN	GM12878	USF1	0.8366	0.8299	0.8138	0.8127	0.7278	0.8572	0.7200	0.7343	0.7722	0.6926	6033
ENCFF000XZV	HepG2	USF2	0.9216	0.9123	0.9221	0.9132	0.7573	0.8759	0.7824	0.7869	0.7668	0.7692	2370
ENCFF000XYA	HepG2	SREBF1	0.3326	0.3246	0.3312	0.3246	0.2857	0.3486	0.2715	0.2941	0.3046	0.2593	2290
ENCFF002EBR	GM12878	MAFF	0.6597	0.6202	0.5769	0.5602	0.3401	0.3282	0.3625	0.4632	0.2017	0.3012	1332
ENCFF000XDT	HeLa-S3	ELK1	0.6729	0.5833	0.5512	0.5792	0.4940	0.7401	0.6356	0.4525	0.0732	0.4981	50
ENCFF000XHO	HeLa-S3	JUND	0.2530	0.2523	0.2526	0.2520	0.2383	0.2445	0.2394	0.2404	0.2521	0.2387	30281
ENCFF000YLY	K562	CTCF	0.9048	0.8826	0.9077	0.8901	0.8350	0.9357	0.8477	0.8558	0.9341	0.8441	33505
ENCFF000PXH	K562	CEBPB	0.4108	0.3375	0.4087	0.3428	0.3058	0.3934	0.3165	0.3351	0.3266	0.2976	31730
ENCFF000BED	HepG2	CTCF	0.9399	0.9405	0.9401	0.9406	0.8587	0.9523	0.8618	0.8701	0.9517	0.8724	16108
ENCFF000XSK	HepG2	HSF1	0.4545	0.4483	0.4482	0.4430	0.4080	0.4541	0.4096	0.4357	0.3974	0.3974	1731
ENCFF000XMR	HeLa-S3	STAT3	0.3266	0.3232	0.3226	0.3229	0.3177	0.3343	0.3126	0.3039	0.2984	0.3048	19996
ENCFF000XVP	HepG2	NRF1	0.9659	0.9629	0.9655	0.9626	0.8986	0.9758	0.9453	0.8796	0.6260	0.7640	1215
ENCFF000PTQ	HepG2	ZEB1	0.3977	0.3848	0.4064	0.4008	0.3921	0.4235	0.4016	0.3703	0.3576	0.3702	4315
ENCFF000YJJ	K562	JUN	0.7331	0.7005	0.7279	0.6979	0.5722	0.5992	0.5926	0.6414	0.6298	0.5916	14967
ENCFF002EGD	K562	RUNX1	0.3868	0.3481	0.3747	0.3464	0.3103	0.3078	0.3246	0.3630	0.2862	0.2949	12710
ENCFF002EGO	K562	SP1	0.5265	0.4378	0.5491	0.4595	0.7129	0.7700	0.6936	0.6613	0.6954	0.6595	14233
ENCFF000PGI	HepG2	CEBPB	0.4571	0.4249	0.4234	0.4207	0.3921	0.4551	0.3944	0.4153	0.4117	0.3858	20602
ENCFF000XZK	HepG2	NR2C2	0.5784	0.5726	0.5780	0.5728	0.5013	0.5954	0.5193	0.5199	0.5040	0.4988	3032
ENCFF000YTB	K562	IRF1	0.1130	0.1182	0.1129	0.1185	0.0981	0.0873	0.1008	0.1112	0.0937	0.1047	8844
ENCFF000PXC	K562	CEBPB	0.4375	0.4294	0.4341	0.4268	0.3894	0.4880	0.4029	0.4105	0.4278	0.3881	10502
ENCFF000WBG	GM12878	NRF1	0.9372	0.9305	0.9320	0.9292	0.8821	0.9500	0.8711	0.8682	0.8549	0.8457	5192
ENCFF000YMR	K562	ELK1	0.5496	0.4883	0.5549	0.4984	0.5582	0.6893	0.6115	0.5623	0.5519	0.5436	4830
ENCFF000OHO	GM12878	YY1	0.6124	0.5652	0.5910	0.5796	0.4288	0.5418	0.4938	0.5066	0.5428	0.4306	23184
ENCFF000BAT	HeLa-S3	CTCF	0.8898	0.8878	0.8905	0.8884	0.8070	0.9345	0.8119	0.8092	0.9255	0.8158	31774
ENCFF000XPR	HepG2	CEBPB	0.4052	0.3798	0.4058	0.3797	0.3342	0.3869	0.3361	0.3631	0.3673	0.3322	20290
ENCFF000PYJ	K562	CTCF	0.9145	0.9060	0.9254	0.9254	0.8498	0.9404	0.8529	0.8685	0.9438	0.8576	29542
ENCFF000XPK	HeLa-S3	STAT1	0.5537	0.5478	0.5526	0.5477	0.4623	0.5801	0.4366	0.4546	0.5184	0.4365	9784
ENCFF000XYM	HepG2	SREBF2	0.5429	0.5418	0.5429	0.5418	0.3825	0.5136	0.5135	0.4092	0.4382	0.4190	45
ENCFF000XYB	HepG2	SREBF1	0.3837	0.3738	0.3830	0.3740	0.3201	0.4218	0.3029	0.3210	0.3516	0.2864	1283
ENCFF000NZA	GM12878	REST	0.7371	0.7393	0.7475	0.7480	0.7012	0.7383	0.7185	0.6989	0.6659	0.6792	3744
ENCFF000XRT	HepG2	HNF4A	0.7354	0.7170	0.7354	0.7168	0.6105	0.6116	0.6296	0.6598	0.6598	0.6070	11712
ENCFF000BEI	HepG2	CTCF	0.9012	0.8956	0.9017	0.8961	0.8582	0.9380	0.8481	0.8535	0.9267	0.8590	25129
ENCFF000PJX	HepG2	HNF4A	0.6944	0.6729	0.6724	0.6716	0.5789	0.6555	0.5952	0.6166	0.6574	0.5917	24218
ENCFF000ZBZ	K562	TBP	0.1397	0.1347	0.1417	0.1380	0.1232	0.1158	0.1106	0.1321	0.1259	0.1277	13171
ENCFF000XMQ	HeLa-S3	STAT3	0.3423	0.3367	0.3366	0.3365	0.3357	0.3582	0.3203	0.3182	0.3070	0.3168	24253
ENCFF000NVB	GM12878	EGR1	0.7152	0.7382	0.8402	0.8400	0.7749	0.8048	0.8066	0.7698	0.7565	0.7614	8007
ENCFF000QCC	K562	MAX	0.5019	0.4650	0.4486	0.4439	0.3255	0.4531	0.3287	0.3759	0.3418	0.3037	47072
ENCFF000YAR	endothelial cell of umbilical vein	GATA2	0.3766	0.3749	0.3766	0.3752	0.3343	0.3846	0.3347	0.3374	0.3647	0.3384	31552
ENCFF000YMO	K562	ELK1	0.7674	0.7514	0.7758	0.7874	0.4810	0.8743	0.9004	0.6317	0.6131	0.7096	12
ENCFF000YPR	K562	JUN	0.7502	0.7263	0.7455	0.7261	0.6932	0.7477	0.6538	0.6653	0.6045	0.6111	5389
ENCFF000XMT	HeLa-S3	TBP	0.1425	0.1405	0.1419	0.1408	0.1237	0.1266	0.1257	0.1390	0.1267	0.1271	23870
ENCFF000PQL	HepG2	SP2	0.8382	0.8215	0.8643	0.8521	0.7342	0.6372	0.6976	0.7636	0.4508	0.6995	561
ENCFF000XKU	HeLa-S3	RFX5	0.3578	0.3569	0.3551	0.3561	0.3768	0.3781	0.3698	0.3497	0.3519	0.3677	19408
ENCFF000PGX	HepG2	CREB1	0.2367	0.2223	0.2404	0.2346	0.2401	0.2803	0.2528	0.2597	0.2572	0.2339	35036
ENCFF000WEF	GM12878	SREBF2	0.2644	0.2733	0.2624	0.2674	0.2085	0.2444	0.2177	0.2306	0.1958	0.2000	1123
ENCFF000XYV	HepG2	TCF7L2	0.6241	0.6105	0.6220	0.6102	0.5122	0.5794	0.5088	0.5116	0.5578	0.5140	4284
ENCFF000YIB	K562	FOS	0.4061	0.4087	0.4070	0.4081	0.2949	0.4118	0.2861	0.3309	0.3576	0.2911	8338
ENCFF000QBZ	K562	MAX	0.4770	0.4445	0.4296	0.4205	0.3255	0.4326	0.3323	0.3737	0.3408	0.3049	33700
ENCFF000WDW	GM12878	SREBF1	0.2241	0.2274	0.2149	0.2210	0.1917	0.2021	0.1966	0.2031	0.1726	0.1846	3749
ENCFF000PEQ	HeLa-S3	REST	0.7110	0.7113	0.7152	0.7147	0.6698	0.7168	0.6786	0.6656	0.6923	0.6645	6156
ENCFF000QIU	K562	THAP1	0.4391	0.4763	0.5183	0.5142	0.5304	0.5481	0.5122	0.4443	0.5195	0.4804	7576
ENCFF000VXY	GM12878	MAX	0.5088	0.5081	0.5050	0.5026	0.3411	0.3781	0.3895	0.4177	0.3426	0.3337	4761
ENCFF000NXC	GM12878	MEF2A	0.4527	0.4311	0.4350	0.4280	0.4066	0.4146	0.3989	0.4226	0.4024	0.3940	25231
ENCFF000XXZ	HepG2	RFX5	0.6065	0.5964	0.6086	0.5976	0.5535	0.6100	0.5713	0.5528	0.5455	0.5540	1921
ENCFF002EHY	HeLa-S3	SREBF2	0.2803	0.2820	0.2699	0.2737	0.2160	0.2226	0.2274	0.2493	0.2063	0.2014	5667
ENCFF000RVI	endothelial cell of umbilical vein	CTCF	0.9104	0.9104	0.9107	0.9107	0.8422	0.9437	0.8334	0.8394	0.9373	0.8506	28765
ENCFF000ZDK	K562	USF2	0.8911	0.8659	0.8898	0.8660	0.7653	0.8452	0.8520	0.7953	0.7507	0.7703	3701
ENCFF000PJF	HepG2	GABPA	0.8175	0.8014	0.8275	0.8247	0.6997	0.7339	0.7515	0.7143	0.7638	0.6672	8348
ENCFF001HNT	HepG2	CTCF	0.8986	0.8881	0.8987	0.8881	0.8525	0.9390	0.8768	0.8632	0.9384	0.8600	27852
ENCFF000WFP	GM12878	TBP	0.1567	0.1532	0.1575	0.1523	0.1387	0.1389	0.1378	0.1477	0.1376	0.1382	14445
ENCFF000WFQ	GM12878	TBP	0.1531	0.1466	0.1543	0.1439	0.1267	0.1260	0.1267	0.1419	0.1272	0.1284	19303
ENCFF000YRH	K562	IRF1	0.6218	0.5231	0.6208	0.5282	0.4483	0.4650	0.4500	0.4841	0.4431	0.4278	11847
ENCFF002EAU	GM12878	HSF1	0.8192	0.8030	0.8001	0.7846	0.5594	0.7037	0.6313	0.5425	0.4568	0.3999	1408
ENCFF000YSS	K562	MAFF	0.7092	0.6725	0.7070	0.6719	0.5881	0.6665	0.6050	0.6135	0.6508	0.5981	18876
ENCFF000WGB	GM12878	USF2	0.7927	0.7816	0.7898	0.7779	0.6753	0.7567	0.6693	0.6931	0.7179	0.6639	11359
ENCFF000XZT	HepG2	USF2	0.8991	0.8906	0.9000	0.8915	0.7679	0.8707	0.7730	0.7856	0.7701	0.7676	2964
ENCFF000NYK	GM12878	REST	0.7027	0.7004	0.7032	0.7022	0.6713	0.7049	0.6616	0.6641	0.6236	0.6449	4356
ENCFF000ZDJ	K562	USF2	0.9292	0.9131	0.9283	0.9130	0.7847	0.8851	0.8810	0.7989	0.7300	0.7717	1720
ENCFF002ELB	GM12878	STAT1	0.1486	0.1465	0.1472	0.1463	0.1164	0.1281	0.1349	0.1442	0.1270	0.1251	9870
ENCFF000PIB	HepG2	FOXA1	0.5111	0.4649	0.4713	0.4652	0.4106	0.4927	0.4097	0.4392	0.4741	0.4169	36836
ENCFF000YAM	endothelial cell of umbilical vein	JUN	0.6624	0.6633	0.6654	0.6665	0.5756	0.6894	0.5734	0.5476	0.6599	0.5813	34125
ENCFF000WDK	GM12878	RFX5	0.5164	0.5194	0.5186	0.5213	0.4956	0.5304	0.4995	0.4853	0.4684	0.4801	4455
ENCFF000NVP	GM12878	ELF1	0.6141	0.6054	0.6212	0.6195	0.4642	0.5496	0.5120	0.5397	0.5831	0.4665	20867
ENCFF000OHH	GM12878	YY1	0.5948	0.5418	0.5722	0.5627	0.4139	0.5256	0.4819	0.4917	0.5285	0.4182	24475
ENCFF000YKL	K562	JUN	0.7670	0.7242	0.7665	0.7248	0.6418	0.7515	0.6461	0.6802	0.6498	0.6255	17047
ENCFF000VUU	GM12878	CTCF	0.9234	0.9192	0.9248	0.9186	0.8673	0.9453	0.8690	0.8713	0.9457	0.8588	27377
ENCFF000VZW	GM12878	RELA	0.5942	0.5835	0.5813	0.5745	0.5101	0.5624	0.5152	0.5249	0.5511	0.5108	20659
ENCFF000XDO	HeLa-S3	E2F4	0.9027	0.9004	0.9028	0.9003	0.7898	0.8578	0.8175	0.7862	0.7713	0.7717	2085
ENCFF000XML	HeLa-S3	TCF7L2	0.3648	0.3458	0.3648	0.3458	0.2907	0.3371	0.3026	0.2993	0.3430	0.3064	22483
ENCFF002EJE	K562	REST	0.4935	0.4715	0.4916	0.4682	0.5228	0.5428	0.5090	0.4992	0.5077	0.5014	22008
ENCFF000XJQ	HeLa-S3	NRF1	0.9274	0.9231	0.9230	0.9218	0.8503	0.8834	0.8256	0.8621	0.7335	0.8349	3362
ENCFF000QIY	K562	THAP1	0.4893	0.4969	0.5354	0.5270	0.4964	0.5327	0.5068	0.4839	0.4985	0.4789	5787
ENCFF002EEJ	K562	IRF2	0.6287	0.5803	0.6287	0.5827	0.4803	0.4850	0.5287	0.5488	0.5195	0.4911	7946
ENCFF000PHP	HepG2	ELF1	0.6669	0.6014	0.6454	0.6371	0.5151	0.6279	0.5579	0.5912	0.6175	0.5326	16068
ENCFF000YUE	K562	MAFK	0.7338	0.6901	0.7326	0.6908	0.5991	0.6337	0.6166	0.6323	0.6223	0.6018	11679
ENCFF000BRG	endothelial cell of umbilical vein	CTCF	0.9284	0.9283	0.9287	0.9287	0.8421	0.9411	0.8383	0.8376	0.9421	0.8506	26712
ENCFF000YIA	K562	FOS	0.4150	0.4135	0.4136	0.4126	0.3230	0.4580	0.3006	0.3492	0.3739	0.3059	5904
ENCFF000BWR	K562	CTCF	0.9149	0.9092	0.9154	0.9095	0.8123	0.9396	0.8158	0.8296	0.9410	0.8269	30607
ENCFF000WGS	GM12878	YY1	1.0000	1.0000	1.0000	1.0000	0.9883	1.0000	0.7435	0.8820	0.0000	0.7570	12
ENCFF000PQU	HepG2	SRF	0.5866	0.5581	0.5487	0.5445	0.4847	0.5561	0.4867	0.5149	0.4528	0.4573	9426
ENCFF000PIM	HepG2	FOXA1	0.5102	0.4632	0.4681	0.4625	0.4072	0.4829	0.4109	0.4397	0.4663	0.4166	35438
ENCFF000XCF	HeLa-S3	FOS	0.7336	0.7330	0.7322	0.7317	0.6096	0.7647	0.5974	0.6255	0.6985	0.6014	16820
ENCFF000YKM	K562	JUN	0.7746	0.7553	0.7720	0.7551	0.6846	0.7884	0.6934	0.6977	0.6743	0.6493	9308
ENCFF000ZEJ	K562	YY1	0.8554	0.8441	0.8554	0.8437	0.6891	0.7784	0.7623	0.7560	0.7491	0.7218	3236
ENCFF000PEK	HeLa-S3	GABPA	0.7391	0.7423	0.7908	0.7796	0.6484	0.7972	0.7184	0.6955	0.7700	0.6761	9472
ENCFF002EKN	GM12878	RELA	0.4187	0.4750	0.4229	0.4681	0.3298	0.3970	0.3667	0.3921	0.3300	0.2900	6671
ENCFF000XYD	HepG2	SREBF1	0.5742	0.5668	0.5742	0.5668	0.3790	0.5251	0.4872	0.4491	0.3822	0.3573	126
ENCFF000YSE	K562	JUND	0.2974	0.2794	0.3000	0.2799	0.2506	0.2613	0.2647	0.2768	0.2760	0.2602	41723
ENCFF000NYY	GM12878	REST	0.7451	0.7465	0.7611	0.7595	0.7056	0.7407	0.7173	0.7029	0.6598	0.6812	3283
ENCFF000VTI	GM12878	BRCA1	0.1131	0.1118	0.1663	0.1933	0.0678	0.0741	0.0800	0.0822	0.0680	0.0783	284
ENCFF000OFK	GM12878	SRF	0.4983	0.4909	0.4534	0.4537	0.4225	0.5308	0.3975	0.4294	0.3479	0.3466	5332
ENCFF000QHK	K562	SRF	0.6137	0.5812	0.6000	0.5560	0.4655	0.5198	0.4617	0.5003	0.4331	0.4375	3390
ENCFF000YIC	K562	CEBPB	0.4832	0.4446	0.4830	0.4445	0.3681	0.4420	0.3839	0.4072	0.4257	0.3773	30520
ENCFF000RTA	HeLa-S3	CTCF	0.8841	0.8833	0.8843	0.8836	0.8655	0.9314	0.8651	0.8587	0.9397	0.8687	32515
ENCFF002DPB	K562	NRF1	0.7039	0.6578	0.7056	0.6708	0.6759	0.8997	0.6875	0.7023	0.8630	0.7107	17025
ENCFF000PHY	HepG2	FOXA1	0.5119	0.4547	0.4573	0.4528	0.3849	0.4682	0.3977	0.4323	0.4581	0.4059	33536
ENCFF000XSM	HepG2	HNF4A	0.6904	0.6708	0.6899	0.6708	0.5912	0.6312	0.5988	0.6151	0.6457	0.5908	17814
ENCFF000PSY	HepG2	ZBTB33	0.7598	0.7016	0.7294	0.7283	0.6563	0.7530	0.6953	0.6864	0.6259	0.6567	3400
ENCFF000QGV	K562	SP1	0.5955	0.5209	0.6673	0.6051	0.6250	0.6067	0.5978	0.5978	0.5704	0.5941	7524
ENCFF000PYX	K562	E2F6	0.5897	0.5570	0.6417	0.6175	0.5978	0.6339	0.6146	0.6052	0.6393	0.5938	24598
ENCFF002DHL	GM12878	GABPA	0.5451	0.5406	0.6096	0.6054	0.5676	0.6095	0.6115	0.5716	0.6582	0.5783	20747
ENCFF002ECY	GM12878	CEBPB	0.5088	0.5075	0.5090	0.5086	0.4394	0.4910	0.4963	0.4576	0.3128	0.3454	1831
ENCFF000XQM	HepG2	CEBPB	0.4510	0.4229	0.4505	0.4230	0.3770	0.4147	0.3877	0.4096	0.4225	0.3829	30562
ENCFF000XRO	HepG2	ESRRA	0.7042	0.6841	0.7030	0.6824	0.6407	0.5996	0.6449	0.6662	0.5337	0.5798	4275
ENCFF000YYF	K562	RFX5	0.5301	0.5310	0.5307	0.5286	0.4981	0.5545	0.5029	0.4958	0.4610	0.4774	1052
ENCFF000YNL	K562	E2F6	0.6482	0.6413	0.6489	0.6417	0.5892	0.6751	0.6270	0.6187	0.6615	0.6108	11615
ENCFF000VXS	GM12878	MAFK	0.8484	0.8471	0.8458	0.8451	0.7714	0.8457	0.7570	0.7320	0.5618	0.7306	1341
ENCFF002ELA	GM12878	STAT1	0.1597	0.1601	0.1587	0.1571	0.1072	0.1286	0.1278	0.1315	0.1129	0.1152	4920
ENCFF000XHY	HeLa-S3	MAX	0.4410	0.4343	0.4382	0.4344	0.3981	0.3867	0.3874	0.4195	0.3923	0.3745	19079
ENCFF000XYK	HepG2	SREBF1	0.6859	0.6799	0.6858	0.6767	0.4639	0.6118	0.5920	0.4835	0.3012	0.3326	112
ENCFF000RTC	HeLa-S3	CTCF	0.8931	0.8920	0.8933	0.8923	0.8714	0.9355	0.8686	0.8692	0.9438	0.8744	32707
ENCFF000NYN	GM12878	REST	0.4583	0.4734	0.4936	0.4952	0.5206	0.5232	0.4951	0.4625	0.4744	0.4937	11777
ENCFF000YBB	endothelial cell of umbilical vein	MAX	0.5174	0.5174	0.5160	0.5147	0.4127	0.4521	0.4189	0.4707	0.4094	0.4060	10792
ENCFF000PMK	HepG2	REST	0.8890	0.8817	0.8849	0.8854	0.8275	0.9081	0.8668	0.8186	0.8722	0.8174	1175
ENCFF000QKJ	K562	YY1	0.7646	0.7636	0.7582	0.7573	0.5890	0.6236	0.6364	0.6494	0.7075	0.6068	5555
ENCFF000YVR	K562	NFYA	0.8040	0.8003	0.8033	0.8007	0.6714	0.8267	0.7259	0.6709	0.7402	0.6592	2393
ENCFF000VZZ	GM12878	NFYB	0.7878	0.7889	0.7878	0.7889	0.6279	0.7860	0.6283	0.6295	0.7302	0.6337	5189
ENCFF000QCX	K562	REST	0.4822	0.4685	0.5171	0.4911	0.5031	0.5321	0.4918	0.4833	0.5069	0.4850	27200
ENCFF000YRQ	K562	IRF1	0.4928	0.4237	0.4893	0.4214	0.3509	0.3445	0.3435	0.3852	0.3160	0.3286	9432
ENCFF000XBN	HeLa-S3	CEBPB	0.3941	0.3807	0.3848	0.3802	0.3266	0.4068	0.3468	0.3436	0.3772	0.3342	61771
ENCFF000ZCA	K562	TBP	0.1404	0.1349	0.1424	0.1376	0.1208	0.1147	0.1095	0.1305	0.1235	0.1283	15414
ENCFF000XRV	HepG2	NR3C1	0.2594	0.2765	0.2648	0.2686	0.2217	0.1738	0.2694	0.2163	0.1223	0.1996	127
ENCFF000PHE	HepG2	CTCF	0.9338	0.9230	0.9348	0.9327	0.8834	0.9552	0.8793	0.8880	0.9389	0.8796	25050
ENCFF002EDA	GM12878	CEBPB	0.3834	0.3678	0.3795	0.3674	0.2551	0.2868	0.3404	0.3031	0.2170	0.2032	2103
ENCFF000NUB	GM12878	CEBPB	0.2252	0.2048	0.2134	0.1994	0.1962	0.2408	0.2081	0.2127	0.1248	0.1713	1245
ENCFF000XUL	HepG2	MAFK	0.7153	0.6974	0.7151	0.6965	0.6127	0.6851	0.6183	0.6263	0.6559	0.6168	10540
ENCFF000YID	K562	CEBPB	0.4868	0.4554	0.4857	0.4551	0.3680	0.4426	0.3789	0.4072	0.4296	0.3732	23178
ENCFF000ZEK	K562	YY1	0.7939	0.7791	0.7940	0.7793	0.5869	0.7321	0.6687	0.6605	0.7542	0.6257	6208
ENCFF000YBA	endothelial cell of umbilical vein	MAX	0.5225	0.5219	0.5219	0.5197	0.4297	0.4711	0.4351	0.4793	0.4087	0.4150	13810
ENCFF002EJC	K562	REST	0.4177	0.3963	0.4131	0.3898	0.4559	0.4742	0.4447	0.4304	0.4464	0.4397	40548
ENCFF000YIP	K562	JUN	0.7100	0.6687	0.7071	0.6603	0.6100	0.6563	0.5535	0.6253	0.5496	0.5317	10788
ENCFF000NXE	GM12878	MEF2C	0.3617	0.3512	0.3451	0.3446	0.3249	0.3191	0.3089	0.3579	0.2878	0.2862	5328
ENCFF000XHD	HeLa-S3	MAX	0.3758	0.3647	0.3676	0.3637	0.2854	0.2634	0.3122	0.3569	0.2972	0.2981	32177
ENCFF002EEP	K562	SREBF1	0.3892	0.3694	0.3837	0.3594	0.3036	0.2930	0.3142	0.3737	0.2861	0.2992	6600
ENCFF000OFM	GM12878	SRF	0.5945	0.5928	0.5612	0.5569	0.4937	0.6234	0.4738	0.4972	0.3851	0.4059	2390
ENCFF000XVR	HepG2	NRF1	0.9851	0.9728	0.9847	0.9740	0.9024	0.9878	0.9145	0.8602	0.2445	0.4830	395
ENCFF002EJH	K562	REST	0.4937	0.4696	0.4924	0.4674	0.5240	0.5437	0.5069	0.4983	0.5073	0.4996	21915
ENCFF000PHM	HepG2	ELF1	0.6432	0.5747	0.6220	0.6172	0.5176	0.6124	0.5557	0.5800	0.5962	0.5308	17402
ENCFF000QAV	K562	GABPA	0.7762	0.7106	0.8229	0.7818	0.6293	0.8253	0.7014	0.6914	0.8296	0.6777	9663
ENCFF000ROX	GM12878	CTCF	0.9230	0.9185	0.9233	0.9187	0.8587	0.9501	0.8588	0.8791	0.9503	0.8723	28162
ENCFF000XDR	HeLa-S3	ELK1	0.4621	0.4158	0.4358	0.4258	0.6040	0.6459	0.6633	0.5445	0.5867	0.5708	7021
ENCFF000XZI	HepG2	TBP	0.1538	0.1368	0.1554	0.1419	0.1301	0.1325	0.1299	0.1391	0.1324	0.1382	12275
ENCFF000XCG	HeLa-S3	FOS	0.7877	0.7859	0.7865	0.7856	0.6805	0.7960	0.6830	0.6948	0.7444	0.6789	10314
ENCFF000QCI	K562	MEF2A	0.5194	0.4740	0.5151	0.4699	0.4642	0.4809	0.4454	0.4833	0.4244	0.4298	9830
ENCFF000YVU	K562	NRF1	0.9271	0.9170	0.9266	0.9166	0.8451	0.9358	0.8283	0.8503	0.7988	0.8290	3548
ENCFF002EGC	K562	SP1	0.7366	0.7043	0.7361	0.7142	0.7181	0.8631	0.7158	0.7334	0.7944	0.7095	10402
ENCFF001HSL	endothelial cell of umbilical vein	CTCF	0.9168	0.9169	0.9171	0.9171	0.8607	0.9521	0.8768	0.8764	0.9531	0.8733	29708
ENCFF000XDP	HeLa-S3	E2F4	0.8328	0.8299	0.8329	0.8295	0.6796	0.7423	0.7087	0.7061	0.7572	0.7061	3881
ENCFF000XPL	HepG2	BRCA1	0.0982	0.0891	0.1167	0.1034	0.0670	0.1021	0.0702	0.0759	0.0705	0.0863	471
ENCFF000XDX	HeLa-S3	E2F6	0.6612	0.6598	0.6607	0.6597	0.6007	0.6012	0.6200	0.6044	0.6419	0.5904	5995
ENCFF001HHX	GM12878	CTCF	0.9365	0.9368	0.9367	0.9370	0.8591	0.9507	0.8586	0.8740	0.9499	0.8694	20993
ENCFF002DOY	K562	ESRRA	0.6121	0.5674	0.6052	0.5673	0.5200	0.5838	0.5041	0.5524	0.5239	0.4938	20768
ENCFF002DHM	GM12878	GABPA	0.5959	0.5618	0.6507	0.6432	0.5856	0.6500	0.6245	0.5734	0.7099	0.5887	14121
ENCFF000BWM	K562	CTCF	0.9249	0.9219	0.9252	0.9220	0.8222	0.9393	0.8171	0.8327	0.9369	0.8315	28535
ENCFF000YJL	K562	JUN	0.7447	0.6435	0.7367	0.6442	0.5085	0.4941	0.5525	0.6334	0.5618	0.5423	23939
ENCFF000YTF	K562	MAX	0.5002	0.4379	0.4962	0.4380	0.2943	0.2985	0.3443	0.4021	0.3445	0.3238	31361
ENCFF000NVC	GM12878	EGR1	0.8447	0.8457	0.8886	0.8856	0.8735	0.8689	0.8451	0.8593	0.8478	0.8397	13571
ENCFF000VZN	GM12878	RELA	0.5878	0.5878	0.5871	0.5871	0.5163	0.5652	0.5318	0.5255	0.5429	0.5227	5108
ENCFF002EFZ	K562	NRF1	0.6979	0.6367	0.7061	0.6488	0.6400	0.8702	0.6694	0.6776	0.8401	0.6881	16939
ENCFF000XCU	HeLa-S3	JUN	0.7546	0.7535	0.7539	0.7529	0.6693	0.7635	0.6267	0.6370	0.6996	0.6368	19481
ENCFF000XTZ	HepG2	MAFF	0.7076	0.6939	0.7063	0.6925	0.6236	0.7045	0.6314	0.6358	0.6626	0.6233	12954
ENCFF001HNP	HeLa-S3	CTCF	0.9023	0.9019	0.9027	0.9023	0.8517	0.9435	0.8737	0.8595	0.9437	0.8598	28622
ENCFF000QKI	K562	YY1	0.6108	0.5359	0.5905	0.5453	0.4445	0.6006	0.4905	0.4932	0.5208	0.4219	30839
ENCFF000ZAE	K562	STAT1	0.7012	0.7068	0.6876	0.6950	0.4366	0.5851	0.6512	0.4985	0.2989	0.5384	57
ENCFF000ZBF	K562	STAT1	0.7646	0.7272	0.7649	0.7247	0.6500	0.7401	0.6536	0.6292	0.6261	0.6006	3241
ENCFF002EDF	HeLa-S3	MAFF	0.8202	0.8087	0.8090	0.8058	0.6829	0.7398	0.7094	0.7142	0.6822	0.6884	8224
ENCFF002EKQ	GM12878	RELA	0.5552	0.5592	0.5454	0.5485	0.4547	0.5117	0.4966	0.4954	0.4707	0.4262	19392
ENCFF000XRU	HepG2	NR3C1	0.1862	0.1932	0.1910	0.1909	0.1797	0.1479	0.2027	0.1937	0.1547	0.1853	581
ENCFF000NVF	GM12878	EGR1	0.8166	0.8054	0.8702	0.8612	0.8638	0.8978	0.8539	0.8446	0.8679	0.8359	19406
ENCFF000XKT	HeLa-S3	RFX5	0.3048	0.3088	0.3027	0.3077	0.3884	0.4190	0.3679	0.3202	0.3699	0.3618	41864
ENCFF000VZT	GM12878	NFYA	0.8935	0.8864	0.8914	0.8857	0.6976	0.8228	0.8163	0.7100	0.3491	0.7209	247
ENCFF000XUA	HepG2	MAFF	0.7204	0.6938	0.7188	0.6920	0.5952	0.6673	0.6160	0.6228	0.6215	0.5987	11256
ENCFF000YPP	K562	JUN	0.7440	0.7212	0.7396	0.7210	0.6500	0.7454	0.6144	0.6447	0.6631	0.6110	8199
ENCFF000XYS	HepG2	SREBF2	0.5835	0.5746	0.5773	0.5746	0.3930	0.5741	0.5055	0.4119	0.3490	0.4068	50
ENCFF000ZAQ	K562	STAT1	0.7021	0.6617	0.7036	0.6583	0.5917	0.6789	0.5906	0.5952	0.5549	0.5360	3006
ENCFF000PZV	K562	ELF1	0.6287	0.6165	0.6293	0.6221	0.5166	0.6556	0.5532	0.5518	0.6294	0.5261	11349
ENCFF000PKH	HepG2	HNF4G	0.6394	0.6065	0.6171	0.6083	0.5293	0.5902	0.5444	0.5648	0.5800	0.5326	29642
ENCFF000VXC	GM12878	JUND	0.2440	0.2471	0.2447	0.2475	0.2386	0.2495	0.2436	0.2359	0.2527	0.2449	8637
ENCFF000WAB	GM12878	NFYB	0.7479	0.7439	0.7478	0.7440	0.5345	0.7586	0.5919	0.6117	0.7463	0.5895	9723
ENCFF000YHZ	K562	FOS	0.3436	0.3433	0.3426	0.3430	0.2450	0.3605	0.2437	0.2815	0.3030	0.2432	5949
ENCFF002DOX	K562	ESRRA	0.5234	0.4691	0.5196	0.4689	0.4506	0.4868	0.4437	0.4765	0.4568	0.4299	25910
ENCFF002DUB	K562	ESRRA	0.6135	0.5668	0.6054	0.5651	0.5204	0.5807	0.5000	0.5532	0.5246	0.4951	20686
ENCFF000VTH	GM12878	FOS	0.0766	0.0766	0.0766	0.0765	0.0857	0.0833	0.0769	0.0896	0.0953	0.0931	1295
ENCFF000PIJ	HepG2	FOXA1	0.4910	0.4508	0.4623	0.4525	0.3984	0.4809	0.4054	0.4282	0.4669	0.4080	42789
ENCFF000PJC	HepG2	GABPA	0.8223	0.8202	0.8411	0.8399	0.7157	0.7863	0.7599	0.7258	0.7978	0.6892	8149
ENCFF001HNU	HepG2	CTCF	0.9326	0.9285	0.9328	0.9286	0.8831	0.9498	0.8837	0.8944	0.9456	0.8883	23523
ENCFF000PMV	HepG2	REST	0.4921	0.4971	0.5165	0.5168	0.5349	0.5557	0.5228	0.5000	0.5115	0.5138	19339
ENCFF000YIR	K562	JUN	0.7213	0.6769	0.7177	0.6682	0.6207	0.6449	0.5562	0.6379	0.5552	0.5389	11721
ENCFF000PSE	HepG2	YY1	0.6294	0.5161	0.5628	0.5509	0.4319	0.5793	0.5121	0.4993	0.5931	0.4554	14293
ENCFF000QBC	K562	GATA2	0.5282	0.5430	0.5232	0.5407	0.4924	0.5284	0.4770	0.4878	0.5131	0.4812	10753
ENCFF002EGE	K562	RUNX1	0.4097	0.3737	0.3974	0.3682	0.3384	0.3402	0.3189	0.3764	0.3097	0.3124	11583
ENCFF000YVV	K562	NFYB	0.8481	0.8454	0.8481	0.8449	0.6821	0.8704	0.6736	0.7015	0.8385	0.6892	5325
ENCFF000XUH	HepG2	MAX	0.5443	0.5443	0.5414	0.5396	0.3789	0.3587	0.4493	0.4398	0.3676	0.3915	2609
ENCFF002EFV	K562	ESRRA	0.5249	0.4711	0.5212	0.4709	0.4520	0.4905	0.4429	0.4749	0.4567	0.4302	25981
ENCFF001HNI	HeLa-S3	CTCF	0.9294	0.9292	0.9297	0.9296	0.8497	0.9460	0.8502	0.8642	0.9461	0.8628	23713
ENCFF000QJR	K562	USF1	0.7682	0.7405	0.7574	0.7358	0.6286	0.7439	0.6362	0.6725	0.7172	0.6284	23965
ENCFF001HTO	K562	CTCF	0.9072	0.9046	0.9073	0.9048	0.8454	0.9471	0.8669	0.8640	0.9452	0.8578	29405
ENCFF000YAE	endothelial cell of umbilical vein	FOS	0.7296	0.7259	0.7298	0.7262	0.6343	0.7481	0.6308	0.6179	0.7710	0.6422	40949
ENCFF000YSQ	K562	MAFF	0.7769	0.7444	0.7662	0.7289	0.6171	0.7170	0.6254	0.6470	0.6570	0.6193	9154
ENCFF000PSD	HepG2	YY1	0.6651	0.6059	0.6331	0.6270	0.4958	0.6370	0.5479	0.5640	0.6009	0.5140	14718
ENCFF002EGB	K562	NRF1	0.7294	0.6712	0.7461	0.6833	0.6640	0.8796	0.6751	0.6994	0.8459	0.7016	15623
ENCFF000QJP	K562	USF1	0.8499	0.8385	0.8343	0.8231	0.6879	0.8395	0.6873	0.7342	0.8238	0.7073	9130
ENCFF002ELE	GM12878	STAT1	0.1543	0.1487	0.1557	0.1462	0.1130	0.1259	0.1324	0.1455	0.1255	0.1263	9706
ENCFF000QCH	K562	MEF2A	0.6467	0.5865	0.6459	0.5841	0.5541	0.6061	0.5368	0.5612	0.5373	0.5254	7448
ENCFF000PGZ	HepG2	CREB1	0.2876	0.2566	0.2917	0.2775	0.2831	0.3260	0.2834	0.2891	0.2824	0.2622	25226
ENCFF000ZCP	K562	NR2C2	0.4645	0.4631	0.4655	0.4635	0.4035	0.4975	0.4337	0.4295	0.2674	0.4114	495
