## SupplementaryData.zip for "AIControl: Replacing matched control experiments with machine learning improves ChIP-seq peak identification": SupplementaryData4.csv

ID	CELLTYPE	TARGET	AIControl	AIControl_noSameCell	AIControl_noSameLab	AIControl_noSameCellLab	MACS2	SISSRs	SPP	CLOUDCONTROL	SISSRs_noMatched	MACS2_noMatched	#peaks
ENCFF000PST	HepG2	ZBTB33	0.8404	0.8430	0.8474	0.8461	0.7007	0.7795	0.7364	0.7407	0.7818	0.7217	1409
ENCFF000NVM	GM12878	ELF1	0.6138	0.6108	0.6419	0.6427	0.4937	0.5139	0.5337	0.5661	0.6164	0.5071	7890
ENCFF000YMI	K562	E2F4	0.8625	0.8571	0.8630	0.8573	0.7298	0.8940	0.7900	0.7748	0.8388	0.7620	2662
ENCFF000PYD	K562	CTCF	0.9144	0.9121	0.9245	0.9267	0.8454	0.9304	0.8509	0.8714	0.9375	0.8599	8831
ENCFF000PEH	HeLa-S3	GABPA	0.8658	0.8684	0.8960	0.8954	0.7119	0.8594	0.8122	0.7815	0.8606	0.7485	3497
ENCFF000YSL	K562	IRF1	0.9665	0.9665	0.9665	0.9665	0.7239	0.8845	0.7881	0.6955	0.5379	0.6935	34
ENCFF000QBD	K562	GATA2	0.4270	0.4606	0.4271	0.4572	0.4021	0.4514	0.4055	0.4053	0.4456	0.4007	5412
ENCFF000WDO	GM12878	RFX5	0.6049	0.6070	0.6035	0.6066	0.5646	0.6343	0.5681	0.5514	0.6060	0.5509	513
ENCFF000YPN	K562	JUN	0.6732	0.6412	0.6676	0.6403	0.5736	0.6529	0.5228	0.5741	0.5630	0.5287	1299
ENCFF001HTP	K562	CTCF	0.9258	0.9262	0.9260	0.9263	0.8047	0.9368	0.8229	0.8347	0.9408	0.8337	6474
ENCFF000PXY	K562	CREB1	0.3601	0.3355	0.3501	0.3457	0.2988	0.3429	0.3290	0.3309	0.3515	0.3026	5621
ENCFF000VUY	GM12878	ELK1	0.6727	0.6887	0.6263	0.7246	0.4172	0.7220	0.6864	0.3262	0.6420	0.4332	17
ENCFF002EDH	HeLa-S3	MAFF	0.6570	0.6222	0.6268	0.6182	0.4382	0.4766	0.4891	0.5411	0.4931	0.4631	7397
ENCFF000VVA	GM12878	ELK1	0.7747	0.7696	0.7731	0.7697	0.7170	0.7780	0.6970	0.6859	0.7745	0.6730	1253
ENCFF000XJL	HeLa-S3	NRF1	0.9643	0.9627	0.9639	0.9621	0.8451	0.9012	0.8587	0.8966	0.9487	0.8612	1415
ENCFF002EFX	K562	NRF1	0.8154	0.7863	0.8149	0.7911	0.6592	0.9414	0.6973	0.7351	0.9120	0.7240	7146
ENCFF000XQT	HepG2	JUN	0.3292	0.3346	0.3315	0.3342	0.2744	0.3094	0.2681	0.2751	0.3175	0.2757	1346
ENCFF002DPL	K562	SP1	0.8386	0.8103	0.8262	0.8097	0.7154	0.8887	0.7218	0.7678	0.8380	0.7235	4620
ENCFF000XBO	HeLa-S3	CEBPB	0.4185	0.4041	0.4075	0.4027	0.3006	0.3896	0.3022	0.3508	0.3287	0.2960	14802
ENCFF000YRS	K562	IRF1	0.4095	0.3582	0.4000	0.3535	0.2657	0.2675	0.2598	0.3100	0.2502	0.2535	3449
ENCFF000YYD	K562	RFX5	0.5845	0.5896	0.5834	0.5850	0.5194	0.5887	0.5598	0.5162	0.5754	0.5415	938
ENCFF002EDT	HepG2	FOS	0.2964	0.2747	0.2930	0.2696	0.1609	0.1768	0.1823	0.2469	0.1878	0.1696	4981
ENCFF000NXJ	GM12878	MEF2C	0.3407	0.3137	0.3297	0.3181	0.2573	0.3068	0.2566	0.2762	0.2674	0.2363	3203
ENCFF000YWC	K562	NRF1	0.9448	0.9339	0.9444	0.9327	0.8430	0.9471	0.8751	0.8763	0.9327	0.8537	2791
ENCFF000QGW	K562	SP1	0.7179	0.6916	0.7994	0.7745	0.7453	0.7997	0.7282	0.7366	0.7708	0.7202	4669
ENCFF000YLW	K562	CTCF	0.8945	0.8835	0.8944	0.8843	0.8082	0.9287	0.8343	0.8522	0.9230	0.8289	10526
ENCFF000PKZ	HepG2	MAX	0.3827	0.3487	0.3449	0.3384	0.2782	0.3368	0.2875	0.3176	0.2890	0.2532	13711
ENCFF000QAL	K562	FOSL1	0.7093	0.6822	0.7105	0.6848	0.6131	0.6395	0.5593	0.6351	0.6531	0.5808	6261
ENCFF000RWO	K562	CTCF	0.9004	0.8985	0.9008	0.8990	0.8443	0.9380	0.8531	0.8663	0.9380	0.8610	9055
ENCFF000PGG	HepG2	CEBPB	0.4499	0.4009	0.3981	0.3928	0.3730	0.4618	0.3462	0.3972	0.3778	0.3507	4097
ENCFF000PZP	K562	EGR1	0.8808	0.8669	0.9265	0.9129	0.8797	0.9304	0.8849	0.8803	0.9187	0.8593	13083
ENCFF002DPA	K562	NRF1	0.8141	0.7840	0.8138	0.7891	0.6587	0.9417	0.6970	0.7317	0.9126	0.7241	7171
ENCFF000XMS	HeLa-S3	TBP	0.1717	0.1694	0.1715	0.1711	0.1579	0.1615	0.1588	0.1726	0.1672	0.1603	6766
ENCFF000XHZ	HeLa-S3	MAX	0.4171	0.4062	0.4114	0.4054	0.3579	0.3645	0.3540	0.3862	0.3670	0.3301	5059
ENCFF002EIZ	K562	REST	0.5356	0.5236	0.5305	0.5187	0.5403	0.5847	0.5322	0.5243	0.5495	0.5296	11070
ENCFF000ZEY	K562	ZNF263	0.4564	0.4407	0.4564	0.4415	0.3794	0.4961	0.4021	0.4178	0.4500	0.4142	1487
ENCFF000YOW	K562	STAT1	0.7917	0.7917	0.7917	0.7917	1.0000	0.1250	1.0000	1.0000	1.0000	0.8500	5
ENCFF000PZY	K562	ELF1	0.6631	0.6255	0.6611	0.6344	0.5417	0.6631	0.5576	0.5854	0.6238	0.5235	12925
ENCFF000ZEX	K562	ZNF263	0.4878	0.4703	0.4897	0.4702	0.3844	0.5201	0.4181	0.4305	0.4788	0.4150	1373
ENCFF000VXA	GM12878	JUND	0.2165	0.2175	0.2113	0.2130	0.2230	0.2499	0.2322	0.2153	0.2477	0.2268	1222
ENCFF000VYA	GM12878	MAX	1.0000	0.7917	1.0000	0.0000	0.2500	0.1667	0.2500	0.2500	0.1667	0.0000	3
ENCFF000XMD	HeLa-S3	TCF7L2	0.4958	0.4959	0.4960	0.4956	0.3791	0.4965	0.4960	0.3914	0.5093	0.3909	592
ENCFF000YSV	K562	IRF1	0.0866	0.0950	0.0874	0.0955	0.0891	0.0757	0.0889	0.0896	0.0869	0.0947	5246
ENCFF000VTF	GM12878	FOS	0.0612	0.0612	0.0612	0.0612	0.0727	0.0696	0.0697	0.0775	0.0628	0.0813	666
ENCFF000WAK	GM12878	RELA	0.6791	0.6630	0.6608	0.6450	0.6055	0.6118	0.5984	0.6280	0.5919	0.5599	1946
ENCFF000YPB	K562	JUN	0.6806	0.6488	0.6786	0.6501	0.6110	0.6443	0.5683	0.6045	0.5307	0.5240	901
ENCFF000NUL	GM12878	CREB1	0.3164	0.3007	0.3265	0.3191	0.2909	0.3342	0.3024	0.3104	0.3156	0.2737	10125
ENCFF002DPD	K562	NRF1	0.8247	0.7989	0.8247	0.8052	0.6529	0.9251	0.6856	0.7181	0.9081	0.7209	5887
ENCFF000YPD	K562	JUN	0.6663	0.6344	0.6600	0.6335	0.5871	0.6501	0.5529	0.5854	0.5241	0.4998	1208
ENCFF002EAM	GM12878	HSF1	0.6513	0.6422	0.6359	0.6230	0.5156	0.5013	0.5474	0.6092	0.5464	0.5036	1938
ENCFF000YAL	endothelial cell of umbilical vein	JUN	0.6449	0.6466	0.6448	0.6450	0.5623	0.6835	0.5187	0.5565	0.5794	0.5176	2891
ENCFF002EKJ	GM12878	KLF5	0.3998	0.4387	0.4393	0.4842	0.5505	0.6192	0.5846	0.4626	0.5597	0.5074	2779
ENCFF000VVG	GM12878	ESRRA	0.8575	0.7881	0.8575	0.7881	0.8167	0.6631	0.7714	0.4278	0.6333	0.7958	7
ENCFF000NWM	GM12878	GABPA	0.8306	0.8436	0.8763	0.8746	0.7054	0.8307	0.8039	0.7399	0.8393	0.6966	3777
ENCFF000PZK	K562	EGR1	0.8730	0.8592	0.9129	0.9027	0.8561	0.9161	0.8678	0.8639	0.9076	0.8562	14177
ENCFF000YNZ	K562	GATA2	0.4673	0.4480	0.4669	0.4490	0.4070	0.3648	0.4081	0.4457	0.4105	0.4348	1136
ENCFF000ARV	GM12878	CTCF	0.9224	0.9217	0.9229	0.9221	0.7666	0.9406	0.7916	0.8094	0.9368	0.8098	6336
ENCFF000XCW	HeLa-S3	JUN	0.7157	0.7135	0.7125	0.7125	0.6360	0.7326	0.5996	0.6018	0.6962	0.6010	2777
ENCFF000XMN	HeLa-S3	TCF7L2	0.3350	0.3192	0.3373	0.3216	0.2179	0.2748	0.2387	0.2575	0.2902	0.2382	4949
ENCFF000ROU	GM12878	CTCF	0.9378	0.9351	0.9380	0.9353	0.8383	0.9526	0.8366	0.8803	0.9521	0.8713	7100
ENCFF002EKM	GM12878	KLF5	0.3737	0.4134	0.4189	0.4736	0.5286	0.6278	0.5854	0.4388	0.5688	0.5038	3426
ENCFF000QGZ	K562	SP2	0.8934	0.8748	0.9021	0.8783	0.8131	0.7464	0.8352	0.8440	0.8627	0.8259	1715
ENCFF000QKK	K562	YY1	0.6791	0.6290	0.6564	0.6292	0.4611	0.6146	0.5770	0.5341	0.6554	0.4999	6901
ENCFF002DPH	K562	RUNX1	0.2610	0.2554	0.2529	0.2510	0.2203	0.2204	0.2172	0.2584	0.2118	0.2079	4758
ENCFF002EBQ	GM12878	MAFF	0.4474	0.3951	0.3411	0.3353	0.3113	0.2735	0.3534	0.4400	0.3047	0.2958	446
ENCFF001HSN	endothelial cell of umbilical vein	CTCF	0.9281	0.9280	0.9282	0.9282	0.8069	0.9446	0.8406	0.8503	0.9499	0.8483	7005
ENCFF000PYZ	K562	E2F6	0.6863	0.6821	0.6930	0.6881	0.6288	0.5685	0.6489	0.6428	0.6422	0.6333	6244
ENCFF000XQN	HepG2	CEBPB	0.5272	0.4917	0.5272	0.4912	0.3936	0.4294	0.4040	0.4436	0.4513	0.4069	3275
ENCFF000ZAR	K562	STAT1	0.5770	0.5103	0.5737	0.5084	0.4373	0.4635	0.4407	0.4884	0.4195	0.3974	1519
ENCFF000VYE	GM12878	JUND	0.1934	0.1931	0.1933	0.1931	0.1829	0.1959	0.2081	0.1876	0.1894	0.2025	423
ENCFF000XUF	HepG2	MAX	0.4649	0.4370	0.4611	0.4342	0.3161	0.3118	0.3557	0.3795	0.3655	0.3264	4742
ENCFF000VVQ	GM12878	EBF1	0.7323	0.7162	0.7207	0.6951	0.6561	0.7433	0.6630	0.6519	0.7143	0.6386	7783
ENCFF000OFJ	GM12878	SRF	0.4464	0.4293	0.4117	0.4047	0.3202	0.3855	0.3267	0.3633	0.3395	0.2939	3631
ENCFF000XHF	HeLa-S3	MAX	0.3909	0.3780	0.3799	0.3755	0.2823	0.2765	0.3148	0.3472	0.3227	0.2953	8206
ENCFF000YUU	K562	NFYA	0.8097	0.8085	0.8083	0.8081	0.5692	0.8084	0.7200	0.5833	0.7895	0.6146	1112
ENCFF002EHZ	HeLa-S3	SREBF2	0.2828	0.2806	0.2655	0.2677	0.2466	0.2106	0.2388	0.2426	0.2251	0.2222	2574
ENCFF002EIE	HeLa-S3	SREBF2	0.2945	0.2873	0.2730	0.2714	0.2443	0.2207	0.2371	0.2630	0.2320	0.2193	2568
ENCFF000YPL	K562	JUN	0.6908	0.6324	0.6823	0.6326	0.5596	0.6379	0.5220	0.5887	0.5185	0.5004	1813
ENCFF000PMN	HepG2	REST	0.8402	0.8363	0.8401	0.8416	0.6868	0.8594	0.8152	0.6883	0.8456	0.7197	1035
ENCFF000WAZ	GM12878	NRF1	0.9458	0.9500	0.9437	0.9491	0.8567	0.9406	0.9081	0.8977	0.9397	0.8533	2729
ENCFF000PHG	HepG2	CTCF	0.9135	0.9031	0.9193	0.9187	0.8352	0.9408	0.8724	0.8791	0.9394	0.8541	10656
ENCFF000RWH	K562	CTCF	0.9251	0.9231	0.9255	0.9233	0.8384	0.9468	0.8302	0.8718	0.9461	0.8645	7715
ENCFF000BQY	endothelial cell of umbilical vein	CTCF	0.9607	0.9608	0.9605	0.9606	0.8076	0.9585	0.8047	0.8584	0.9618	0.8591	2531
ENCFF000XTQ	HepG2	JUND	0.5839	0.5562	0.5816	0.5546	0.4685	0.5673	0.4865	0.5243	0.5492	0.4866	7255
ENCFF000PTO	HepG2	ZEB1	0.3685	0.3456	0.3862	0.3747	0.3631	0.4223	0.3402	0.3593	0.3329	0.3137	11383
ENCFF000PQW	HepG2	SRF	0.5214	0.4617	0.4632	0.4487	0.3655	0.4186	0.3854	0.4471	0.3640	0.3510	6223
ENCFF000VUW	GM12878	CTCF	0.8876	0.8853	0.8881	0.8823	0.8442	0.9286	0.8595	0.8413	0.9328	0.8344	10047
ENCFF002DOU	HeLa-S3	SREBF2	0.2914	0.2881	0.2673	0.2678	0.2328	0.2224	0.2359	0.2637	0.2302	0.2276	2923
ENCFF002EKP	GM12878	RELA	0.3295	0.3999	0.3412	0.4095	0.3205	0.3598	0.3329	0.3737	0.3443	0.2941	3173
ENCFF000XDN	HeLa-S3	E2F6	0.6883	0.6888	0.6880	0.6890	0.6289	0.6688	0.6386	0.6261	0.6722	0.6142	2523
ENCFF000PJT	HepG2	HNF4A	0.6900	0.6616	0.6578	0.6569	0.5530	0.6384	0.5833	0.6104	0.6448	0.5755	5652
ENCFF000RWK	K562	CTCF	0.9202	0.9191	0.9207	0.9195	0.8364	0.9447	0.8391	0.8737	0.9448	0.8644	8213
ENCFF002DPP	K562	SP1	0.5980	0.5943	0.6284	0.6179	0.7323	0.8173	0.7154	0.7209	0.7800	0.6842	6167
ENCFF000XAT	HeLa-S3	BRCA1	0.0782	0.0774	0.0768	0.0772	0.0688	0.0666	0.0731	0.0762	0.0696	0.0730	5202
ENCFF000XIM	HeLa-S3	NFYA	0.7471	0.7491	0.7476	0.7484	0.6235	0.7714	0.6298	0.6394	0.7519	0.6237	2257
ENCFF000XOI	HeLa-S3	USF2	0.7180	0.7112	0.7130	0.7092	0.6315	0.6786	0.6409	0.6488	0.6777	0.6358	3707
ENCFF000YPJ	K562	STAT1	0.2348	0.2230	0.2329	0.2229	0.2005	0.1843	0.2129	0.2174	0.1941	0.1986	909
ENCFF002DOZ	K562	RUNX1	0.2821	0.2571	0.2624	0.2488	0.2388	0.2292	0.2182	0.2688	0.2262	0.2195	4267
ENCFF000ROZ	GM12878	CTCF	0.9311	0.9304	0.9314	0.9306	0.8525	0.9477	0.8474	0.8871	0.9484	0.8727	6131
ENCFF000XIO	HeLa-S3	NFYA	0.7336	0.7335	0.7339	0.7336	0.5350	0.7294	0.6006	0.6066	0.7395	0.5917	2777
ENCFF000XUK	HepG2	MAFK	0.7563	0.7508	0.7559	0.7505	0.6486	0.7420	0.6487	0.6542	0.7384	0.6570	6658
ENCFF000NWN	GM12878	GABPA	0.8730	0.8715	0.8872	0.8879	0.7236	0.8707	0.8075	0.7708	0.8747	0.7245	2810
ENCFF000QAQ	K562	GABPA	0.7617	0.6832	0.8217	0.7746	0.6488	0.8192	0.7262	0.7116	0.8254	0.6998	5000
ENCFF002EKT	GM12878	KLF5	0.4012	0.4363	0.4451	0.4849	0.5474	0.6198	0.5711	0.4552	0.5594	0.5073	2665
ENCFF001HIA	GM12878	CTCF	0.9146	0.9132	0.9148	0.9134	0.8255	0.9431	0.8700	0.8569	0.9438	0.8412	7729
ENCFF000NUK	GM12878	CREB1	0.3512	0.3358	0.3619	0.3578	0.3013	0.3718	0.3282	0.3312	0.3500	0.2894	7871
ENCFF000OHD	GM12878	USF1	0.8130	0.8095	0.7955	0.7942	0.6658	0.7945	0.6916	0.6918	0.7521	0.6402	4228
ENCFF002DUE	K562	NRF1	0.8110	0.7832	0.8101	0.7873	0.6614	0.9387	0.6956	0.7246	0.9113	0.7262	7078
ENCFF000XUU	HepG2	MAFK	0.7630	0.7478	0.7623	0.7472	0.6324	0.7378	0.6310	0.6492	0.7172	0.6369	4140
ENCFF000XSL	HepG2	HSF1	0.6017	0.5835	0.5897	0.5753	0.5251	0.6100	0.5498	0.5473	0.5362	0.4984	771
ENCFF000XZJ	HepG2	NR2C2	0.5265	0.5199	0.5262	0.5200	0.4667	0.5399	0.4783	0.4832	0.5096	0.4639	1489
ENCFF002DPF	K562	NRF1	0.8006	0.7692	0.8012	0.7759	0.6214	0.9172	0.6799	0.6999	0.8974	0.7062	6649
ENCFF000XYE	HepG2	SREBF1	0.3067	0.2988	0.3069	0.3006	0.2531	0.3361	0.2404	0.2523	0.2755	0.2388	481
ENCFF002EKS	GM12878	RELA	0.5395	0.5564	0.5463	0.5558	0.4283	0.4655	0.4681	0.5133	0.4708	0.3987	4532
ENCFF000QHH	K562	SRF	0.4129	0.3919	0.3855	0.3564	0.2856	0.3523	0.3068	0.3420	0.3064	0.2763	3709
ENCFF000PEM	HeLa-S3	REST	0.6628	0.6631	0.6673	0.6693	0.5872	0.6539	0.6374	0.5957	0.6609	0.6245	3800
ENCFF000WFZ	GM12878	NR2C2	0.6699	0.6647	0.6684	0.6621	0.5830	0.7082	0.5722	0.5395	0.6643	0.5248	403
ENCFF000XMF	HeLa-S3	TCF7L2	0.4798	0.4795	0.4798	0.4795	0.3687	0.4883	0.4803	0.3749	0.4861	0.3813	696
ENCFF000ZDC	K562	NR2C2	0.5561	0.5517	0.5558	0.5517	0.4947	0.5817	0.5254	0.4967	0.5307	0.4837	405
ENCFF000XHI	HeLa-S3	JUND	0.2505	0.2498	0.2503	0.2499	0.2463	0.2624	0.2436	0.2446	0.2596	0.2437	6066
ENCFF000VVP	GM12878	EBF1	0.7801	0.7638	0.7657	0.7395	0.6784	0.7792	0.6722	0.6534	0.7453	0.6482	3557
ENCFF000YTX	K562	MAX	0.5230	0.5094	0.5230	0.5109	0.4559	0.5314	0.4493	0.4855	0.4735	0.4387	1932
ENCFF000WBF	GM12878	RELA	0.5816	0.5720	0.5646	0.5550	0.5134	0.5264	0.5020	0.5384	0.5303	0.4849	1829
ENCFF000XOE	HeLa-S3	USF2	0.6673	0.6581	0.6623	0.6558	0.5450	0.6200	0.5747	0.5966	0.6261	0.5675	8098
ENCFF000YAT	endothelial cell of umbilical vein	GATA2	0.4096	0.4104	0.4098	0.4110	0.3610	0.4190	0.3469	0.3505	0.4081	0.3510	2448
ENCFF000YMW	K562	E2F4	0.8722	0.8626	0.8723	0.8626	0.7396	0.9036	0.8292	0.8233	0.8490	0.7794	3751
ENCFF000WGC	GM12878	USF2	0.7966	0.7927	0.7955	0.7923	0.6635	0.7529	0.6834	0.6970	0.7657	0.6676	2692
ENCFF000XNF	HeLa-S3	NR2C2	0.5177	0.5175	0.5187	0.5170	0.4632	0.5105	0.4677	0.4655	0.5013	0.4589	1269
ENCFF000VTG	GM12878	FOS	0.0703	0.0697	0.0704	0.0696	0.0828	0.0783	0.0766	0.0817	0.0706	0.0814	1593
ENCFF000XPS	HepG2	BRCA1	0.0462	0.0422	0.0459	0.0475	0.0413	0.0308	0.0553	0.0535	0.0464	0.0567	210
ENCFF002EBU	GM12878	NR3C1	0.2025	0.2011	0.1953	0.1979	0.1604	0.1571	0.1696	0.1770	0.1758	0.1678	2113
ENCFF000XIV	HeLa-S3	NFYB	0.7882	0.7859	0.7885	0.7860	0.5968	0.8060	0.6266	0.6352	0.7821	0.6192	3166
ENCFF000RUI	HepG2	CTCF	0.9306	0.9317	0.9307	0.9318	0.8563	0.9423	0.8631	0.8726	0.9429	0.8708	5740
ENCFF000RUJ	HepG2	CTCF	0.9266	0.9252	0.9271	0.9258	0.8529	0.9465	0.8688	0.8801	0.9465	0.8759	7247
ENCFF000YUV	K562	NFYA	0.7725	0.7636	0.7771	0.7657	0.6128	0.7827	0.6812	0.6376	0.7367	0.6290	2376
ENCFF000YTH	K562	MAX	0.4230	0.3976	0.4188	0.3959	0.2786	0.2965	0.3223	0.3487	0.3387	0.3012	5942
ENCFF000YUC	K562	MAFK	0.7184	0.6701	0.7156	0.6690	0.5530	0.6250	0.5613	0.5950	0.6281	0.5646	4808
ENCFF002EKZ	GM12878	STAT1	0.1531	0.1588	0.1654	0.1618	0.1138	0.1257	0.1395	0.1384	0.1251	0.1262	2278
ENCFF000ARP	GM12878	CTCF	0.9102	0.9079	0.9112	0.9088	0.8041	0.9419	0.7971	0.8168	0.9412	0.8091	6942
ENCFF000PQP	HepG2	SP2	0.8683	0.8531	0.8845	0.8779	0.7857	0.8388	0.8044	0.7721	0.8158	0.7651	1110
ENCFF000WFR	GM12878	NR2C2	0.5099	0.5084	0.4934	0.4982	0.4486	0.4873	0.4732	0.4665	0.4751	0.4154	167
ENCFF000XAR	HeLa-S3	BRCA1	0.0762	0.0751	0.0750	0.0747	0.0656	0.0644	0.0698	0.0776	0.0662	0.0697	3787
ENCFF000XXX	HepG2	RFX5	0.6448	0.6397	0.6461	0.6412	0.5450	0.6378	0.6011	0.5569	0.6427	0.5919	583
ENCFF000XRN	HepG2	ESRRA	0.7837	0.7793	0.7889	0.7806	0.7061	0.7023	0.7141	0.6803	0.5301	0.5149	141
ENCFF000NUD	GM12878	CEBPB	0.2406	0.1963	0.2152	0.1797	0.2063	0.2605	0.1537	0.2466	0.1463	0.1177	99
ENCFF000YSC	K562	JUND	0.3220	0.2960	0.3242	0.2961	0.2476	0.2720	0.2879	0.3048	0.3071	0.2775	5883
ENCFF000YTY	K562	MAX	0.5477	0.5375	0.5473	0.5371	0.4689	0.5622	0.4621	0.5070	0.4795	0.4497	2776
ENCFF000XTR	HepG2	JUND	0.4862	0.4606	0.4832	0.4588	0.4214	0.5119	0.4262	0.4378	0.4850	0.4241	4354
ENCFF000YRO	K562	IRF1	0.9437	0.4611	1.0000	0.6778	0.9028	1.0000	0.7083	0.6556	1.0000	0.2875	6
ENCFF000VUL	GM12878	E2F4	0.8531	0.8590	0.8532	0.8560	0.7671	0.8725	0.7739	0.7318	0.8488	0.7462	823
ENCFF000XYX	HepG2	TCF7L2	0.6109	0.6063	0.6085	0.6040	0.4969	0.4211	0.4872	0.5026	0.5458	0.5083	424
ENCFF000QAN	K562	FOSL1	0.7736	0.7496	0.7681	0.7461	0.6543	0.6780	0.6378	0.6861	0.6834	0.6289	3304
ENCFF000YPI	K562	STAT1	0.2530	0.2381	0.2529	0.2380	0.2225	0.2254	0.2335	0.2032	0.2241	0.2205	362
ENCFF002EDV	HepG2	FOS	0.2666	0.2734	0.2673	0.2681	0.1418	0.1478	0.1694	0.2067	0.1576	0.1452	1796
ENCFF000YNY	K562	GATA2	0.4474	0.4633	0.4481	0.4631	0.3781	0.4406	0.4003	0.4128	0.4572	0.4031	4112
ENCFF002EBY	GM12878	NR3C1	0.2030	0.2074	0.1997	0.2017	0.1784	0.1670	0.1761	0.1917	0.1784	0.1822	3359
ENCFF000XZL	HepG2	TBP	0.2176	0.1988	0.2188	0.2057	0.1763	0.1870	0.1904	0.1930	0.2091	0.1865	3429
ENCFF000PMU	HepG2	REST	0.6895	0.6793	0.6897	0.6868	0.6281	0.6969	0.6682	0.6112	0.6766	0.6298	3440
ENCFF000WGT	GM12878	YY1	0.9495	0.9495	0.9495	0.9495	0.8804	0.9607	1.0000	0.9006	0.9785	0.8782	23
ENCFF000WEH	GM12878	SREBF2	0.2557	0.2582	0.2565	0.2573	0.2165	0.2228	0.2318	0.2330	0.2348	0.2078	428
ENCFF000QCW	K562	REST	0.6673	0.6624	0.6773	0.6687	0.6330	0.6790	0.6494	0.6281	0.6655	0.6321	4702
ENCFF000YAA	endothelial cell of umbilical vein	FOS	0.7156	0.7160	0.7152	0.7156	0.5344	0.5070	0.5459	0.5672	0.6884	0.5500	3697
ENCFF000XGX	HeLa-S3	MAFK	0.6322	0.6126	0.6217	0.6079	0.5324	0.5273	0.5603	0.5951	0.4937	0.5094	2894
ENCFF000XPT	HepG2	CEBPB	0.3569	0.3327	0.3561	0.3326	0.3103	0.3818	0.2920	0.3358	0.3283	0.2930	3453
ENCFF000YYI	K562	RFX5	0.5484	0.5424	0.5482	0.5437	0.4994	0.5712	0.5194	0.4960	0.5375	0.5161	1094
ENCFF000QHG	K562	SP2	0.8634	0.8419	0.8815	0.8606	0.8220	0.7814	0.8288	0.8422	0.8543	0.8145	1748
ENCFF000YOY	K562	STAT1	0.3668	0.3270	0.3600	0.3269	0.3287	0.3234	0.3243	0.3381	0.2870	0.2772	1257
ENCFF000OFL	GM12878	SRF	0.4020	0.3869	0.3615	0.3579	0.2837	0.3250	0.3101	0.3397	0.3007	0.2651	4891
ENCFF002EEC	K562	IRF2	0.5463	0.4921	0.5404	0.4943	0.3925	0.3993	0.4215	0.4627	0.4178	0.3923	4919
ENCFF000NXA	GM12878	MEF2A	0.4544	0.4168	0.4190	0.4125	0.3789	0.3988	0.3670	0.4148	0.3625	0.3474	4282
ENCFF000YMU	K562	E2F6	0.6359	0.6320	0.6360	0.6318	0.5389	0.6597	0.6058	0.5807	0.6468	0.5786	6436
ENCFF000RVE	endothelial cell of umbilical vein	CTCF	0.9101	0.9100	0.9102	0.9102	0.8228	0.9435	0.8193	0.8389	0.9437	0.8477	6725
ENCFF000VXQ	GM12878	MAFK	0.7910	0.7914	0.7906	0.7735	0.5268	0.7124	0.7079	0.5543	0.4858	0.5343	68
ENCFF000VYD	GM12878	JUND	0.2309	0.2309	0.2309	0.2309	0.2573	0.2180	0.2294	0.2540	0.2058	0.2644	204
ENCFF002EKI	GM12878	KLF5	0.3632	0.4182	0.4137	0.4750	0.5323	0.6345	0.5895	0.4363	0.5650	0.5023	3493
ENCFF000YVB	K562	NFYB	0.8230	0.8210	0.8233	0.8206	0.5943	0.8510	0.6813	0.6477	0.8232	0.6514	2819
ENCFF000PKX	HepG2	MAX	0.3484	0.3196	0.3091	0.3053	0.2524	0.2750	0.2718	0.3031	0.2691	0.2350	12673
ENCFF000YVA	K562	NFYB	0.8207	0.8167	0.8210	0.8163	0.5793	0.8507	0.6748	0.6418	0.8228	0.6452	3224
ENCFF000QKR	K562	ZBTB33	0.6354	0.6189	0.6379	0.6347	0.6024	0.5345	0.6226	0.6097	0.6574	0.6414	2735
ENCFF000BAS	HeLa-S3	CTCF	0.9122	0.9109	0.9124	0.9111	0.7589	0.9332	0.7663	0.8083	0.9322	0.8043	7624
ENCFF000XPJ	HeLa-S3	STAT1	0.5452	0.5335	0.5435	0.5334	0.4247	0.5677	0.4132	0.4146	0.5120	0.4066	5389
ENCFF000BRD	endothelial cell of umbilical vein	CTCF	0.9417	0.9417	0.9419	0.9419	0.7811	0.9486	0.7833	0.8248	0.9498	0.8225	6100
ENCFF002EEL	K562	SREBF1	0.3724	0.3517	0.3599	0.3275	0.2738	0.2517	0.3143	0.3177	0.2815	0.2667	881
ENCFF000XQU	HepG2	JUN	0.3614	0.3654	0.3652	0.3654	0.3048	0.3445	0.3066	0.3104	0.3375	0.3032	560
ENCFF000PKJ	HepG2	HNF4G	0.6622	0.6488	0.6518	0.6462	0.5746	0.6622	0.5504	0.5897	0.6374	0.5568	3643
ENCFF000XVK	HepG2	MAFK	0.7494	0.7294	0.7494	0.7284	0.6212	0.7087	0.6270	0.6502	0.6803	0.6220	4025
ENCFF000VUJ	GM12878	E2F4	0.8355	0.8394	0.8295	0.8386	0.7754	0.8555	0.7730	0.7558	0.8380	0.7466	1426
ENCFF000PYC	K562	CREB1	0.3650	0.3331	0.3746	0.3548	0.2942	0.3649	0.3228	0.3287	0.3503	0.3024	6951
ENCFF000XIX	HeLa-S3	NFYB	0.7965	0.7968	0.7971	0.7973	0.6309	0.8312	0.6147	0.6450	0.8002	0.6493	2501
ENCFF000XNI	HeLa-S3	NR2C2	0.5015	0.5026	0.5012	0.5020	0.4409	0.5046	0.4567	0.4375	0.4955	0.4346	888
ENCFF000QKF	K562	YY1	0.8049	0.7948	0.8057	0.7979	0.7074	0.7203	0.7221	0.7159	0.7546	0.6885	2742
ENCFF000QKS	K562	ZBTB33	0.8833	0.8070	0.8949	0.8383	0.7645	0.7880	0.7594	0.7527	0.8328	0.7533	920
ENCFF000XGV	HeLa-S3	MAFK	0.6496	0.6280	0.6342	0.6266	0.5177	0.5917	0.5163	0.5443	0.5101	0.4813	4881
ENCFF000YRJ	K562	IRF1	0.6356	0.5797	0.6321	0.5767	0.4516	0.4875	0.4448	0.4855	0.4392	0.4242	1966
ENCFF000OHN	GM12878	USF1	0.8321	0.8272	0.8131	0.8130	0.7139	0.8414	0.7186	0.7238	0.7967	0.6876	2457
ENCFF000XZV	HepG2	USF2	0.9243	0.9109	0.9258	0.9130	0.7395	0.8734	0.7670	0.7697	0.8874	0.7510	1094
ENCFF000XYA	HepG2	SREBF1	0.2794	0.2746	0.2788	0.2752	0.2366	0.2753	0.2323	0.2374	0.2492	0.2209	1245
ENCFF002EBR	GM12878	MAFF	0.6471	0.5844	0.5387	0.5096	0.3283	0.3300	0.3665	0.4740	0.3311	0.3437	670
ENCFF000XDT	HeLa-S3	ELK1	0.6947	0.6695	0.6515	0.6582	0.4620	0.7250	0.7462	0.3783	0.6292	0.4849	22
ENCFF000XHO	HeLa-S3	JUND	0.2633	0.2607	0.2618	0.2600	0.2468	0.2745	0.2473	0.2486	0.2683	0.2472	3835
ENCFF000YLY	K562	CTCF	0.9013	0.8890	0.9017	0.8915	0.8076	0.9291	0.8381	0.8520	0.9252	0.8285	9741
ENCFF000PXH	K562	CEBPB	0.4763	0.4081	0.4647	0.3940	0.3139	0.4392	0.3131	0.3786	0.3087	0.2840	11785
ENCFF000BED	HepG2	CTCF	0.9395	0.9390	0.9398	0.9393	0.8013	0.9513	0.8210	0.8392	0.9525	0.8411	4518
ENCFF000XSK	HepG2	HSF1	0.4926	0.4824	0.4887	0.4791	0.4463	0.5077	0.4484	0.4713	0.4312	0.4191	636
ENCFF000XMR	HeLa-S3	STAT3	0.3447	0.3424	0.3417	0.3435	0.3412	0.3554	0.3346	0.3287	0.3311	0.3244	2256
ENCFF000XVP	HepG2	NRF1	0.9670	0.9623	0.9662	0.9628	0.9000	0.9812	0.9481	0.8956	0.9359	0.8624	742
ENCFF000PTQ	HepG2	ZEB1	0.4803	0.4640	0.4957	0.4909	0.4712	0.5069	0.4586	0.4390	0.4604	0.4554	1112
ENCFF000YJJ	K562	JUN	0.6233	0.5957	0.6168	0.5898	0.4214	0.4150	0.4529	0.5358	0.4809	0.4446	3090
ENCFF002EGD	K562	RUNX1	0.2534	0.2564	0.2475	0.2526	0.2236	0.2159	0.2164	0.2550	0.2140	0.2044	4848
ENCFF002EGO	K562	SP1	0.5911	0.5910	0.6203	0.6129	0.7270	0.8242	0.7104	0.7191	0.7788	0.6806	6292
ENCFF000PGI	HepG2	CEBPB	0.4614	0.4134	0.4011	0.3976	0.3768	0.4747	0.3673	0.4314	0.3804	0.3555	6190
ENCFF000XZK	HepG2	NR2C2	0.5796	0.5703	0.5795	0.5708	0.4897	0.5909	0.5083	0.5102	0.5550	0.4934	1568
ENCFF000YTB	K562	IRF1	0.0846	0.0890	0.0851	0.0899	0.0876	0.0737	0.0864	0.0863	0.0842	0.0942	4059
ENCFF000PXC	K562	CEBPB	0.4232	0.4145	0.4162	0.4039	0.3715	0.5120	0.3736	0.4007	0.4119	0.3631	2797
ENCFF000WBG	GM12878	NRF1	0.9524	0.9503	0.9499	0.9467	0.8835	0.9579	0.8757	0.8708	0.9553	0.8474	3051
ENCFF000YMR	K562	ELK1	0.7057	0.6659	0.7103	0.6773	0.6151	0.7463	0.7223	0.6945	0.7153	0.6437	2205
ENCFF000OHO	GM12878	YY1	0.6807	0.6497	0.6561	0.6586	0.4709	0.6397	0.5743	0.5459	0.6467	0.4779	7442
ENCFF000BAT	HeLa-S3	CTCF	0.8818	0.8813	0.8828	0.8818	0.7262	0.9288	0.7493	0.7609	0.9265	0.7670	8603
ENCFF000XPR	HepG2	CEBPB	0.3817	0.3482	0.3815	0.3477	0.2894	0.3549	0.2831	0.3401	0.3090	0.2720	6274
ENCFF000PYJ	K562	CTCF	0.9053	0.9003	0.9213	0.9242	0.8360	0.9243	0.8414	0.8642	0.9403	0.8474	8576
ENCFF000XPK	HeLa-S3	STAT1	0.5216	0.5154	0.5190	0.5160	0.3980	0.5452	0.3790	0.4042	0.4733	0.3674	2901
ENCFF000XYM	HepG2	SREBF2	0.4453	0.4453	0.4453	0.4453	0.2756	0.4501	0.4547	0.2957	0.4239	0.2858	24
ENCFF000XYB	HepG2	SREBF1	0.3115	0.3037	0.3099	0.3045	0.2558	0.3264	0.2499	0.2526	0.2741	0.2404	705
ENCFF000NZA	GM12878	REST	0.7712	0.7721	0.7804	0.7803	0.6792	0.7686	0.7508	0.6815	0.7594	0.6807	2691
ENCFF000XRT	HepG2	HNF4A	0.7022	0.6777	0.7013	0.6770	0.5468	0.5451	0.5718	0.6116	0.6061	0.5337	3161
ENCFF000BEI	HepG2	CTCF	0.8827	0.8830	0.8834	0.8837	0.8028	0.9230	0.7817	0.7995	0.9234	0.8035	8210
ENCFF000PJX	HepG2	HNF4A	0.6971	0.6735	0.6690	0.6685	0.5546	0.6406	0.5834	0.6161	0.6457	0.5742	5304
ENCFF000ZBZ	K562	TBP	0.1707	0.1627	0.1724	0.1723	0.1456	0.1376	0.1357	0.1675	0.1766	0.1647	5668
ENCFF000XMQ	HeLa-S3	STAT3	0.3663	0.3600	0.3609	0.3609	0.3625	0.3814	0.3435	0.3457	0.3386	0.3377	3503
ENCFF000NVB	GM12878	EGR1	0.7142	0.7441	0.8500	0.8531	0.7755	0.8012	0.8136	0.7704	0.8323	0.7753	4614
ENCFF000QCC	K562	MAX	0.4716	0.4478	0.4053	0.3906	0.2756	0.4121	0.2864	0.3247	0.2997	0.2510	18685
ENCFF000YAR	endothelial cell of umbilical vein	GATA2	0.3635	0.3636	0.3635	0.3642	0.3007	0.3657	0.3000	0.3088	0.3590	0.3064	4230
ENCFF000YMO	K562	ELK1	1.0000	0.7639	1.0000	0.7639	0.3333	0.9028	0.7639	0.3333	0.7639	0.3333	4
ENCFF000YPR	K562	JUN	0.6575	0.6198	0.6543	0.6209	0.5782	0.6594	0.5326	0.5632	0.4987	0.4804	908
ENCFF000XMT	HeLa-S3	TBP	0.1669	0.1662	0.1674	0.1673	0.1525	0.1601	0.1576	0.1642	0.1669	0.1549	6800
ENCFF000PQL	HepG2	SP2	0.8724	0.8498	0.8868	0.8652	0.7802	0.7131	0.7293	0.7719	0.6822	0.7451	340
ENCFF000XKU	HeLa-S3	RFX5	0.4265	0.4220	0.4229	0.4226	0.4449	0.4368	0.4409	0.4276	0.4218	0.4422	3677
ENCFF000PGX	HepG2	CREB1	0.2901	0.2626	0.2871	0.2773	0.2664	0.3383	0.2938	0.2927	0.3055	0.2594	10481
ENCFF000WEF	GM12878	SREBF2	0.3038	0.3069	0.3056	0.3040	0.2393	0.2624	0.2570	0.2729	0.2709	0.2339	475
ENCFF000XYV	HepG2	TCF7L2	0.6670	0.6558	0.6627	0.6549	0.5369	0.5986	0.5391	0.5342	0.6518	0.5550	500
ENCFF000YIB	K562	FOS	0.1993	0.2005	0.1998	0.2005	0.1357	0.1976	0.1285	0.1542	0.1703	0.1316	2721
ENCFF000QBZ	K562	MAX	0.4366	0.4142	0.3848	0.3724	0.2862	0.3949	0.2955	0.3269	0.3103	0.2645	12708
ENCFF000WDW	GM12878	SREBF1	0.2265	0.2299	0.2157	0.2184	0.1900	0.2126	0.1969	0.1992	0.2029	0.1811	1654
ENCFF000PEQ	HeLa-S3	REST	0.7523	0.7537	0.7557	0.7542	0.6786	0.7594	0.7217	0.6756	0.7591	0.7019	3096
ENCFF000QIU	K562	THAP1	0.4453	0.4890	0.5265	0.5369	0.5349	0.5604	0.5280	0.4329	0.5462	0.4891	4993
ENCFF000VXY	GM12878	MAX	0.4404	0.4362	0.4323	0.4242	0.3197	0.3584	0.3674	0.3692	0.3706	0.3227	2367
ENCFF000NXC	GM12878	MEF2A	0.4283	0.3946	0.3923	0.3858	0.3592	0.3889	0.3459	0.3956	0.3417	0.3233	4924
ENCFF000XXZ	HepG2	RFX5	0.6302	0.6237	0.6300	0.6252	0.5484	0.6217	0.5907	0.5565	0.6192	0.5728	902
ENCFF002EHY	HeLa-S3	SREBF2	0.3021	0.3017	0.2773	0.2761	0.2268	0.2166	0.2309	0.2543	0.2225	0.2128	3005
ENCFF000RVI	endothelial cell of umbilical vein	CTCF	0.9000	0.9003	0.9004	0.9005	0.7989	0.9363	0.7872	0.8234	0.9362	0.8289	6226
ENCFF000ZDK	K562	USF2	0.8803	0.8574	0.8776	0.8571	0.7387	0.8352	0.8489	0.7720	0.8454	0.7606	1428
ENCFF000PJF	HepG2	GABPA	0.8363	0.8338	0.8503	0.8475	0.7056	0.7637	0.7721	0.7236	0.8261	0.6730	5030
ENCFF001HNT	HepG2	CTCF	0.8829	0.8793	0.8830	0.8794	0.8021	0.9268	0.8514	0.8316	0.9274	0.8226	10224
ENCFF000WFP	GM12878	TBP	0.1872	0.1770	0.1858	0.1768	0.1650	0.1604	0.1654	0.1738	0.1724	0.1672	5015
ENCFF000WFQ	GM12878	TBP	0.1861	0.1719	0.1903	0.1684	0.1625	0.1567	0.1644	0.1678	0.1733	0.1635	5825
ENCFF000YRH	K562	IRF1	0.5628	0.5037	0.5559	0.5021	0.3844	0.4148	0.3752	0.4213	0.3787	0.3640	4856
ENCFF002EAU	GM12878	HSF1	0.7731	0.7661	0.7737	0.7558	0.6126	0.6894	0.6625	0.6214	0.6192	0.5162	583
ENCFF000YSS	K562	MAFF	0.7501	0.7019	0.7474	0.6976	0.5875	0.7058	0.5990	0.6296	0.6669	0.5949	4439
ENCFF000WGB	GM12878	USF2	0.7849	0.7810	0.7835	0.7792	0.6574	0.7511	0.6567	0.6828	0.7503	0.6475	3759
ENCFF000XZT	HepG2	USF2	0.8962	0.8900	0.8982	0.8916	0.7530	0.8713	0.7639	0.7821	0.8763	0.7614	1245
ENCFF000NYK	GM12878	REST	0.7684	0.7657	0.7672	0.7664	0.6678	0.7729	0.7075	0.6729	0.7603	0.6904	2291
ENCFF000ZDJ	K562	USF2	0.9144	0.8966	0.9122	0.8965	0.7712	0.8623	0.8721	0.7795	0.8886	0.7688	726
ENCFF002ELB	GM12878	STAT1	0.1449	0.1402	0.1372	0.1342	0.1138	0.1194	0.1243	0.1376	0.1251	0.1249	3357
ENCFF000PIB	HepG2	FOXA1	0.5135	0.4416	0.4456	0.4409	0.3762	0.4727	0.3729	0.4225	0.4402	0.3846	9103
ENCFF000YAM	endothelial cell of umbilical vein	JUN	0.6443	0.6464	0.6471	0.6477	0.5508	0.6818	0.5335	0.5263	0.6385	0.5383	3549
ENCFF000WDK	GM12878	RFX5	0.5286	0.5330	0.5283	0.5337	0.5005	0.5435	0.5079	0.5000	0.5338	0.4998	2224
ENCFF000NVP	GM12878	ELF1	0.5740	0.5790	0.6110	0.6100	0.4641	0.5563	0.5209	0.5382	0.5957	0.4679	11565
ENCFF000OHH	GM12878	YY1	0.6650	0.6289	0.6410	0.6416	0.4508	0.6134	0.5586	0.5316	0.6281	0.4594	8179
ENCFF000YKL	K562	JUN	0.7034	0.6598	0.7041	0.6598	0.5172	0.6679	0.5230	0.5859	0.5027	0.4858	3606
ENCFF000VUU	GM12878	CTCF	0.9249	0.9225	0.9247	0.9188	0.8515	0.9393	0.8558	0.8652	0.9393	0.8392	7440
ENCFF000VZW	GM12878	RELA	0.6467	0.6275	0.6316	0.6128	0.5474	0.6032	0.5572	0.5722	0.6039	0.5387	3551
ENCFF000XDO	HeLa-S3	E2F4	0.9124	0.9115	0.9125	0.9117	0.8048	0.8852	0.8266	0.7935	0.8872	0.7811	1318
ENCFF000XML	HeLa-S3	TCF7L2	0.3524	0.3383	0.3522	0.3382	0.2556	0.2997	0.2801	0.2783	0.3271	0.2701	4146
ENCFF002EJE	K562	REST	0.5738	0.5807	0.5736	0.5783	0.5726	0.6216	0.5600	0.5634	0.5902	0.5579	7394
ENCFF000XJQ	HeLa-S3	NRF1	0.9503	0.9489	0.9485	0.9482	0.8673	0.9368	0.8485	0.8804	0.9179	0.8612	1600
ENCFF000QIY	K562	THAP1	0.5207	0.5347	0.5539	0.5526	0.5056	0.5627	0.5360	0.5010	0.5389	0.4975	2952
ENCFF002EEJ	K562	IRF2	0.6114	0.5738	0.6105	0.5759	0.4605	0.4758	0.5014	0.5208	0.5071	0.4696	3311
ENCFF000PHP	HepG2	ELF1	0.6823	0.6463	0.6799	0.6745	0.5323	0.6662	0.5932	0.6159	0.6687	0.5593	6874
ENCFF000YUE	K562	MAFK	0.7574	0.7003	0.7545	0.7002	0.5788	0.6298	0.5886	0.6322	0.6337	0.5765	3085
ENCFF000BRG	endothelial cell of umbilical vein	CTCF	0.9169	0.9171	0.9174	0.9174	0.7742	0.9332	0.7767	0.7995	0.9444	0.8082	5896
ENCFF000YIA	K562	FOS	0.1900	0.1901	0.1889	0.1894	0.1401	0.2121	0.1267	0.1603	0.1690	0.1310	1877
ENCFF000BWR	K562	CTCF	0.9088	0.9034	0.9092	0.9036	0.7462	0.9321	0.7624	0.7911	0.9346	0.7944	8506
ENCFF000WGS	GM12878	YY1	1.0000	1.0000	1.0000	1.0000	1.0000	1.0000	1.0000	0.9183	1.0000	0.7767	6
ENCFF000PQU	HepG2	SRF	0.5391	0.5057	0.4886	0.4827	0.4308	0.5013	0.4277	0.4678	0.4249	0.4020	3253
ENCFF000PIM	HepG2	FOXA1	0.5062	0.4383	0.4411	0.4363	0.3657	0.4526	0.3706	0.4175	0.4270	0.3769	8748
ENCFF000XCF	HeLa-S3	FOS	0.4483	0.4485	0.4469	0.4466	0.3768	0.6362	0.3292	0.3883	0.4005	0.3180	2279
ENCFF000YKM	K562	JUN	0.6861	0.6582	0.6827	0.6587	0.5770	0.7012	0.5700	0.6176	0.5323	0.5207	1871
ENCFF000ZEJ	K562	YY1	0.8603	0.8501	0.8603	0.8499	0.6951	0.7948	0.7772	0.7563	0.8198	0.7324	1774
ENCFF000PEK	HeLa-S3	GABPA	0.8233	0.8246	0.8634	0.8573	0.6499	0.8527	0.7521	0.7343	0.8570	0.7019	4267
ENCFF002EKN	GM12878	RELA	0.3295	0.3942	0.3428	0.4068	0.3258	0.3612	0.3352	0.3591	0.3392	0.3050	3072
ENCFF000XYD	HepG2	SREBF1	0.4142	0.4142	0.4142	0.4142	0.2667	0.3873	0.3518	0.3340	0.3415	0.2508	50
ENCFF000YSE	K562	JUND	0.3199	0.2842	0.3203	0.2845	0.2394	0.2647	0.2739	0.2900	0.2889	0.2627	9028
ENCFF000NYY	GM12878	REST	0.7895	0.7903	0.7985	0.7973	0.6850	0.7712	0.7574	0.6918	0.7545	0.7034	2204
ENCFF000VTI	GM12878	BRCA1	0.0429	0.0362	0.0616	0.1766	0.0431	0.0345	0.0540	0.0569	0.0527	0.0546	172
ENCFF000OFK	GM12878	SRF	0.4329	0.4278	0.4086	0.4091	0.3662	0.4730	0.3553	0.3724	0.3458	0.3036	2700
ENCFF000QHK	K562	SRF	0.5416	0.5254	0.5309	0.4897	0.4099	0.4754	0.4146	0.4402	0.4083	0.3819	1376
ENCFF000YIC	K562	CEBPB	0.5691	0.5380	0.5653	0.5349	0.4088	0.5213	0.4194	0.4727	0.4776	0.4230	12259
ENCFF000RTA	HeLa-S3	CTCF	0.9008	0.9002	0.9009	0.9003	0.8680	0.9326	0.8675	0.8845	0.9405	0.8743	8804
ENCFF002DPB	K562	NRF1	0.8097	0.7815	0.8094	0.7864	0.6586	0.9384	0.6956	0.7249	0.9114	0.7241	7147
ENCFF000PHY	HepG2	FOXA1	0.5040	0.4305	0.4296	0.4237	0.3335	0.4152	0.3591	0.4045	0.4196	0.3657	7721
ENCFF000XSM	HepG2	HNF4A	0.6860	0.6629	0.6856	0.6629	0.5664	0.6088	0.5810	0.6047	0.6375	0.5664	3699
ENCFF000PSY	HepG2	ZBTB33	0.8445	0.8192	0.8198	0.8114	0.6941	0.8227	0.7515	0.7280	0.7954	0.7091	1573
ENCFF000QGV	K562	SP1	0.7214	0.6924	0.7760	0.7512	0.7311	0.7450	0.7080	0.7158	0.7216	0.7064	3028
ENCFF000PYX	K562	E2F6	0.6510	0.6334	0.6811	0.6697	0.6112	0.6794	0.6414	0.6313	0.6650	0.6096	11101
ENCFF002DHL	GM12878	GABPA	0.7322	0.7259	0.7770	0.7735	0.6454	0.7838	0.7322	0.6766	0.8033	0.6610	5522
ENCFF002ECY	GM12878	CEBPB	0.4369	0.4363	0.4397	0.4375	0.3740	0.4372	0.4386	0.3969	0.4288	0.3610	496
ENCFF000XQM	HepG2	CEBPB	0.5071	0.4629	0.5056	0.4618	0.3987	0.4774	0.3977	0.4618	0.4480	0.4051	13677
ENCFF000XRO	HepG2	ESRRA	0.6898	0.6764	0.6893	0.6725	0.6104	0.5556	0.6342	0.6675	0.5681	0.5457	1377
ENCFF000YYF	K562	RFX5	0.6140	0.6145	0.6137	0.6091	0.5367	0.6030	0.5428	0.5446	0.5688	0.5609	360
ENCFF000YNL	K562	E2F6	0.6805	0.6759	0.6809	0.6758	0.5887	0.6794	0.6350	0.6323	0.6746	0.6176	5679
ENCFF000VXS	GM12878	MAFK	0.8321	0.8298	0.8291	0.8264	0.7398	0.8621	0.7056	0.7072	0.8215	0.7160	570
ENCFF002ELA	GM12878	STAT1	0.1646	0.1682	0.1487	0.1564	0.1135	0.1365	0.1292	0.1322	0.1297	0.1124	2394
ENCFF000XHY	HeLa-S3	MAX	0.4293	0.4208	0.4242	0.4183	0.3609	0.3715	0.3570	0.3966	0.3605	0.3292	4749
ENCFF000XYK	HepG2	SREBF1	0.5452	0.5452	0.5452	0.5353	0.3837	0.4431	0.4214	0.3885	0.2427	0.1830	35
ENCFF000RTC	HeLa-S3	CTCF	0.9123	0.9115	0.9128	0.9118	0.8693	0.9356	0.8671	0.8898	0.9411	0.8768	9344
ENCFF000NYN	GM12878	REST	0.6395	0.6431	0.6603	0.6571	0.6354	0.6545	0.6284	0.6288	0.6242	0.6312	3397
ENCFF000YBB	endothelial cell of umbilical vein	MAX	0.4742	0.4740	0.4700	0.4688	0.3775	0.4341	0.3860	0.4228	0.4053	0.3707	3905
ENCFF000PMK	HepG2	REST	0.8770	0.8723	0.8707	0.8687	0.7348	0.8957	0.8386	0.7269	0.8711	0.7425	745
ENCFF000QKJ	K562	YY1	0.7784	0.7774	0.7804	0.7789	0.5982	0.6279	0.6570	0.6624	0.7477	0.6300	2941
ENCFF000YVR	K562	NFYA	0.7978	0.7946	0.7974	0.7958	0.6641	0.8311	0.7146	0.6553	0.7906	0.6613	1315
ENCFF000VZZ	GM12878	NFYB	0.8030	0.8043	0.8032	0.8043	0.6156	0.7956	0.6228	0.6245	0.7870	0.6276	2480
ENCFF000QCX	K562	REST	0.5928	0.5784	0.6189	0.5977	0.5752	0.6263	0.5904	0.5677	0.6012	0.5718	9577
ENCFF000YRQ	K562	IRF1	0.4042	0.3619	0.3931	0.3545	0.2706	0.2762	0.2625	0.3058	0.2523	0.2564	4215
ENCFF000XBN	HeLa-S3	CEBPB	0.4112	0.3952	0.4004	0.3939	0.2825	0.3843	0.3065	0.3457	0.3294	0.2864	11863
ENCFF000ZCA	K562	TBP	0.1679	0.1607	0.1718	0.1700	0.1408	0.1402	0.1298	0.1589	0.1712	0.1618	6448
ENCFF000XRV	HepG2	NR3C1	0.2884	0.3262	0.3048	0.3090	0.2771	0.2305	0.3063	0.2610	0.2378	0.2521	71
ENCFF000PHE	HepG2	CTCF	0.9192	0.9157	0.9284	0.9277	0.8352	0.9447	0.8380	0.8520	0.9446	0.8393	8096
ENCFF002EDA	GM12878	CEBPB	0.2569	0.2474	0.2526	0.2410	0.1608	0.2070	0.2205	0.2199	0.2156	0.1650	645
ENCFF000NUB	GM12878	CEBPB	0.1469	0.1362	0.1484	0.1290	0.1577	0.2245	0.1590	0.2229	0.1300	0.1394	157
ENCFF000XUL	HepG2	MAFK	0.7730	0.7649	0.7725	0.7639	0.6501	0.7538	0.6442	0.6588	0.7437	0.6599	5693
ENCFF000YID	K562	CEBPB	0.5446	0.5171	0.5409	0.5137	0.3851	0.4956	0.3890	0.4479	0.4595	0.3927	9113
ENCFF000ZEK	K562	YY1	0.8044	0.7931	0.8050	0.7932	0.5911	0.7564	0.6970	0.6602	0.7884	0.6392	2959
ENCFF000YBA	endothelial cell of umbilical vein	MAX	0.4955	0.4954	0.4939	0.4923	0.3946	0.4598	0.3960	0.4433	0.3986	0.3698	4792
ENCFF002EJC	K562	REST	0.5358	0.5233	0.5310	0.5181	0.5382	0.5882	0.5330	0.5246	0.5504	0.5285	11026
ENCFF000YIP	K562	JUN	0.5683	0.5247	0.5607	0.5095	0.4355	0.4681	0.3797	0.4804	0.3763	0.3578	2638
ENCFF000NXE	GM12878	MEF2C	0.2947	0.2858	0.2759	0.2753	0.2391	0.1870	0.2238	0.2861	0.2039	0.1984	1472
ENCFF000XHD	HeLa-S3	MAX	0.3435	0.3320	0.3355	0.3302	0.2688	0.2325	0.2946	0.3260	0.2975	0.2731	8398
ENCFF002EEP	K562	SREBF1	0.3430	0.3474	0.3398	0.3331	0.2596	0.2495	0.2780	0.3104	0.2628	0.2490	2462
ENCFF000OFM	GM12878	SRF	0.5245	0.5225	0.5024	0.4998	0.4347	0.5575	0.4324	0.4433	0.4203	0.3580	1160
ENCFF000XVR	HepG2	NRF1	0.9839	0.9697	0.9819	0.9709	0.9027	0.9884	0.9461	0.9141	0.8455	0.7338	226
ENCFF002EJH	K562	REST	0.5742	0.5820	0.5746	0.5807	0.5747	0.6224	0.5585	0.5682	0.5886	0.5562	7297
ENCFF000PHM	HepG2	ELF1	0.6788	0.6401	0.6747	0.6712	0.5446	0.6598	0.6003	0.6167	0.6608	0.5658	6773
ENCFF000QAV	K562	GABPA	0.8221	0.7935	0.8572	0.8340	0.6074	0.8644	0.7226	0.7051	0.8692	0.6884	5019
ENCFF000ROX	GM12878	CTCF	0.9210	0.9176	0.9214	0.9179	0.8192	0.9406	0.8355	0.8706	0.9420	0.8527	8095
ENCFF000XDR	HeLa-S3	ELK1	0.6321	0.6180	0.6312	0.6322	0.6356	0.6855	0.7349	0.6674	0.7358	0.6257	3648
ENCFF000XZI	HepG2	TBP	0.1823	0.1602	0.1843	0.1670	0.1555	0.1539	0.1688	0.1741	0.1790	0.1690	5359
ENCFF000XCG	HeLa-S3	FOS	0.5348	0.5327	0.5323	0.5318	0.5297	0.7267	0.4585	0.5003	0.5011	0.4330	1291
ENCFF000QCI	K562	MEF2A	0.4452	0.4022	0.4322	0.3902	0.3869	0.4015	0.3731	0.4199	0.3499	0.3445	3116
ENCFF000YVU	K562	NRF1	0.9513	0.9476	0.9515	0.9472	0.8628	0.9581	0.8438	0.8724	0.9447	0.8493	1867
ENCFF002EGC	K562	SP1	0.8412	0.8146	0.8305	0.8149	0.7162	0.8906	0.7220	0.7651	0.8350	0.7238	4555
ENCFF001HSL	endothelial cell of umbilical vein	CTCF	0.9201	0.9201	0.9202	0.9203	0.8073	0.9448	0.8570	0.8546	0.9471	0.8478	8413
ENCFF000XDP	HeLa-S3	E2F4	0.8584	0.8578	0.8587	0.8577	0.7084	0.8266	0.7224	0.7193	0.8561	0.7170	2279
ENCFF000XPL	HepG2	BRCA1	0.0427	0.0424	0.0460	0.0447	0.0399	0.0462	0.0434	0.0587	0.0448	0.0549	280
ENCFF000XDX	HeLa-S3	E2F6	0.6834	0.6826	0.6826	0.6824	0.6093	0.6172	0.6223	0.6248	0.6676	0.5925	3210
ENCFF001HHX	GM12878	CTCF	0.9391	0.9388	0.9393	0.9389	0.8227	0.9448	0.8381	0.8639	0.9477	0.8547	5554
ENCFF002DOY	K562	ESRRA	0.6400	0.5893	0.6271	0.5864	0.5155	0.5964	0.5050	0.5650	0.5220	0.4882	6679
ENCFF002DHM	GM12878	GABPA	0.7714	0.7651	0.8105	0.8011	0.6440	0.8102	0.7034	0.6479	0.8311	0.6405	4978
ENCFF000BWM	K562	CTCF	0.9183	0.9156	0.9186	0.9159	0.7728	0.9316	0.7701	0.8032	0.9327	0.8043	7678
ENCFF000YJL	K562	JUN	0.6321	0.5573	0.6257	0.5553	0.3525	0.3311	0.3966	0.5151	0.3989	0.3787	5926
ENCFF000YTF	K562	MAX	0.4519	0.4085	0.4497	0.4067	0.2743	0.2895	0.3165	0.3525	0.3255	0.2875	10187
ENCFF000NVC	GM12878	EGR1	0.9143	0.9158	0.9469	0.9453	0.9089	0.9039	0.8962	0.9176	0.8992	0.8759	5703
ENCFF000VZN	GM12878	RELA	0.6550	0.6550	0.6543	0.6545	0.5642	0.6347	0.5961	0.6064	0.6640	0.5946	586
ENCFF002EFZ	K562	NRF1	0.8006	0.7675	0.8013	0.7748	0.6136	0.9183	0.6805	0.6983	0.8999	0.7062	6657
ENCFF000XCU	HeLa-S3	JUN	0.6923	0.6886	0.6927	0.6891	0.6031	0.6793	0.5595	0.5863	0.6363	0.5621	2413
ENCFF000XTZ	HepG2	MAFF	0.7907	0.7809	0.7899	0.7798	0.6842	0.8036	0.6836	0.6923	0.7701	0.6876	5774
ENCFF001HNP	HeLa-S3	CTCF	0.9104	0.9105	0.9106	0.9108	0.8320	0.9449	0.8741	0.8593	0.9476	0.8516	8068
ENCFF000QKI	K562	YY1	0.6269	0.5707	0.5939	0.5608	0.4407	0.6281	0.5231	0.4829	0.5639	0.4181	12138
ENCFF000ZAE	K562	STAT1	0.8386	0.8516	0.8339	0.8449	0.6183	0.6619	0.7465	0.6390	0.6540	0.6953	19
ENCFF000ZBF	K562	STAT1	0.7269	0.6741	0.7294	0.6707	0.6027	0.7002	0.5938	0.5827	0.5938	0.5247	726
ENCFF002EDF	HeLa-S3	MAFF	0.8165	0.8084	0.8035	0.8007	0.6533	0.7109	0.6751	0.7099	0.7110	0.6727	2700
ENCFF002EKQ	GM12878	RELA	0.5380	0.5580	0.5503	0.5579	0.4310	0.4639	0.4765	0.5229	0.4758	0.4028	4434
ENCFF000XRU	HepG2	NR3C1	0.1976	0.2085	0.2062	0.2072	0.2078	0.1741	0.2244	0.2223	0.1909	0.2060	370
ENCFF000NVF	GM12878	EGR1	0.8944	0.8967	0.9441	0.9384	0.9023	0.9450	0.9072	0.9096	0.9217	0.8761	8221
ENCFF000XKT	HeLa-S3	RFX5	0.3845	0.3829	0.3780	0.3810	0.4304	0.4826	0.4355	0.4019	0.4368	0.4327	8011
ENCFF000VZT	GM12878	NFYA	0.8891	0.8843	0.8856	0.8822	0.6489	0.8287	0.8415	0.6612	0.8606	0.6840	165
ENCFF000XUA	HepG2	MAFF	0.7936	0.7754	0.7926	0.7740	0.6309	0.7498	0.6556	0.6748	0.7207	0.6489	4925
ENCFF000YPP	K562	JUN	0.6649	0.6345	0.6583	0.6349	0.5635	0.6784	0.5191	0.5676	0.5650	0.5157	1166
ENCFF000XYS	HepG2	SREBF2	0.4662	0.4662	0.4662	0.4662	0.3318	0.4769	0.4337	0.3401	0.3649	0.2774	28
ENCFF000ZAQ	K562	STAT1	0.6210	0.5526	0.6231	0.5501	0.5149	0.5986	0.5221	0.5266	0.4855	0.4555	781
ENCFF000PZV	K562	ELF1	0.6511	0.6399	0.6565	0.6516	0.5206	0.6806	0.5713	0.5623	0.6647	0.5412	5975
ENCFF000PKH	HepG2	HNF4G	0.6198	0.5955	0.6060	0.5937	0.4950	0.5473	0.5134	0.5515	0.5486	0.4972	7957
ENCFF000VXC	GM12878	JUND	0.2468	0.2488	0.2475	0.2507	0.2349	0.2516	0.2483	0.2416	0.2733	0.2529	2277
ENCFF000WAB	GM12878	NFYB	0.7981	0.7910	0.7982	0.7911	0.5165	0.7872	0.5989	0.6178	0.7862	0.5926	4261
ENCFF000YHZ	K562	FOS	0.1548	0.1545	0.1542	0.1548	0.1074	0.1567	0.1061	0.1257	0.1356	0.1069	2107
ENCFF002DOX	K562	ESRRA	0.5969	0.5351	0.5912	0.5338	0.4636	0.4998	0.4594	0.5158	0.4703	0.4368	8037
ENCFF002DUB	K562	ESRRA	0.6454	0.5958	0.6344	0.5924	0.5176	0.5924	0.4961	0.5640	0.5272	0.4885	6600
ENCFF000VTH	GM12878	FOS	0.0635	0.0635	0.0635	0.0635	0.0777	0.0704	0.0676	0.0803	0.0647	0.0816	804
ENCFF000PIJ	HepG2	FOXA1	0.4976	0.4297	0.4415	0.4286	0.3606	0.4633	0.3623	0.4074	0.4268	0.3695	12303
ENCFF000PJC	HepG2	GABPA	0.8379	0.8406	0.8589	0.8576	0.7205	0.7923	0.7726	0.7375	0.8339	0.6971	4943
ENCFF001HNU	HepG2	CTCF	0.9308	0.9284	0.9309	0.9288	0.8509	0.9410	0.8590	0.8786	0.9448	0.8652	7364
ENCFF000PMV	HepG2	REST	0.5758	0.5831	0.6034	0.6001	0.5592	0.6169	0.5826	0.5576	0.5891	0.5630	7413
ENCFF000YIR	K562	JUN	0.5749	0.5452	0.5670	0.5300	0.4490	0.4646	0.3917	0.5060	0.3854	0.3675	2621
ENCFF000PSE	HepG2	YY1	0.6663	0.5850	0.6151	0.6045	0.4469	0.6377	0.5512	0.5234	0.6538	0.4774	6837
ENCFF000QBC	K562	GATA2	0.4879	0.5062	0.4837	0.5039	0.4601	0.4549	0.4499	0.4691	0.4844	0.4521	1898
ENCFF002EGE	K562	RUNX1	0.2723	0.2612	0.2648	0.2479	0.2393	0.2369	0.2154	0.2665	0.2276	0.2189	4220
ENCFF000YVV	K562	NFYB	0.8484	0.8447	0.8487	0.8434	0.6473	0.8779	0.6546	0.6707	0.8492	0.6760	2714
ENCFF000XUH	HepG2	MAX	0.4818	0.4622	0.4831	0.4601	0.3670	0.3262	0.4286	0.4106	0.4212	0.3835	1354
ENCFF002EFV	K562	ESRRA	0.5991	0.5368	0.5907	0.5352	0.4654	0.5080	0.4566	0.5144	0.4706	0.4386	8057
ENCFF001HNI	HeLa-S3	CTCF	0.9343	0.9341	0.9346	0.9345	0.8271	0.9469	0.8383	0.8632	0.9514	0.8550	6061
ENCFF000QJR	K562	USF1	0.7731	0.7445	0.7461	0.7243	0.6014	0.7529	0.6115	0.6644	0.6901	0.6030	8774
ENCFF001HTO	K562	CTCF	0.9087	0.9063	0.9089	0.9066	0.8078	0.9402	0.8588	0.8509	0.9427	0.8404	8680
ENCFF000YAE	endothelial cell of umbilical vein	FOS	0.7302	0.7238	0.7300	0.7233	0.5986	0.7546	0.5773	0.5873	0.7753	0.6032	5240
ENCFF000YSQ	K562	MAFF	0.7641	0.7175	0.7373	0.6800	0.5544	0.6883	0.5559	0.5986	0.6005	0.5460	2729
ENCFF000PSD	HepG2	YY1	0.7213	0.6812	0.7013	0.6979	0.5211	0.6980	0.5989	0.5956	0.6789	0.5557	5906
ENCFF002EGB	K562	NRF1	0.8225	0.7960	0.8236	0.8018	0.6528	0.9277	0.6857	0.7200	0.9098	0.7220	5916
ENCFF000QJP	K562	USF1	0.8414	0.8296	0.8210	0.8101	0.6609	0.8426	0.6725	0.7165	0.8122	0.6896	3330
ENCFF002ELE	GM12878	STAT1	0.1467	0.1423	0.1449	0.1402	0.1139	0.1152	0.1408	0.1430	0.1297	0.1273	3325
ENCFF000QCH	K562	MEF2A	0.6215	0.5734	0.6218	0.5715	0.5274	0.5845	0.5151	0.5364	0.5131	0.5010	1839
ENCFF000PGZ	HepG2	CREB1	0.3568	0.3175	0.3505	0.3368	0.3103	0.3743	0.3231	0.3178	0.3330	0.2878	8258
ENCFF000ZCP	K562	NR2C2	0.5503	0.5494	0.5503	0.5508	0.4800	0.5765	0.5560	0.4724	0.5139	0.4797	253
