## SupplementaryData.zip for "AIControl: Replacing matched control experiments with machine learning improves ChIP-seq peak identification": SupplementaryData5.csv

ID	CELLTYPE	TARGET	AIControl	AIControl_noSameCell	AIControl_noSameLab	AIControl_noSameCellLab	MACS2	SISSRs	SPP	CLOUDCONTROL	SISSRs_noMatched	MACS2_noMatched	#peaks
ENCFF000PST	HepG2	ZBTB33	0.8285	0.8295	0.8348	0.8320	0.7429	0.7898	0.7453	0.7651	0.7797	0.7512	2193
ENCFF000NVM	GM12878	ELF1	0.6221	0.6123	0.6390	0.6347	0.5235	0.5183	0.5419	0.5816	0.6017	0.5292	12457
ENCFF000YMI	K562	E2F4	0.8597	0.8494	0.8603	0.8496	0.8305	0.9038	0.8306	0.8283	0.8613	0.8242	4505
ENCFF000PYD	K562	CTCF	0.9348	0.9329	0.9394	0.9405	0.8834	0.9465	0.8844	0.8995	0.9471	0.8917	22366
ENCFF000PEH	HeLa-S3	GABPA	0.8399	0.8424	0.8746	0.8745	0.7733	0.8590	0.8227	0.8110	0.8392	0.7938	5733
ENCFF000YSL	K562	IRF1	0.9964	0.9964	0.9964	0.9964	0.7524	0.8986	0.8792	0.7865	0.9354	0.7826	35
ENCFF000QBD	K562	GATA2	0.4267	0.4488	0.4240	0.4427	0.3780	0.4252	0.3781	0.3895	0.4121	0.3805	7306
ENCFF000WDO	GM12878	RFX5	0.5516	0.5607	0.5535	0.5649	0.5285	0.5781	0.6110	0.5203	0.5614	0.5274	673
ENCFF000YPN	K562	JUN	0.7282	0.7076	0.7249	0.7071	0.6216	0.6735	0.5782	0.6430	0.6108	0.5978	1496
ENCFF001HTP	K562	CTCF	0.9486	0.9477	0.9485	0.9477	0.8579	0.9547	0.8728	0.8804	0.9553	0.8801	14918
ENCFF000PXY	K562	CREB1	0.3526	0.3201	0.3446	0.3359	0.3103	0.3373	0.3203	0.3331	0.3375	0.3085	9955
ENCFF000VUY	GM12878	ELK1	0.7628	0.7209	0.7292	0.7399	0.5465	0.7434	0.7214	0.5918	0.7562	0.6005	30
ENCFF002EDH	HeLa-S3	MAFF	0.5954	0.5527	0.5657	0.5500	0.4084	0.4783	0.4424	0.4847	0.4311	0.4268	8894
ENCFF000VVA	GM12878	ELK1	0.7735	0.7591	0.7727	0.7620	0.7333	0.7744	0.7202	0.7122	0.6989	0.7027	1550
ENCFF000XJL	HeLa-S3	NRF1	0.9710	0.9701	0.9708	0.9695	0.9126	0.9153	0.9141	0.9328	0.9537	0.9186	2144
ENCFF002EFX	K562	NRF1	0.8277	0.7916	0.8283	0.7995	0.7845	0.9334	0.7970	0.8011	0.9015	0.8126	14093
ENCFF000XQT	HepG2	JUN	0.3380	0.3477	0.3407	0.3470	0.2797	0.3234	0.2736	0.2706	0.3036	0.2782	1645
ENCFF002DPL	K562	SP1	0.8653	0.8277	0.8543	0.8256	0.7931	0.8965	0.7957	0.8175	0.8549	0.7940	7724
ENCFF000XBO	HeLa-S3	CEBPB	0.3419	0.3250	0.3317	0.3238	0.2481	0.3231	0.2492	0.2873	0.2776	0.2499	16750
ENCFF000YRS	K562	IRF1	0.4045	0.3355	0.3867	0.3263	0.2574	0.2629	0.2298	0.2948	0.2412	0.2494	4648
ENCFF000YYD	K562	RFX5	0.5620	0.5731	0.5611	0.5677	0.5224	0.5533	0.5640	0.5259	0.5209	0.5227	1508
ENCFF002EDT	HepG2	FOS	0.3084	0.2868	0.3057	0.2823	0.1926	0.2095	0.2169	0.2579	0.2084	0.2037	8663
ENCFF000NXJ	GM12878	MEF2C	0.3147	0.2745	0.2913	0.2694	0.2256	0.2815	0.2162	0.2375	0.2261	0.2137	4384
ENCFF000YWC	K562	NRF1	0.9513	0.9402	0.9511	0.9398	0.8990	0.9548	0.9084	0.9131	0.9383	0.9041	4610
ENCFF000QGW	K562	SP1	0.7892	0.7416	0.8309	0.8018	0.7861	0.8230	0.7768	0.7762	0.7996	0.7643	7899
ENCFF000YLW	K562	CTCF	0.9317	0.9238	0.9330	0.9259	0.8621	0.9486	0.8851	0.9003	0.9466	0.8833	22786
ENCFF000PKZ	HepG2	MAX	0.4279	0.3958	0.3869	0.3810	0.3101	0.3581	0.3148	0.3604	0.3142	0.2858	25476
ENCFF000QAL	K562	FOSL1	0.7489	0.7099	0.7532	0.7207	0.6416	0.6897	0.6057	0.6668	0.6876	0.6259	10191
ENCFF000RWO	K562	CTCF	0.9369	0.9363	0.9371	0.9365	0.8940	0.9568	0.8986	0.9105	0.9558	0.9069	19928
ENCFF000PGG	HepG2	CEBPB	0.3955	0.3503	0.3512	0.3466	0.3187	0.4138	0.3042	0.3435	0.3259	0.3079	6526
ENCFF000PZP	K562	EGR1	0.9298	0.9143	0.9461	0.9362	0.9201	0.9488	0.9163	0.9206	0.9375	0.9085	25283
ENCFF002DPA	K562	NRF1	0.8280	0.7932	0.8289	0.8009	0.7834	0.9341	0.7964	0.8013	0.9028	0.8138	14128
ENCFF000XMS	HeLa-S3	TBP	0.1526	0.1483	0.1506	0.1501	0.1340	0.1496	0.1334	0.1418	0.1378	0.1355	8947
ENCFF000XHZ	HeLa-S3	MAX	0.4355	0.4267	0.4309	0.4259	0.3877	0.3919	0.3745	0.4106	0.3889	0.3614	9483
ENCFF002EIZ	K562	REST	0.6410	0.6290	0.6387	0.6276	0.6157	0.6410	0.6080	0.6194	0.6072	0.6056	21271
ENCFF000ZEY	K562	ZNF263	0.4261	0.4141	0.4251	0.4142	0.3847	0.4673	0.3966	0.4062	0.4429	0.4194	4348
ENCFF000YOW	K562	STAT1	1.0000	1.0000	1.0000	1.0000	1.0000	1.0000	0.6548	1.0000	0.6556	0.9028	7
ENCFF000PZY	K562	ELF1	0.6687	0.6230	0.6672	0.6311	0.5667	0.6600	0.5580	0.5966	0.6019	0.5446	24557
ENCFF000ZEX	K562	ZNF263	0.4510	0.4380	0.4513	0.4373	0.4000	0.4926	0.4151	0.4174	0.4644	0.4257	3927
ENCFF000VXA	GM12878	JUND	0.2313	0.2332	0.2283	0.2316	0.2230	0.2322	0.2364	0.2167	0.2045	0.2230	2344
ENCFF000VYA	GM12878	MAX	0.2232	0.7312	0.2875	0.3018	0.2500	0.2770	0.5992	0.3571	0.1250	0.0000	8
ENCFF000XMD	HeLa-S3	TCF7L2	0.4798	0.4792	0.4800	0.4787	0.3776	0.4799	0.4773	0.3927	0.4461	0.4007	1134
ENCFF000YSV	K562	IRF1	0.0817	0.0854	0.0816	0.0857	0.0799	0.0713	0.0823	0.0823	0.0833	0.0851	9012
ENCFF000VTF	GM12878	FOS	0.0636	0.0636	0.0636	0.0636	0.0703	0.0738	0.0677	0.0731	0.0647	0.0769	891
ENCFF000WAK	GM12878	RELA	0.7115	0.6906	0.6974	0.6784	0.6200	0.6437	0.6191	0.6567	0.6131	0.6075	3329
ENCFF000YPB	K562	JUN	0.7232	0.6957	0.7213	0.6957	0.6588	0.6734	0.6245	0.6537	0.5156	0.5997	1471
ENCFF000NUL	GM12878	CREB1	0.3439	0.3284	0.3485	0.3447	0.3177	0.3464	0.3099	0.3316	0.3229	0.2991	14357
ENCFF002DPD	K562	NRF1	0.8544	0.8202	0.8556	0.8280	0.7947	0.9276	0.7994	0.8070	0.9064	0.8157	10532
ENCFF000YPD	K562	JUN	0.7134	0.6830	0.7082	0.6826	0.6303	0.6713	0.6082	0.6407	0.5177	0.5805	2113
ENCFF002EAM	GM12878	HSF1	0.6959	0.6719	0.6808	0.6582	0.5353	0.5559	0.5513	0.6287	0.4864	0.5209	2789
ENCFF000YAL	endothelial cell of umbilical vein	JUN	0.6647	0.6663	0.6641	0.6662	0.5989	0.6761	0.5702	0.5862	0.5805	0.5677	5553
ENCFF002EKJ	GM12878	KLF5	0.5415	0.5434	0.5606	0.5694	0.6281	0.6736	0.6312	0.5616	0.6043	0.5809	3909
ENCFF000VVG	GM12878	ESRRA	0.8021	0.8587	0.8021	0.8279	0.6528	0.7182	0.6492	0.4482	0.7542	0.7537	14
ENCFF000NWM	GM12878	GABPA	0.7725	0.7956	0.8383	0.8381	0.7504	0.8133	0.7945	0.7610	0.7940	0.7387	7638
ENCFF000PZK	K562	EGR1	0.9239	0.9112	0.9387	0.9294	0.9034	0.9398	0.9031	0.9102	0.9280	0.9027	29820
ENCFF000YNZ	K562	GATA2	0.4641	0.4343	0.4653	0.4337	0.4021	0.3652	0.4186	0.4346	0.3792	0.4119	2591
ENCFF000ARV	GM12878	CTCF	0.9526	0.9522	0.9527	0.9522	0.8297	0.9603	0.8503	0.8726	0.9586	0.8649	12503
ENCFF000XCW	HeLa-S3	JUN	0.7395	0.7397	0.7360	0.7394	0.6446	0.7728	0.5934	0.6118	0.7355	0.6103	3354
ENCFF000XMN	HeLa-S3	TCF7L2	0.3464	0.3253	0.3486	0.3273	0.2340	0.2979	0.2468	0.2663	0.2974	0.2548	9757
ENCFF000ROU	GM12878	CTCF	0.9592	0.9581	0.9594	0.9583	0.8805	0.9661	0.8828	0.9181	0.9666	0.9093	14537
ENCFF002EKM	GM12878	KLF5	0.5320	0.5393	0.5539	0.5662	0.6240	0.6855	0.6371	0.5490	0.6161	0.5868	4817
ENCFF000QGZ	K562	SP2	0.8864	0.8695	0.8971	0.8777	0.8530	0.7535	0.8555	0.8640	0.8741	0.8524	2959
ENCFF000QKK	K562	YY1	0.6513	0.5892	0.6096	0.5774	0.4640	0.5644	0.5262	0.5401	0.5860	0.4889	14561
ENCFF002DPH	K562	RUNX1	0.2930	0.2781	0.2855	0.2724	0.2349	0.2319	0.2440	0.2769	0.2118	0.2253	8998
ENCFF002EBQ	GM12878	MAFF	0.4172	0.3780	0.3328	0.3255	0.2514	0.3103	0.3023	0.3625	0.2154	0.2621	654
ENCFF001HSN	endothelial cell of umbilical vein	CTCF	0.9527	0.9528	0.9529	0.9530	0.8608	0.9636	0.8861	0.8918	0.9657	0.8904	14235
ENCFF000PYZ	K562	E2F6	0.7026	0.6974	0.7041	0.6998	0.6836	0.6746	0.6764	0.6831	0.6804	0.6735	11615
ENCFF000XQN	HepG2	CEBPB	0.4581	0.4240	0.4573	0.4231	0.3480	0.3564	0.3502	0.3811	0.3731	0.3555	4206
ENCFF000ZAR	K562	STAT1	0.5817	0.5161	0.5820	0.5150	0.4620	0.4637	0.4706	0.4922	0.4361	0.4359	2666
ENCFF000VYE	GM12878	JUND	0.1711	0.1706	0.1705	0.1706	0.2220	0.1821	0.2303	0.1919	0.1442	0.1949	280
ENCFF000XUF	HepG2	MAX	0.5255	0.5078	0.5194	0.5040	0.3524	0.3432	0.3854	0.4286	0.3825	0.3659	7793
ENCFF000VVQ	GM12878	EBF1	0.8076	0.7915	0.8019	0.7771	0.7360	0.8040	0.7323	0.7372	0.7600	0.7163	16056
ENCFF000OFJ	GM12878	SRF	0.4196	0.4041	0.3951	0.3870	0.3085	0.3480	0.3023	0.3484	0.3168	0.2909	5726
ENCFF000XHF	HeLa-S3	MAX	0.4071	0.3987	0.3998	0.3968	0.3139	0.2896	0.3308	0.3684	0.3378	0.3209	12659
ENCFF000YUU	K562	NFYA	0.8181	0.8172	0.8172	0.8170	0.6259	0.8363	0.7395	0.6440	0.7959	0.6511	1649
ENCFF002EHZ	HeLa-S3	SREBF2	0.2990	0.2981	0.2843	0.2827	0.2541	0.2221	0.2459	0.2732	0.2373	0.2418	4664
ENCFF002EIE	HeLa-S3	SREBF2	0.3039	0.2961	0.2885	0.2836	0.2532	0.2292	0.2380	0.2730	0.2385	0.2429	4684
ENCFF000YPL	K562	JUN	0.7117	0.6747	0.7081	0.6752	0.5920	0.6484	0.5742	0.6160	0.5460	0.5527	2918
ENCFF000PMN	HepG2	REST	0.8950	0.8913	0.8857	0.8847	0.7875	0.9068	0.8614	0.7934	0.8731	0.8094	2166
ENCFF000WAZ	GM12878	NRF1	0.9518	0.9494	0.9497	0.9483	0.9069	0.9493	0.9334	0.9304	0.9487	0.9066	4530
ENCFF000PHG	HepG2	CTCF	0.9405	0.9302	0.9388	0.9377	0.8815	0.9533	0.9080	0.9153	0.9528	0.8998	25722
ENCFF000RWH	K562	CTCF	0.9494	0.9484	0.9495	0.9486	0.8821	0.9618	0.8816	0.9098	0.9614	0.9049	16989
ENCFF000BQY	endothelial cell of umbilical vein	CTCF	0.9665	0.9665	0.9665	0.9664	0.8548	0.9667	0.8459	0.8906	0.9678	0.8909	6025
ENCFF000XTQ	HepG2	JUND	0.5798	0.5396	0.5775	0.5383	0.4510	0.5763	0.4645	0.5039	0.5184	0.4704	11252
ENCFF000PTO	HepG2	ZEB1	0.4212	0.3909	0.4165	0.4047	0.3974	0.4497	0.3680	0.3932	0.3548	0.3491	21810
ENCFF000PQW	HepG2	SRF	0.4951	0.4451	0.4479	0.4340	0.3543	0.4036	0.3679	0.4248	0.3509	0.3523	9072
ENCFF000VUW	GM12878	CTCF	0.9318	0.9274	0.9331	0.9261	0.8988	0.9550	0.9040	0.9032	0.9532	0.8911	20260
ENCFF002DOU	HeLa-S3	SREBF2	0.3074	0.3091	0.2972	0.2975	0.2562	0.2354	0.2421	0.2918	0.2383	0.2447	5400
ENCFF002EKP	GM12878	RELA	0.4249	0.4729	0.4243	0.4682	0.3478	0.3954	0.3525	0.4224	0.3578	0.3099	5423
ENCFF000XDN	HeLa-S3	E2F6	0.7029	0.7026	0.7026	0.7027	0.6839	0.6969	0.6791	0.6749	0.6967	0.6707	4386
ENCFF000PJT	HepG2	HNF4A	0.7477	0.7156	0.7124	0.7101	0.6168	0.6908	0.6416	0.6721	0.7046	0.6408	10575
ENCFF000RWK	K562	CTCF	0.9461	0.9453	0.9463	0.9454	0.8765	0.9591	0.8842	0.9080	0.9587	0.9035	18246
ENCFF002DPP	K562	SP1	0.7260	0.6680	0.7362	0.6837	0.7941	0.8442	0.7851	0.7879	0.7970	0.7651	8967
ENCFF000XAT	HeLa-S3	BRCA1	0.0720	0.0717	0.0753	0.0749	0.0649	0.0616	0.0679	0.0720	0.0684	0.0684	6533
ENCFF000XIM	HeLa-S3	NFYA	0.7756	0.7753	0.7760	0.7751	0.6656	0.7857	0.6698	0.6788	0.7485	0.6690	3079
ENCFF000XOI	HeLa-S3	USF2	0.7484	0.7410	0.7434	0.7396	0.6713	0.7273	0.6808	0.6959	0.6988	0.6789	4976
ENCFF000YPJ	K562	STAT1	0.2292	0.2170	0.2286	0.2162	0.2053	0.2016	0.1985	0.2099	0.1943	0.1906	1364
ENCFF002DOZ	K562	RUNX1	0.2978	0.2823	0.2761	0.2709	0.2388	0.2333	0.2339	0.2713	0.2117	0.2290	6499
ENCFF000ROZ	GM12878	CTCF	0.9593	0.9588	0.9594	0.9590	0.8927	0.9625	0.8981	0.9243	0.9645	0.9138	12280
ENCFF000XIO	HeLa-S3	NFYA	0.7383	0.7378	0.7388	0.7379	0.5765	0.7317	0.6243	0.6353	0.7252	0.6200	4600
ENCFF000XUK	HepG2	MAFK	0.7391	0.7255	0.7384	0.7245	0.6153	0.7313	0.6158	0.6271	0.6911	0.6243	7438
ENCFF000NWN	GM12878	GABPA	0.8687	0.8697	0.8842	0.8839	0.7889	0.8706	0.8310	0.8099	0.8585	0.7847	4443
ENCFF000QAQ	K562	GABPA	0.7497	0.6755	0.8010	0.7467	0.7013	0.7957	0.7327	0.7321	0.8000	0.7305	8323
ENCFF002EKT	GM12878	KLF5	0.5471	0.5440	0.5693	0.5691	0.6264	0.6645	0.6234	0.5539	0.6017	0.5800	3776
ENCFF001HIA	GM12878	CTCF	0.9453	0.9441	0.9455	0.9445	0.8665	0.9587	0.9092	0.8972	0.9573	0.8839	16050
ENCFF000NUK	GM12878	CREB1	0.3672	0.3510	0.3719	0.3686	0.3210	0.3760	0.3241	0.3432	0.3449	0.3068	12819
ENCFF000OHD	GM12878	USF1	0.7851	0.7798	0.7640	0.7615	0.6739	0.7781	0.6766	0.6960	0.6937	0.6404	10624
ENCFF002DUE	K562	NRF1	0.8312	0.7993	0.8319	0.8066	0.7877	0.9329	0.7973	0.8037	0.9035	0.8143	13717
ENCFF000XUU	HepG2	MAFK	0.7357	0.7082	0.7353	0.7079	0.5838	0.7197	0.5939	0.6075	0.6383	0.5974	4987
ENCFF000XSL	HepG2	HSF1	0.5641	0.5477	0.5560	0.5400	0.4822	0.5797	0.5066	0.5085	0.4627	0.4796	1408
ENCFF000XZJ	HepG2	NR2C2	0.5519	0.5484	0.5517	0.5480	0.5159	0.5540	0.5218	0.5302	0.5317	0.5128	2168
ENCFF002DPF	K562	NRF1	0.8284	0.7926	0.8303	0.8005	0.7759	0.9167	0.7899	0.7898	0.8936	0.8011	12362
ENCFF000XYE	HepG2	SREBF1	0.3618	0.3558	0.3615	0.3560	0.3108	0.4084	0.2944	0.3108	0.2836	0.2872	675
ENCFF002EKS	GM12878	RELA	0.6354	0.6236	0.6310	0.6149	0.4882	0.5247	0.5217	0.5789	0.4934	0.4687	7037
ENCFF000QHH	K562	SRF	0.3684	0.3504	0.3439	0.3244	0.2725	0.3140	0.2829	0.3190	0.2949	0.2684	5806
ENCFF000PEM	HeLa-S3	REST	0.7825	0.7821	0.7813	0.7801	0.7203	0.7745	0.7404	0.7299	0.7581	0.7413	5688
ENCFF000WFZ	GM12878	NR2C2	0.6510	0.6464	0.6506	0.6454	0.6448	0.6642	0.6191	0.6078	0.6824	0.6064	534
ENCFF000XMF	HeLa-S3	TCF7L2	0.4691	0.4683	0.4689	0.4680	0.3840	0.4759	0.4746	0.3816	0.4682	0.4008	1043
ENCFF000ZDC	K562	NR2C2	0.5253	0.5203	0.5247	0.5202	0.5052	0.5790	0.5177	0.5116	0.4823	0.5070	803
ENCFF000XHI	HeLa-S3	JUND	0.2616	0.2576	0.2592	0.2573	0.2409	0.2609	0.2405	0.2378	0.2600	0.2371	7034
ENCFF000VVP	GM12878	EBF1	0.8439	0.8280	0.8374	0.8101	0.7684	0.8397	0.7527	0.7422	0.7934	0.7375	7258
ENCFF000YTX	K562	MAX	0.5302	0.5145	0.5302	0.5160	0.4588	0.5574	0.4490	0.5044	0.4676	0.4372	3353
ENCFF000WBF	GM12878	RELA	0.6595	0.6481	0.6442	0.6349	0.5703	0.5982	0.5682	0.6086	0.5645	0.5501	2591
ENCFF000XOE	HeLa-S3	USF2	0.7149	0.7030	0.7095	0.7020	0.5977	0.6624	0.6193	0.6468	0.6541	0.6152	11877
ENCFF000YAT	endothelial cell of umbilical vein	GATA2	0.3376	0.3358	0.3375	0.3360	0.2771	0.3481	0.2606	0.2617	0.3176	0.2654	2729
ENCFF000YMW	K562	E2F4	0.8731	0.8544	0.8734	0.8542	0.8339	0.9128	0.8638	0.8577	0.8785	0.8521	6574
ENCFF000WGC	GM12878	USF2	0.8120	0.8079	0.8084	0.8066	0.6970	0.7693	0.7122	0.7324	0.7425	0.7005	4162
ENCFF000XNF	HeLa-S3	NR2C2	0.5382	0.5391	0.5391	0.5387	0.5115	0.5402	0.5100	0.5189	0.5292	0.5061	1757
ENCFF000VTG	GM12878	FOS	0.0778	0.0770	0.0776	0.0767	0.0791	0.0829	0.0785	0.0776	0.0740	0.0789	2405
ENCFF000XPS	HepG2	BRCA1	0.0934	0.0781	0.1110	0.0853	0.0556	0.0754	0.0682	0.0655	0.0722	0.1129	298
ENCFF002EBU	GM12878	NR3C1	0.1874	0.1891	0.1847	0.1818	0.1554	0.1496	0.1622	0.1724	0.1583	0.1547	3328
ENCFF000XIV	HeLa-S3	NFYB	0.8267	0.8218	0.8271	0.8214	0.6591	0.8464	0.6641	0.6986	0.7904	0.6709	5557
ENCFF000RUI	HepG2	CTCF	0.9575	0.9572	0.9577	0.9573	0.9033	0.9627	0.9159	0.9172	0.9635	0.9180	11984
ENCFF000RUJ	HepG2	CTCF	0.9533	0.9498	0.9535	0.9500	0.9037	0.9634	0.9150	0.9208	0.9635	0.9178	15901
ENCFF000YUV	K562	NFYA	0.8122	0.8013	0.8123	0.8012	0.6829	0.8543	0.7128	0.7103	0.7617	0.6764	4684
ENCFF000YTH	K562	MAX	0.4293	0.4066	0.4252	0.4048	0.2851	0.2897	0.3222	0.3576	0.3257	0.3056	10636
ENCFF000YUC	K562	MAFK	0.6514	0.6049	0.6497	0.6056	0.4922	0.5673	0.5068	0.5393	0.5477	0.5103	6367
ENCFF002EKZ	GM12878	STAT1	0.1399	0.1441	0.1455	0.1502	0.1155	0.1124	0.1227	0.1334	0.1194	0.1255	3801
ENCFF000ARP	GM12878	CTCF	0.9464	0.9441	0.9470	0.9446	0.8553	0.9600	0.8527	0.8769	0.9578	0.8647	13811
ENCFF000PQP	HepG2	SP2	0.8726	0.8656	0.8911	0.8886	0.8350	0.8740	0.8361	0.8384	0.8619	0.8263	1464
ENCFF000WFR	GM12878	NR2C2	0.4736	0.4715	0.4630	0.4649	0.4429	0.4072	0.4568	0.4662	0.4735	0.5059	208
ENCFF000XAR	HeLa-S3	BRCA1	0.0740	0.0745	0.0773	0.0774	0.0632	0.0646	0.0687	0.0748	0.0667	0.0684	5156
ENCFF000XXX	HepG2	RFX5	0.5960	0.5958	0.5976	0.5953	0.5368	0.5925	0.6287	0.5378	0.5868	0.5473	929
ENCFF000XRN	HepG2	ESRRA	0.8363	0.8281	0.8386	0.8306	0.7758	0.8301	0.7903	0.7935	0.6815	0.7442	376
ENCFF000NUD	GM12878	CEBPB	0.1293	0.1296	0.1359	0.1317	0.1923	0.1561	0.1598	0.2391	0.0833	0.0805	122
ENCFF000YSC	K562	JUND	0.3224	0.2870	0.3223	0.2869	0.2457	0.2758	0.2754	0.2941	0.2828	0.2686	10438
ENCFF000YTY	K562	MAX	0.5643	0.5499	0.5634	0.5496	0.4833	0.5807	0.4676	0.5292	0.4848	0.4596	4939
ENCFF000XTR	HepG2	JUND	0.5073	0.4658	0.5042	0.4638	0.4153	0.5267	0.4120	0.4409	0.4658	0.4163	5605
ENCFF000YRO	K562	IRF1	1.0000	0.7917	1.0000	1.0000	1.0000	0.0000	1.0000	1.0000	0.4167	0.7917	3
ENCFF000VUL	GM12878	E2F4	0.8918	0.8921	0.8934	0.8912	0.8410	0.8794	0.8375	0.8364	0.8678	0.8355	996
ENCFF000XYX	HepG2	TCF7L2	0.6631	0.6547	0.6617	0.6535	0.4903	0.6818	0.6076	0.5135	0.4959	0.4900	283
ENCFF000QAN	K562	FOSL1	0.7880	0.7525	0.7849	0.7618	0.6463	0.6582	0.6584	0.7063	0.6726	0.6623	6290
ENCFF000YPI	K562	STAT1	0.2637	0.2610	0.2637	0.2610	0.2295	0.2562	0.2212	0.2141	0.2438	0.2346	433
ENCFF002EDV	HepG2	FOS	0.2927	0.2928	0.2912	0.2884	0.1786	0.1869	0.2036	0.2270	0.1761	0.1804	3349
ENCFF000YNY	K562	GATA2	0.4466	0.4563	0.4470	0.4560	0.3633	0.4419	0.3948	0.4009	0.4300	0.3917	6619
ENCFF002EBY	GM12878	NR3C1	0.1961	0.1993	0.1919	0.1953	0.1673	0.1594	0.1639	0.1850	0.1680	0.1692	4326
ENCFF000XZL	HepG2	TBP	0.1956	0.1742	0.1983	0.1778	0.1410	0.1708	0.1474	0.1540	0.1410	0.1568	4714
ENCFF000PMU	HepG2	REST	0.7964	0.7853	0.7881	0.7829	0.7407	0.7913	0.7542	0.7456	0.7658	0.7514	5643
ENCFF000WGT	GM12878	YY1	0.9863	0.9863	0.9863	0.9863	0.9684	0.9459	1.0000	0.9698	0.9691	0.9448	23
ENCFF000WEH	GM12878	SREBF2	0.2417	0.2379	0.2365	0.2325	0.2104	0.2163	0.2175	0.2156	0.2095	0.2092	684
ENCFF000QCW	K562	REST	0.7321	0.7231	0.7302	0.7192	0.6986	0.7521	0.7093	0.7073	0.7204	0.7060	8764
ENCFF000YAA	endothelial cell of umbilical vein	FOS	0.7197	0.7188	0.7191	0.7192	0.5375	0.5367	0.5744	0.5618	0.6336	0.5874	7757
ENCFF000XGX	HeLa-S3	MAFK	0.5584	0.5433	0.5490	0.5398	0.4709	0.4664	0.5099	0.5259	0.4007	0.4717	4546
ENCFF000XPT	HepG2	CEBPB	0.3416	0.3187	0.3421	0.3191	0.2855	0.3437	0.2704	0.3146	0.3138	0.2812	5617
ENCFF000YYI	K562	RFX5	0.5494	0.5443	0.5476	0.5403	0.5137	0.5581	0.5421	0.5214	0.5009	0.5152	1780
ENCFF000QHG	K562	SP2	0.8760	0.8329	0.8921	0.8595	0.8488	0.8134	0.8463	0.8638	0.8635	0.8441	2497
ENCFF000YOY	K562	STAT1	0.3985	0.3644	0.3934	0.3635	0.3596	0.3264	0.3449	0.3722	0.3043	0.3276	1967
ENCFF000OFL	GM12878	SRF	0.3671	0.3549	0.3403	0.3361	0.2764	0.3014	0.2891	0.3167	0.2867	0.2598	7736
ENCFF002EEC	K562	IRF2	0.5581	0.4848	0.5552	0.4871	0.4031	0.4365	0.4178	0.4670	0.4023	0.4127	5259
ENCFF000NXA	GM12878	MEF2A	0.3739	0.3375	0.3455	0.3353	0.2954	0.3286	0.2919	0.3309	0.2977	0.2887	5557
ENCFF000YMU	K562	E2F6	0.6645	0.6537	0.6646	0.6533	0.6302	0.6860	0.6480	0.6446	0.6695	0.6403	11680
ENCFF000RVE	endothelial cell of umbilical vein	CTCF	0.9538	0.9539	0.9540	0.9540	0.8957	0.9694	0.8918	0.9114	0.9694	0.9109	12493
ENCFF000VXQ	GM12878	MAFK	0.8473	0.8223	0.8358	0.7972	0.5734	0.6877	0.7511	0.5511	0.5790	0.5486	86
ENCFF000VYD	GM12878	JUND	0.2782	0.2782	0.2782	0.2765	0.2866	0.1610	0.2269	0.2633	0.2511	0.2531	135
ENCFF002EKI	GM12878	KLF5	0.5247	0.5332	0.5481	0.5607	0.6220	0.6829	0.6375	0.5538	0.6201	0.5841	4810
ENCFF000YVB	K562	NFYB	0.8816	0.8791	0.8801	0.8776	0.6846	0.9082	0.7518	0.7432	0.8617	0.7328	6431
ENCFF000PKX	HepG2	MAX	0.3826	0.3587	0.3444	0.3412	0.2701	0.2897	0.2875	0.3353	0.2842	0.2556	25582
ENCFF000YVA	K562	NFYB	0.8838	0.8802	0.8822	0.8782	0.6722	0.9008	0.7451	0.7362	0.8557	0.7277	7428
ENCFF000QKR	K562	ZBTB33	0.6390	0.6205	0.6416	0.6346	0.6384	0.5873	0.6329	0.6409	0.6541	0.6532	4495
ENCFF000BAS	HeLa-S3	CTCF	0.9404	0.9390	0.9407	0.9392	0.8204	0.9519	0.8345	0.8631	0.9467	0.8609	15935
ENCFF000XPJ	HeLa-S3	STAT1	0.5428	0.5311	0.5414	0.5316	0.4349	0.5836	0.4229	0.4140	0.5197	0.4244	9754
ENCFF000BRD	endothelial cell of umbilical vein	CTCF	0.9608	0.9608	0.9609	0.9608	0.8348	0.9633	0.8410	0.8681	0.9645	0.8666	12899
ENCFF002EEL	K562	SREBF1	0.3346	0.3229	0.3178	0.2991	0.2152	0.1994	0.2885	0.2530	0.2248	0.2675	1633
ENCFF000XQU	HepG2	JUN	0.3839	0.3969	0.3909	0.3994	0.3134	0.3595	0.2993	0.3063	0.3151	0.3077	686
ENCFF000PKJ	HepG2	HNF4G	0.7197	0.7071	0.7106	0.7048	0.6247	0.7061	0.6101	0.6457	0.6878	0.6174	6755
ENCFF000XVK	HepG2	MAFK	0.7146	0.6844	0.7139	0.6833	0.5810	0.6960	0.5968	0.6048	0.5907	0.5877	4852
ENCFF000VUJ	GM12878	E2F4	0.8685	0.8708	0.8682	0.8714	0.8369	0.8667	0.8315	0.8322	0.8558	0.8239	1819
ENCFF000PYC	K562	CREB1	0.3980	0.3523	0.3995	0.3739	0.3343	0.3840	0.3428	0.3625	0.3658	0.3334	8736
ENCFF000XIX	HeLa-S3	NFYB	0.8279	0.8267	0.8280	0.8267	0.6813	0.8583	0.6594	0.6975	0.8102	0.6921	4102
ENCFF000XNI	HeLa-S3	NR2C2	0.5098	0.5118	0.5087	0.5102	0.4887	0.4994	0.4956	0.4900	0.5040	0.4842	1143
ENCFF000QKF	K562	YY1	0.7895	0.7743	0.7814	0.7738	0.7044	0.7393	0.7199	0.7222	0.7003	0.6963	4675
ENCFF000QKS	K562	ZBTB33	0.8231	0.7375	0.8349	0.7705	0.7127	0.7395	0.7147	0.7262	0.7376	0.7178	1610
ENCFF000XGV	HeLa-S3	MAFK	0.5755	0.5418	0.5528	0.5406	0.4582	0.5467	0.4779	0.4849	0.4374	0.4410	6569
ENCFF000YRJ	K562	IRF1	0.6274	0.5674	0.6185	0.5625	0.4453	0.4994	0.4110	0.4719	0.4381	0.4285	2594
ENCFF000OHN	GM12878	USF1	0.8250	0.8190	0.8036	0.8027	0.7429	0.8437	0.7307	0.7472	0.7660	0.7120	4867
ENCFF000XZV	HepG2	USF2	0.9327	0.9200	0.9338	0.9212	0.7826	0.8983	0.8027	0.8126	0.8568	0.7966	1814
ENCFF000XYA	HepG2	SREBF1	0.3150	0.3104	0.3144	0.3103	0.2750	0.3087	0.2731	0.2803	0.2643	0.2573	2082
ENCFF002EBR	GM12878	MAFF	0.5071	0.4560	0.4149	0.4033	0.2693	0.2844	0.2905	0.3738	0.2114	0.2679	1284
ENCFF000XDT	HeLa-S3	ELK1	0.7162	0.6429	0.6257	0.6242	0.4896	0.8148	0.6790	0.4977	0.7611	0.5822	36
ENCFF000XHO	HeLa-S3	JUND	0.2563	0.2528	0.2546	0.2519	0.2342	0.2563	0.2369	0.2347	0.2560	0.2311	5924
ENCFF000YLY	K562	CTCF	0.9345	0.9253	0.9356	0.9277	0.8609	0.9483	0.8871	0.9001	0.9472	0.8822	20932
ENCFF000PXH	K562	CEBPB	0.4180	0.3359	0.4040	0.3234	0.2589	0.3801	0.2552	0.3180	0.2643	0.2435	12658
ENCFF000BED	HepG2	CTCF	0.9548	0.9550	0.9550	0.9550	0.8496	0.9627	0.8709	0.8797	0.9625	0.8848	11053
ENCFF000XSK	HepG2	HSF1	0.4602	0.4502	0.4585	0.4471	0.3988	0.4558	0.4178	0.4381	0.3868	0.4089	1176
ENCFF000XMR	HeLa-S3	STAT3	0.4341	0.4240	0.4251	0.4242	0.3986	0.4268	0.3860	0.3748	0.3980	0.3638	2316
ENCFF000XVP	HepG2	NRF1	0.9722	0.9685	0.9718	0.9685	0.9419	0.9859	0.9603	0.9407	0.9630	0.9275	1052
ENCFF000PTQ	HepG2	ZEB1	0.5645	0.5321	0.5533	0.5414	0.5428	0.6481	0.5433	0.4868	0.5006	0.4797	1754
ENCFF000YJJ	K562	JUN	0.6680	0.6336	0.6630	0.6278	0.4900	0.5048	0.5096	0.5699	0.5116	0.5111	5102
ENCFF002EGD	K562	RUNX1	0.2869	0.2728	0.2756	0.2658	0.2344	0.2304	0.2394	0.2779	0.2110	0.2238	9142
ENCFF002EGO	K562	SP1	0.7219	0.6683	0.7326	0.6844	0.7928	0.8435	0.7831	0.7878	0.7983	0.7624	9072
ENCFF000PGI	HepG2	CEBPB	0.3996	0.3548	0.3479	0.3439	0.3146	0.4029	0.3091	0.3641	0.3308	0.3083	8722
ENCFF000XZK	HepG2	NR2C2	0.6085	0.6025	0.6079	0.6027	0.5553	0.6220	0.5610	0.5741	0.5797	0.5501	2676
ENCFF000YTB	K562	IRF1	0.0778	0.0807	0.0780	0.0810	0.0793	0.0684	0.0804	0.0810	0.0823	0.0843	6765
ENCFF000PXC	K562	CEBPB	0.3517	0.3464	0.3459	0.3406	0.3076	0.4404	0.3042	0.3291	0.3518	0.3060	3317
ENCFF000WBG	GM12878	NRF1	0.9603	0.9557	0.9585	0.9545	0.9256	0.9632	0.9203	0.9182	0.9551	0.9078	4455
ENCFF000YMR	K562	ELK1	0.7038	0.6231	0.7065	0.6285	0.6419	0.7337	0.7023	0.6949	0.6506	0.6605	3373
ENCFF000OHO	GM12878	YY1	0.6834	0.6388	0.6574	0.6476	0.5060	0.6278	0.5751	0.5694	0.6308	0.5128	11191
ENCFF000BAT	HeLa-S3	CTCF	0.9249	0.9241	0.9252	0.9243	0.8073	0.9521	0.8308	0.8393	0.9488	0.8410	16847
ENCFF000XPR	HepG2	CEBPB	0.3385	0.3055	0.3391	0.3055	0.2605	0.3161	0.2561	0.3017	0.2866	0.2572	10680
ENCFF000PYJ	K562	CTCF	0.9404	0.9370	0.9453	0.9470	0.8936	0.9537	0.8897	0.9069	0.9539	0.8955	18370
ENCFF000XPK	HeLa-S3	STAT1	0.5407	0.5324	0.5389	0.5334	0.4337	0.5373	0.4138	0.4368	0.5013	0.4178	5502
ENCFF000XYM	HepG2	SREBF2	0.5368	0.5339	0.5368	0.5339	0.4093	0.4925	0.5409	0.4155	0.5240	0.4226	35
ENCFF000XYB	HepG2	SREBF1	0.3688	0.3615	0.3677	0.3619	0.3111	0.3743	0.3041	0.3148	0.2968	0.2906	1035
ENCFF000NZA	GM12878	REST	0.8347	0.8341	0.8317	0.8314	0.7665	0.8331	0.8056	0.7736	0.7890	0.7732	4911
ENCFF000XRT	HepG2	HNF4A	0.7512	0.7292	0.7506	0.7289	0.6189	0.6090	0.6397	0.6697	0.6589	0.6167	7009
ENCFF000BEI	HepG2	CTCF	0.9250	0.9214	0.9253	0.9217	0.8700	0.9485	0.8549	0.8740	0.9480	0.8753	17373
ENCFF000PJX	HepG2	HNF4A	0.7521	0.7288	0.7252	0.7231	0.6178	0.6913	0.6469	0.6738	0.7122	0.6416	9950
ENCFF000ZBZ	K562	TBP	0.1623	0.1514	0.1671	0.1616	0.1301	0.1257	0.1087	0.1504	0.1251	0.1467	8893
ENCFF000XMQ	HeLa-S3	STAT3	0.4087	0.4016	0.4036	0.4012	0.3834	0.4197	0.3699	0.3744	0.3724	0.3609	4391
ENCFF000NVB	GM12878	EGR1	0.7608	0.7858	0.8593	0.8611	0.8246	0.8304	0.8496	0.8170	0.8512	0.8435	7868
ENCFF000QCC	K562	MAX	0.5288	0.4918	0.4581	0.4287	0.3071	0.4395	0.3093	0.3643	0.3158	0.2904	38789
ENCFF000YAR	endothelial cell of umbilical vein	GATA2	0.2943	0.2932	0.2946	0.2936	0.2379	0.3133	0.2366	0.2414	0.2922	0.2474	6434
ENCFF000YMO	K562	ELK1	0.9004	0.8931	0.8873	0.8931	0.4896	0.9588	0.8348	0.7714	0.5732	0.7880	8
ENCFF000YPR	K562	JUN	0.7158	0.6832	0.7125	0.6826	0.6487	0.6549	0.5991	0.6364	0.5197	0.5812	1443
ENCFF000XMT	HeLa-S3	TBP	0.1540	0.1501	0.1541	0.1520	0.1307	0.1472	0.1307	0.1403	0.1388	0.1313	9479
ENCFF000PQL	HepG2	SP2	0.8586	0.8520	0.8840	0.8739	0.8155	0.7851	0.8260	0.8126	0.8225	0.8020	431
ENCFF000XKU	HeLa-S3	RFX5	0.5172	0.5143	0.5147	0.5137	0.5008	0.5056	0.5186	0.5090	0.4882	0.4971	4383
ENCFF000PGX	HepG2	CREB1	0.2916	0.2585	0.2814	0.2688	0.2789	0.3249	0.2802	0.2908	0.2908	0.2649	18937
ENCFF000WEF	GM12878	SREBF2	0.2942	0.2901	0.2886	0.2839	0.2309	0.2523	0.2403	0.2561	0.2370	0.2356	755
ENCFF000XYV	HepG2	TCF7L2	0.6531	0.6260	0.6496	0.6244	0.5119	0.6378	0.4910	0.5157	0.5849	0.5090	725
ENCFF000YIB	K562	FOS	0.2171	0.2214	0.2180	0.2216	0.1628	0.1716	0.1701	0.1569	0.1964	0.1674	5020
ENCFF000QBZ	K562	MAX	0.4847	0.4544	0.4184	0.3962	0.3046	0.4148	0.3054	0.3629	0.3098	0.2904	25401
ENCFF000WDW	GM12878	SREBF1	0.2329	0.2377	0.2247	0.2283	0.1827	0.1805	0.1971	0.1973	0.1794	0.1898	2289
ENCFF000PEQ	HeLa-S3	REST	0.8070	0.8058	0.8067	0.8039	0.7533	0.8124	0.7779	0.7636	0.8006	0.7729	6251
ENCFF000QIU	K562	THAP1	0.5230	0.5386	0.5590	0.5594	0.5488	0.5582	0.5440	0.5246	0.5434	0.5273	9937
ENCFF000VXY	GM12878	MAX	0.4626	0.4671	0.4527	0.4605	0.3426	0.3713	0.3740	0.3990	0.3559	0.3355	3727
ENCFF000NXC	GM12878	MEF2A	0.3613	0.3272	0.3366	0.3285	0.2883	0.3233	0.2863	0.3210	0.2853	0.2701	6405
ENCFF000XXZ	HepG2	RFX5	0.6089	0.6024	0.6094	0.6037	0.5561	0.5925	0.6288	0.5580	0.5855	0.5548	1315
ENCFF002EHY	HeLa-S3	SREBF2	0.3154	0.3173	0.3009	0.3016	0.2497	0.2339	0.2367	0.2806	0.2333	0.2340	5549
ENCFF000RVI	endothelial cell of umbilical vein	CTCF	0.9502	0.9503	0.9506	0.9506	0.8882	0.9693	0.8768	0.9046	0.9690	0.9037	11045
ENCFF000ZDK	K562	USF2	0.8890	0.8702	0.8870	0.8688	0.7793	0.8443	0.8489	0.8092	0.7735	0.7952	2496
ENCFF000PJF	HepG2	GABPA	0.8433	0.8299	0.8486	0.8457	0.7557	0.7621	0.7874	0.7657	0.8020	0.7421	7735
ENCFF001HNT	HepG2	CTCF	0.9107	0.9068	0.9108	0.9069	0.8489	0.9391	0.8889	0.8739	0.9385	0.8715	26332
ENCFF000WFP	GM12878	TBP	0.1678	0.1568	0.1645	0.1581	0.1463	0.1464	0.1420	0.1487	0.1408	0.1453	5505
ENCFF000WFQ	GM12878	TBP	0.1674	0.1548	0.1710	0.1506	0.1400	0.1416	0.1320	0.1477	0.1344	0.1372	7783
ENCFF000YRH	K562	IRF1	0.5649	0.4722	0.5554	0.4755	0.3765	0.4131	0.3457	0.4150	0.3755	0.3644	6213
ENCFF002EAU	GM12878	HSF1	0.7785	0.7691	0.7695	0.7535	0.5515	0.6851	0.5807	0.6114	0.4518	0.5034	1047
ENCFF000YSS	K562	MAFF	0.7033	0.6493	0.7003	0.6430	0.5414	0.6705	0.5485	0.5849	0.5831	0.5416	4743
ENCFF000WGB	GM12878	USF2	0.7940	0.7860	0.7910	0.7822	0.6819	0.7586	0.6810	0.7096	0.7416	0.6766	5938
ENCFF000XZT	HepG2	USF2	0.9124	0.9052	0.9139	0.9062	0.7949	0.8909	0.7964	0.8164	0.8654	0.7987	2024
ENCFF000NYK	GM12878	REST	0.8308	0.8263	0.8215	0.8209	0.7575	0.8243	0.7780	0.7753	0.7936	0.7751	4015
ENCFF000ZDJ	K562	USF2	0.9293	0.9171	0.9274	0.9172	0.7987	0.8830	0.8835	0.8166	0.7926	0.8090	1177
ENCFF002ELB	GM12878	STAT1	0.1257	0.1309	0.1219	0.1256	0.1152	0.1166	0.1240	0.1202	0.1253	0.1214	4706
ENCFF000PIB	HepG2	FOXA1	0.5894	0.4631	0.4641	0.4543	0.3991	0.5688	0.3678	0.4800	0.4503	0.4029	13716
ENCFF000YAM	endothelial cell of umbilical vein	JUN	0.6625	0.6656	0.6655	0.6683	0.5949	0.7263	0.5571	0.5473	0.6565	0.5709	4640
ENCFF000WDK	GM12878	RFX5	0.5379	0.5450	0.5401	0.5460	0.5141	0.5311	0.5415	0.5213	0.5082	0.5086	3053
ENCFF000NVP	GM12878	ELF1	0.5729	0.5768	0.5970	0.5948	0.4749	0.5301	0.5050	0.5412	0.5491	0.4790	25884
ENCFF000OHH	GM12878	YY1	0.6537	0.6046	0.6253	0.6185	0.4794	0.5900	0.5470	0.5430	0.5981	0.4863	13415
ENCFF000YKL	K562	JUN	0.7159	0.6680	0.7162	0.6695	0.5590	0.6671	0.5685	0.6078	0.5523	0.5389	6647
ENCFF000VUU	GM12878	CTCF	0.9517	0.9490	0.9520	0.9471	0.8956	0.9620	0.9013	0.9087	0.9595	0.8889	15084
ENCFF000VZW	GM12878	RELA	0.7191	0.6861	0.7004	0.6709	0.5945	0.6431	0.6003	0.6271	0.6471	0.5947	5674
ENCFF000XDO	HeLa-S3	E2F4	0.9282	0.9266	0.9283	0.9265	0.8769	0.9004	0.8762	0.8703	0.8995	0.8574	1792
ENCFF000XML	HeLa-S3	TCF7L2	0.3483	0.3283	0.3489	0.3283	0.2549	0.2960	0.2669	0.2732	0.3207	0.2701	6349
ENCFF002EJE	K562	REST	0.6675	0.6624	0.6670	0.6613	0.6419	0.6614	0.6307	0.6442	0.6276	0.6296	14424
ENCFF000XJQ	HeLa-S3	NRF1	0.9654	0.9635	0.9638	0.9633	0.9290	0.9578	0.9120	0.9301	0.9490	0.9225	2222
ENCFF000QIY	K562	THAP1	0.5618	0.5592	0.5791	0.5716	0.5307	0.5561	0.5481	0.5430	0.5400	0.5326	5198
ENCFF002EEJ	K562	IRF2	0.5757	0.5276	0.5722	0.5272	0.4270	0.4830	0.4650	0.4854	0.4462	0.4538	4446
ENCFF000PHP	HepG2	ELF1	0.6871	0.6334	0.6646	0.6551	0.5617	0.6505	0.5888	0.6242	0.6440	0.5789	11555
ENCFF000YUE	K562	MAFK	0.6896	0.6220	0.6871	0.6229	0.5143	0.5773	0.5373	0.5601	0.5184	0.5241	4824
ENCFF000BRG	endothelial cell of umbilical vein	CTCF	0.9571	0.9571	0.9571	0.9571	0.8510	0.9645	0.8530	0.8809	0.9670	0.8752	11081
ENCFF000YIA	K562	FOS	0.2164	0.2185	0.2159	0.2176	0.1616	0.2006	0.1610	0.1670	0.1902	0.1584	3177
ENCFF000BWR	K562	CTCF	0.9372	0.9317	0.9374	0.9319	0.8104	0.9524	0.8277	0.8433	0.9505	0.8476	18992
ENCFF000WGS	GM12878	YY1	1.0000	1.0000	1.0000	1.0000	1.0000	1.0000	1.0000	1.0000	1.0000	1.0000	6
ENCFF000PQU	HepG2	SRF	0.5354	0.5031	0.4883	0.4856	0.4298	0.4957	0.4366	0.4740	0.4306	0.4266	4045
ENCFF000PIM	HepG2	FOXA1	0.6154	0.4919	0.4932	0.4837	0.4169	0.5758	0.3939	0.5038	0.4558	0.4391	15603
ENCFF000XCF	HeLa-S3	FOS	0.5415	0.5445	0.5413	0.5424	0.4560	0.6146	0.4222	0.4630	0.4933	0.4149	4258
ENCFF000YKM	K562	JUN	0.7167	0.6944	0.7152	0.6948	0.6099	0.7001	0.6170	0.6336	0.5649	0.5723	3418
ENCFF000ZEJ	K562	YY1	0.8525	0.8400	0.8523	0.8398	0.6920	0.7426	0.7689	0.7744	0.7216	0.7457	3100
ENCFF000PEK	HeLa-S3	GABPA	0.8088	0.8101	0.8478	0.8389	0.7342	0.8406	0.7761	0.7749	0.8319	0.7607	6981
ENCFF002EKN	GM12878	RELA	0.3982	0.4640	0.4025	0.4628	0.3577	0.3917	0.3567	0.4212	0.3557	0.3184	5282
ENCFF000XYD	HepG2	SREBF1	0.4628	0.4459	0.4673	0.4487	0.3530	0.4640	0.4349	0.3881	0.3405	0.3175	101
ENCFF000YSE	K562	JUND	0.3258	0.2847	0.3260	0.2846	0.2430	0.2719	0.2648	0.2871	0.2771	0.2600	15064
ENCFF000NYY	GM12878	REST	0.8197	0.8175	0.8150	0.8133	0.7664	0.8042	0.7829	0.7666	0.7624	0.7627	4999
ENCFF000VTI	GM12878	BRCA1	0.0938	0.0927	0.1421	0.1366	0.0571	0.0589	0.0619	0.0639	0.0703	0.0631	249
ENCFF000OFK	GM12878	SRF	0.3797	0.3810	0.3588	0.3580	0.3389	0.4158	0.3285	0.3444	0.2851	0.2877	4863
ENCFF000QHK	K562	SRF	0.4591	0.4334	0.4465	0.4151	0.3488	0.3803	0.3574	0.3839	0.3483	0.3376	2585
ENCFF000YIC	K562	CEBPB	0.4822	0.4499	0.4810	0.4487	0.3360	0.4337	0.3415	0.3991	0.3908	0.3510	13675
ENCFF000RTA	HeLa-S3	CTCF	0.9359	0.9352	0.9361	0.9355	0.9109	0.9552	0.9099	0.9205	0.9578	0.9141	17986
ENCFF002DPB	K562	NRF1	0.8295	0.7965	0.8305	0.8037	0.7867	0.9317	0.7968	0.8021	0.9032	0.8121	13853
ENCFF000PHY	HepG2	FOXA1	0.6069	0.4811	0.4738	0.4652	0.3808	0.5649	0.3848	0.4869	0.4515	0.4277	15452
ENCFF000XSM	HepG2	HNF4A	0.7418	0.7203	0.7416	0.7200	0.6451	0.6814	0.6496	0.6705	0.6911	0.6402	7446
ENCFF000PSY	HepG2	ZBTB33	0.8419	0.8128	0.8214	0.8112	0.7513	0.8226	0.7617	0.7757	0.7896	0.7473	2434
ENCFF000QGV	K562	SP1	0.7742	0.7292	0.8046	0.7731	0.7742	0.7825	0.7597	0.7659	0.7604	0.7483	4858
ENCFF000PYX	K562	E2F6	0.6605	0.6438	0.6828	0.6702	0.6563	0.6904	0.6581	0.6566	0.6754	0.6475	24557
ENCFF002DHL	GM12878	GABPA	0.7737	0.7658	0.7999	0.7955	0.7337	0.8076	0.7628	0.7437	0.8097	0.7358	7568
ENCFF002ECY	GM12878	CEBPB	0.3832	0.3839	0.3858	0.3892	0.3497	0.4035	0.3650	0.3765	0.3182	0.3338	967
ENCFF000XQM	HepG2	CEBPB	0.4265	0.3854	0.4253	0.3848	0.3253	0.3986	0.3286	0.3817	0.3734	0.3352	17204
ENCFF000XRO	HepG2	ESRRA	0.7220	0.6932	0.7213	0.6915	0.6418	0.6080	0.6496	0.6913	0.5432	0.6192	3267
ENCFF000YYF	K562	RFX5	0.5762	0.5836	0.5765	0.5823	0.5322	0.5845	0.5794	0.5397	0.5354	0.5292	584
ENCFF000YNL	K562	E2F6	0.6840	0.6729	0.6842	0.6730	0.6463	0.6924	0.6613	0.6619	0.6839	0.6519	11068
ENCFF000VXS	GM12878	MAFK	0.7975	0.7928	0.7935	0.7883	0.7179	0.8214	0.6890	0.6738	0.6245	0.6687	512
ENCFF002ELA	GM12878	STAT1	0.1430	0.1496	0.1382	0.1430	0.1100	0.1164	0.1175	0.1239	0.1218	0.1160	3804
ENCFF000XHY	HeLa-S3	MAX	0.4442	0.4360	0.4399	0.4357	0.3892	0.4018	0.3842	0.4157	0.3903	0.3619	8818
ENCFF000XYK	HepG2	SREBF1	0.5526	0.5531	0.5591	0.5531	0.3613	0.5393	0.4922	0.3797	0.4570	0.2930	56
ENCFF000RTC	HeLa-S3	CTCF	0.9387	0.9381	0.9389	0.9384	0.9071	0.9542	0.9071	0.9166	0.9561	0.9126	19646
ENCFF000NYN	GM12878	REST	0.7358	0.7241	0.7219	0.7195	0.7142	0.7117	0.7023	0.7344	0.6966	0.7081	4974
ENCFF000YBB	endothelial cell of umbilical vein	MAX	0.4887	0.4884	0.4857	0.4842	0.3904	0.4575	0.3980	0.4441	0.3922	0.3832	7437
ENCFF000PMK	HepG2	REST	0.9213	0.9168	0.9127	0.9117	0.8226	0.9351	0.8843	0.8145	0.8907	0.8410	1488
ENCFF000QKJ	K562	YY1	0.7773	0.7779	0.7731	0.7742	0.6283	0.6041	0.6699	0.6837	0.7506	0.6579	4292
ENCFF000YVR	K562	NFYA	0.8180	0.8147	0.8174	0.8148	0.7071	0.8762	0.7467	0.7032	0.7694	0.6968	2195
ENCFF000VZZ	GM12878	NFYB	0.8452	0.8437	0.8451	0.8435	0.6842	0.8399	0.6780	0.6958	0.8080	0.6861	4327
ENCFF000QCX	K562	REST	0.6843	0.6740	0.6883	0.6766	0.6529	0.6921	0.6619	0.6590	0.6667	0.6596	16824
ENCFF000YRQ	K562	IRF1	0.3990	0.3379	0.3838	0.3281	0.2632	0.2672	0.2368	0.2983	0.2527	0.2539	5629
ENCFF000XBN	HeLa-S3	CEBPB	0.3494	0.3281	0.3392	0.3272	0.2374	0.3211	0.2567	0.2882	0.2825	0.2452	14762
ENCFF000ZCA	K562	TBP	0.1543	0.1424	0.1589	0.1525	0.1235	0.1238	0.1047	0.1390	0.1228	0.1409	10160
ENCFF000XRV	HepG2	NR3C1	0.2280	0.2502	0.2388	0.2460	0.2023	0.1354	0.2573	0.2026	0.2362	0.2230	102
ENCFF000PHE	HepG2	CTCF	0.9506	0.9446	0.9518	0.9509	0.8940	0.9627	0.8945	0.9093	0.9599	0.8986	17046
ENCFF002EDA	GM12878	CEBPB	0.2282	0.2226	0.2254	0.2234	0.1769	0.2156	0.2125	0.2126	0.1798	0.1679	1323
ENCFF000NUB	GM12878	CEBPB	0.1910	0.1998	0.1915	0.2257	0.1931	0.2186	0.1613	0.2491	0.1154	0.1288	262
ENCFF000XUL	HepG2	MAFK	0.7494	0.7344	0.7487	0.7334	0.6080	0.7399	0.6095	0.6250	0.6908	0.6229	6470
ENCFF000YID	K562	CEBPB	0.4645	0.4325	0.4624	0.4309	0.3162	0.4141	0.3202	0.3781	0.3750	0.3253	10915
ENCFF000ZEK	K562	YY1	0.7925	0.7775	0.7925	0.7776	0.6132	0.7344	0.6849	0.6852	0.7274	0.6578	5224
ENCFF000YBA	endothelial cell of umbilical vein	MAX	0.5387	0.5387	0.5365	0.5345	0.4306	0.5135	0.4213	0.4872	0.4051	0.4012	9764
ENCFF002EJC	K562	REST	0.6403	0.6282	0.6387	0.6274	0.6150	0.6435	0.6077	0.6193	0.6074	0.6060	21358
ENCFF000YIP	K562	JUN	0.5940	0.5532	0.5849	0.5371	0.4739	0.4958	0.4352	0.5140	0.3949	0.4160	4129
ENCFF000NXE	GM12878	MEF2C	0.2533	0.2475	0.2402	0.2413	0.1659	0.1369	0.1834	0.2285	0.1453	0.1627	2263
ENCFF000XHD	HeLa-S3	MAX	0.3699	0.3609	0.3638	0.3585	0.2883	0.2522	0.3065	0.3431	0.3052	0.2898	15365
ENCFF002EEP	K562	SREBF1	0.2959	0.3121	0.2910	0.3015	0.2393	0.2319	0.2773	0.2625	0.2512	0.2598	4177
ENCFF000OFM	GM12878	SRF	0.5003	0.4998	0.4876	0.4872	0.4313	0.4907	0.4198	0.4339	0.3671	0.3688	1685
ENCFF000XVR	HepG2	NRF1	0.9921	0.9822	0.9912	0.9824	0.9430	0.9938	0.9607	0.9524	0.9054	0.9027	336
ENCFF002EJH	K562	REST	0.6680	0.6612	0.6673	0.6601	0.6421	0.6644	0.6289	0.6445	0.6274	0.6297	14331
ENCFF000PHM	HepG2	ELF1	0.6858	0.6317	0.6620	0.6561	0.5695	0.6490	0.5966	0.6231	0.6412	0.5851	10672
ENCFF000QAV	K562	GABPA	0.7947	0.7583	0.8317	0.8002	0.6806	0.8330	0.7465	0.7413	0.8353	0.7371	9799
ENCFF000ROX	GM12878	CTCF	0.9495	0.9468	0.9498	0.9470	0.8719	0.9600	0.8875	0.9135	0.9602	0.9014	16891
ENCFF000XDR	HeLa-S3	ELK1	0.6252	0.6042	0.6206	0.6145	0.6601	0.6778	0.7086	0.6698	0.7008	0.6672	5419
ENCFF000XZI	HepG2	TBP	0.1690	0.1437	0.1707	0.1503	0.1309	0.1379	0.1298	0.1384	0.1221	0.1415	8199
ENCFF000XCG	HeLa-S3	FOS	0.6233	0.6227	0.6215	0.6221	0.5683	0.7234	0.5264	0.5584	0.5720	0.5078	2172
ENCFF000QCI	K562	MEF2A	0.4601	0.4211	0.4554	0.4243	0.3839	0.4270	0.3768	0.4105	0.3698	0.3587	3439
ENCFF000YVU	K562	NRF1	0.9595	0.9540	0.9587	0.9533	0.9077	0.9624	0.8994	0.9108	0.9403	0.9026	2980
ENCFF002EGC	K562	SP1	0.8672	0.8307	0.8574	0.8302	0.7933	0.8937	0.7946	0.8159	0.8524	0.7934	7683
ENCFF001HSL	endothelial cell of umbilical vein	CTCF	0.9419	0.9420	0.9422	0.9423	0.8570	0.9592	0.8974	0.8889	0.9590	0.8863	17833
ENCFF000XDP	HeLa-S3	E2F4	0.8909	0.8883	0.8911	0.8880	0.8308	0.8661	0.8295	0.8279	0.8795	0.8262	2820
ENCFF000XPL	HepG2	BRCA1	0.0830	0.0758	0.0928	0.0842	0.0542	0.0591	0.0570	0.0635	0.0597	0.0644	409
ENCFF000XDX	HeLa-S3	E2F6	0.6831	0.6825	0.6821	0.6827	0.6488	0.5870	0.6636	0.6622	0.6773	0.6567	6171
ENCFF001HHX	GM12878	CTCF	0.9576	0.9576	0.9577	0.9577	0.8665	0.9627	0.8812	0.9012	0.9631	0.8931	11567
ENCFF002DOY	K562	ESRRA	0.6835	0.6279	0.6663	0.6211	0.5603	0.6433	0.5502	0.6078	0.5284	0.5355	12152
ENCFF002DHM	GM12878	GABPA	0.8167	0.8060	0.8316	0.8264	0.7395	0.8392	0.7612	0.7342	0.8435	0.7271	6233
ENCFF000BWM	K562	CTCF	0.9459	0.9423	0.9461	0.9424	0.8334	0.9554	0.8379	0.8609	0.9523	0.8599	16810
ENCFF000YJL	K562	JUN	0.6667	0.5588	0.6599	0.5570	0.4191	0.4260	0.4626	0.5563	0.4448	0.4539	9895
ENCFF000YTF	K562	MAX	0.4817	0.4338	0.4770	0.4314	0.2863	0.2956	0.3239	0.3752	0.3232	0.3074	19202
ENCFF000NVC	GM12878	EGR1	0.9288	0.9231	0.9454	0.9432	0.9288	0.9220	0.9158	0.9308	0.9246	0.9153	11036
ENCFF000VZN	GM12878	RELA	0.7644	0.7644	0.7633	0.7638	0.6452	0.7182	0.6543	0.6581	0.7392	0.6362	700
ENCFF002EFZ	K562	NRF1	0.8274	0.7904	0.8294	0.7986	0.7744	0.9149	0.7900	0.7895	0.8930	0.8006	12427
ENCFF000XCU	HeLa-S3	JUN	0.7312	0.7313	0.7315	0.7308	0.6373	0.7251	0.5867	0.6178	0.6615	0.6021	3920
ENCFF000XTZ	HepG2	MAFF	0.7705	0.7537	0.7684	0.7517	0.6310	0.7893	0.6371	0.6504	0.7122	0.6365	6057
ENCFF001HNP	HeLa-S3	CTCF	0.9361	0.9356	0.9363	0.9358	0.8719	0.9575	0.9068	0.8969	0.9581	0.8913	18100
ENCFF000QKI	K562	YY1	0.6222	0.5652	0.5913	0.5469	0.4590	0.6306	0.4912	0.5045	0.5123	0.4419	23352
ENCFF000ZAE	K562	STAT1	0.6680	0.6787	0.6608	0.6688	0.4158	0.5383	0.6461	0.4283	0.6195	0.5716	37
ENCFF000ZBF	K562	STAT1	0.7074	0.6713	0.7073	0.6690	0.6070	0.6553	0.6179	0.5953	0.5794	0.5760	1137
ENCFF002EDF	HeLa-S3	MAFF	0.7733	0.7614	0.7613	0.7545	0.5817	0.6931	0.6060	0.6494	0.5637	0.5976	3203
ENCFF002EKQ	GM12878	RELA	0.6400	0.6335	0.6304	0.6213	0.4926	0.5239	0.5254	0.5713	0.4945	0.4680	6920
ENCFF000XRU	HepG2	NR3C1	0.1659	0.1787	0.1731	0.1767	0.1567	0.1294	0.1815	0.1727	0.1731	0.1706	471
ENCFF000NVF	GM12878	EGR1	0.9290	0.9191	0.9501	0.9453	0.9296	0.9554	0.9244	0.9300	0.9347	0.9158	15346
ENCFF000XKT	HeLa-S3	RFX5	0.5049	0.5045	0.5029	0.5036	0.4804	0.5088	0.4944	0.4956	0.4820	0.4829	10468
ENCFF000VZT	GM12878	NFYA	0.9063	0.9025	0.9050	0.9014	0.7254	0.8524	0.8565	0.7530	0.8562	0.7777	193
ENCFF000XUA	HepG2	MAFF	0.7645	0.7386	0.7632	0.7375	0.5821	0.7334	0.6063	0.6242	0.6340	0.5934	6479
ENCFF000YPP	K562	JUN	0.7298	0.7084	0.7257	0.7090	0.6124	0.7053	0.5746	0.6247	0.6199	0.5763	1382
ENCFF000XYS	HepG2	SREBF2	0.5217	0.5146	0.5217	0.5146	0.4160	0.5311	0.5250	0.4507	0.5503	0.4245	35
ENCFF000ZAQ	K562	STAT1	0.6430	0.5902	0.6452	0.5875	0.5333	0.5744	0.5532	0.5453	0.5137	0.5156	1292
ENCFF000PZV	K562	ELF1	0.6281	0.6145	0.6331	0.6240	0.5407	0.6559	0.5660	0.5715	0.6264	0.5473	11439
ENCFF000PKH	HepG2	HNF4G	0.6793	0.6531	0.6559	0.6450	0.5477	0.5948	0.5668	0.6010	0.6014	0.5542	14087
ENCFF000VXC	GM12878	JUND	0.2460	0.2522	0.2466	0.2501	0.2288	0.2419	0.2486	0.2380	0.2385	0.2475	3278
ENCFF000WAB	GM12878	NFYB	0.8675	0.8543	0.8675	0.8543	0.6106	0.8180	0.6499	0.7066	0.8040	0.6629	8620
ENCFF000YHZ	K562	FOS	0.1826	0.1843	0.1827	0.1844	0.1309	0.1458	0.1420	0.1341	0.1652	0.1377	3796
ENCFF002DOX	K562	ESRRA	0.6563	0.5837	0.6458	0.5819	0.4983	0.5400	0.4906	0.5603	0.4782	0.4711	15356
ENCFF002DUB	K562	ESRRA	0.6905	0.6283	0.6733	0.6215	0.5587	0.6392	0.5463	0.6092	0.5330	0.5361	12093
ENCFF000VTH	GM12878	FOS	0.0689	0.0689	0.0689	0.0689	0.0772	0.0766	0.0707	0.0787	0.0656	0.0790	1115
ENCFF000PIJ	HepG2	FOXA1	0.6018	0.4681	0.4728	0.4578	0.3889	0.5606	0.3684	0.4724	0.4544	0.3983	17254
ENCFF000PJC	HepG2	GABPA	0.8480	0.8501	0.8608	0.8601	0.7707	0.8126	0.7967	0.7769	0.8270	0.7560	7199
ENCFF001HNU	HepG2	CTCF	0.9527	0.9484	0.9528	0.9486	0.8954	0.9573	0.9049	0.9178	0.9590	0.9082	16322
ENCFF000PMV	HepG2	REST	0.7026	0.6988	0.7009	0.6985	0.6584	0.6873	0.6638	0.6770	0.6651	0.6630	11349
ENCFF000YIR	K562	JUN	0.6185	0.5808	0.6114	0.5662	0.4892	0.5071	0.4503	0.5392	0.4130	0.4337	3917
ENCFF000PSE	HepG2	YY1	0.6196	0.5272	0.5450	0.5311	0.4346	0.5467	0.4939	0.5128	0.5552	0.4567	15800
ENCFF000QBC	K562	GATA2	0.4721	0.4829	0.4645	0.4817	0.4234	0.3991	0.4215	0.4401	0.4445	0.4246	3640
ENCFF002EGE	K562	RUNX1	0.2932	0.2852	0.2793	0.2701	0.2321	0.2408	0.2344	0.2753	0.2137	0.2343	6350
ENCFF000YVV	K562	NFYB	0.9255	0.9226	0.9238	0.9207	0.7681	0.9490	0.7752	0.7877	0.9076	0.7893	6570
ENCFF000XUH	HepG2	MAX	0.5183	0.5282	0.5151	0.5227	0.3827	0.3573	0.4305	0.4295	0.3945	0.3913	2204
ENCFF002EFV	K562	ESRRA	0.6546	0.5863	0.6448	0.5843	0.4976	0.5475	0.4901	0.5587	0.4776	0.4713	15256
ENCFF001HNI	HeLa-S3	CTCF	0.9568	0.9563	0.9570	0.9565	0.8735	0.9623	0.8846	0.9049	0.9641	0.8995	12547
ENCFF000QJR	K562	USF1	0.7922	0.7649	0.7652	0.7406	0.6443	0.7839	0.6429	0.6975	0.7092	0.6416	15575
ENCFF001HTO	K562	CTCF	0.9364	0.9344	0.9366	0.9346	0.8517	0.9546	0.8948	0.8848	0.9529	0.8789	20638
ENCFF000YAE	endothelial cell of umbilical vein	FOS	0.7233	0.7178	0.7239	0.7182	0.6221	0.7811	0.5922	0.5959	0.7838	0.6175	7058
ENCFF000YSQ	K562	MAFF	0.7063	0.6633	0.6769	0.6228	0.4941	0.6336	0.4892	0.5458	0.4901	0.4920	3399
ENCFF000PSD	HepG2	YY1	0.7054	0.6541	0.6753	0.6688	0.5516	0.6918	0.5962	0.6123	0.6538	0.5764	9121
ENCFF002EGB	K562	NRF1	0.8536	0.8191	0.8557	0.8260	0.7943	0.9286	0.7993	0.8079	0.9067	0.8162	10550
ENCFF000QJP	K562	USF1	0.8482	0.8351	0.8269	0.8145	0.6996	0.8618	0.6970	0.7534	0.8140	0.7195	6371
ENCFF002ELE	GM12878	STAT1	0.1184	0.1240	0.1195	0.1238	0.1102	0.1106	0.1239	0.1294	0.1239	0.1179	4577
ENCFF000QCH	K562	MEF2A	0.6023	0.5362	0.5992	0.5396	0.4833	0.5543	0.4742	0.5009	0.4846	0.4610	2569
ENCFF000PGZ	HepG2	CREB1	0.3503	0.3082	0.3394	0.3237	0.3175	0.3655	0.3108	0.3229	0.3187	0.2969	14055
ENCFF000ZCP	K562	NR2C2	0.5206	0.5199	0.5206	0.5193	0.4866	0.5496	0.5147	0.4940	0.4522	0.4944	378
