## SupplementaryData.zip for "AIControl: Replacing matched control experiments with machine learning improves ChIP-seq peak identification": SupplementaryData6.csv

FASTQ-ID	SPP-ENCODE-ID
ENCFF000PZY	ENCFF940ZYR
ENCFF000PZP	ENCFF913QDG
ENCFF000PZV	ENCFF373RYW
ENCFF000PZK	ENCFF178PTI
ENCFF000YUU	ENCFF295THQ
ENCFF002DUE	ENCFF203LQZ
ENCFF002EFZ	ENCFF552SBR
ENCFF002EFV	ENCFF936WPW
ENCFF000YVA	ENCFF739OEE
ENCFF000YVB	ENCFF739OEE
ENCFF000YVR	ENCFF910MGU
ENCFF000YVV	ENCFF753UAY
ENCFF002EGO	ENCFF442GMI
ENCFF002EIZ	ENCFF465GUK
ENCFF000YMO	ENCFF382JSK
ENCFF000YMI	ENCFF743VSN
ENCFF000YMU	ENCFF501SRH
ENCFF000YMW	ENCFF966QRE
ENCFF000YMR	ENCFF527ABX
ENCFF000QIY	ENCFF950RJP
ENCFF000QIU	ENCFF510COO
ENCFF000QBZ	ENCFF335ASE
ENCFF000YRO	ENCFF031DNM
ENCFF000YRH	ENCFF816CMK
ENCFF000YRJ	ENCFF928TBI
ENCFF000YRQ	ENCFF642JPJ
ENCFF000YRS	ENCFF023PTJ
ENCFF001HTO	ENCFF248VAH
ENCFF001HTP	ENCFF016NHU
ENCFF000ZDC	ENCFF159OAW
ENCFF000ZDK	ENCFF420KJG
ENCFF000ZDJ	ENCFF891RTU
ENCFF002EEP	ENCFF640KEE
ENCFF002EEC	ENCFF785QCU
ENCFF002EEJ	ENCFF344HRG
ENCFF002EEL	ENCFF263ZGK
ENCFF000YIP	ENCFF041PDN
ENCFF000YIR	ENCFF726RDS
ENCFF000YIC	ENCFF055JYQ
ENCFF000YUE	ENCFF443MTV
ENCFF000YUC	ENCFF525DOE
ENCFF000YUV	ENCFF295THQ
ENCFF000YSC	ENCFF416NHC
ENCFF000YLY	ENCFF973WXW
ENCFF000YLW	ENCFF694KDC
ENCFF002DUB	ENCFF833IMP
ENCFF000QAQ	ENCFF507LZF
ENCFF000PXC	ENCFF258YCI
ENCFF000QAV	ENCFF210BNW
ENCFF000PXH	ENCFF220UJA
ENCFF000QAL	ENCFF267ADF
ENCFF000QAN	ENCFF207LLP
ENCFF000ZAR	ENCFF423LHI
ENCFF000ZAQ	ENCFF168GOT
ENCFF002EFX	ENCFF387LCD
ENCFF000ZBZ	ENCFF307DMW
ENCFF000ZEX	ENCFF592UVR
ENCFF000ZEY	ENCFF609SJE
ENCFF000YOW	ENCFF904TMD
ENCFF000YOY	ENCFF920DKX
ENCFF000ZEJ	ENCFF798NNI
ENCFF000ZEK	ENCFF256EZU
ENCFF000YTB	ENCFF938AOL
ENCFF000YTF	ENCFF904QUW
ENCFF000YTH	ENCFF825YKX
ENCFF000QKF	ENCFF541WVG
ENCFF000QKK	ENCFF381ZVE
ENCFF000QKJ	ENCFF100YJH
ENCFF000QKI	ENCFF908XHK
ENCFF002EJE	ENCFF221OAM
ENCFF000YYF	ENCFF987EZQ
ENCFF002EJC	ENCFF465GUK
ENCFF002DPD	ENCFF108OPZ
ENCFF002DPF	ENCFF552SBR
ENCFF002DPA	ENCFF387LCD
ENCFF002DPB	ENCFF203LQZ
ENCFF002DPL	ENCFF482RLB
ENCFF002DPH	ENCFF172NAU
ENCFF002DPP	ENCFF442GMI
ENCFF000BWM	ENCFF044KHD
ENCFF000BWR	ENCFF712ETC
ENCFF002DOX	ENCFF936WPW
ENCFF002DOZ	ENCFF370QHV
ENCFF000PYD	ENCFF822CTO
ENCFF000YYD	ENCFF028BEG
ENCFF000YYI	ENCFF987EZQ
ENCFF000PYJ	ENCFF667VJC
ENCFF000PYX	ENCFF600KSR
ENCFF002DOY	ENCFF833IMP
ENCFF000PYZ	ENCFF387JQM
ENCFF000YPR	ENCFF618VRU
ENCFF000YPP	ENCFF546PAM
ENCFF000YPN	ENCFF144QMS
ENCFF000YPL	ENCFF563FUW
ENCFF000YPJ	ENCFF998GXA
ENCFF000YPI	ENCFF735OGT
ENCFF000YPD	ENCFF280ZZP
ENCFF000YPB	ENCFF930BTW
ENCFF000YNL	ENCFF392DVF
ENCFF000YNY	ENCFF510BVA
ENCFF000YNZ	ENCFF829VOR
ENCFF000YID	ENCFF174YEH
ENCFF002EGE	ENCFF370QHV
ENCFF002EGD	ENCFF172NAU
ENCFF002EGC	ENCFF482RLB
ENCFF002EGB	ENCFF108OPZ
ENCFF000QCX	ENCFF082DAI
ENCFF000QCW	ENCFF755HSD
ENCFF000QCI	ENCFF184QHH
ENCFF000QCH	ENCFF894NFM
ENCFF000QCC	ENCFF619NIZ
ENCFF000YSE	ENCFF587YQM
ENCFF000QJP	ENCFF857POG
ENCFF000QJR	ENCFF419ANM
ENCFF000YSL	ENCFF559DAP
ENCFF000YSV	ENCFF428TZB
ENCFF000YSS	ENCFF700ZVY
ENCFF000YSQ	ENCFF283WGH
ENCFF000ZCA	ENCFF877AND
ENCFF000ZCP	ENCFF138LHR
ENCFF002EJH	ENCFF221OAM
ENCFF000YJL	ENCFF893YYD
ENCFF000YJJ	ENCFF543MHK
ENCFF000WGS	ENCFF529ADX
ENCFF000WGB	ENCFF574JPD
ENCFF000WGC	ENCFF524IZA
ENCFF000NYY	ENCFF080WIZ
ENCFF000NZA	ENCFF430KUN
ENCFF000OHH	ENCFF666IGK
ENCFF000OHO	ENCFF140ADI
ENCFF000VUY	ENCFF897QWE
ENCFF000VVA	ENCFF317BNJ
ENCFF000PMU	ENCFF569YRX
ENCFF000PMV	ENCFF692HFF
ENCFF000PHM	ENCFF315YYL
ENCFF000PHP	ENCFF047ASF
ENCFF000YAA	ENCFF854VZK
ENCFF000YAE	ENCFF679RTG
ENCFF000VXA	ENCFF187LTW
ENCFF000VXC	ENCFF357LJN
ENCFF000PST	ENCFF556VWG
ENCFF000PSY	ENCFF330HXJ
ENCFF001HHX	ENCFF412MBV
ENCFF001HIA	ENCFF507TTK
ENCFF000XTQ	ENCFF190IVH
ENCFF000XTR	ENCFF880ETD
ENCFF000OFK	ENCFF325QYD
ENCFF000OFM	ENCFF143LWQ
ENCFF000PHY	ENCFF249LIC
ENCFF000PIB	ENCFF465GHM
ENCFF000NYK	ENCFF260LSE
ENCFF000NYN	ENCFF758EWS
ENCFF000VUJ	ENCFF375BHX
ENCFF000VUL	ENCFF852HEH
ENCFF000NVB	ENCFF287JUG
ENCFF000NXE	ENCFF186CJG
ENCFF000NXJ	ENCFF720VWD
ENCFF001HNI	ENCFF155DHA
ENCFF001HNP	ENCFF600JCP
ENCFF000OFJ	ENCFF153EEZ
ENCFF000OFL	ENCFF674UHS
ENCFF002ECY	ENCFF340NHS
ENCFF002EDA	ENCFF899LRY
ENCFF000PEH	ENCFF041DNK
ENCFF000PEK	ENCFF936TMP
ENCFF000PJC	ENCFF694LYF
ENCFF000PJF	ENCFF305DJN
ENCFF000VVG	ENCFF884PSQ
ENCFF000WFR	ENCFF589LYY
ENCFF000WFZ	ENCFF150BGK
ENCFF000XGV	ENCFF982XOA
ENCFF000XGX	ENCFF254FTP
ENCFF002DHL	ENCFF592GAR
ENCFF002DHM	ENCFF775LYL
ENCFF002DOU	ENCFF406OAQ
ENCFF002EHY	ENCFF406OAQ
ENCFF002EHZ	ENCFF851YCT
ENCFF002EIE	ENCFF851YCT
ENCFF000PSD	ENCFF955YEZ
ENCFF000PSE	ENCFF947EVC
ENCFF000VZT	ENCFF091YJN
ENCFF000PEM	ENCFF228MRQ
ENCFF000PEQ	ENCFF553EXE
ENCFF000XVP	ENCFF124WQS
ENCFF000XVR	ENCFF138MUF
ENCFF002EKI	ENCFF166TCT
ENCFF002EKJ	ENCFF550DRQ
ENCFF002EKM	ENCFF166TCT
ENCFF002EKT	ENCFF550DRQ
ENCFF000VTI	ENCFF053BPC
ENCFF000PGG	ENCFF557BWM
ENCFF000PGI	ENCFF461ZHK
ENCFF000PMK	ENCFF322BAY
ENCFF000PMN	ENCFF873CMX
ENCFF000VUU	ENCFF529YRA
ENCFF000VUW	ENCFF117WKK
ENCFF000VZZ	ENCFF647COW
ENCFF000WAB	ENCFF886QMO
ENCFF000VXY	ENCFF360IMJ
ENCFF000VYA	ENCFF652HWZ
ENCFF000PJT	ENCFF489GZO
ENCFF000PJX	ENCFF171FLI
ENCFF000XTZ	ENCFF163JVC
ENCFF000XUA	ENCFF735OJR
ENCFF000XZI	ENCFF223MDO
ENCFF000XZL	ENCFF627MGO
ENCFF002EDF	ENCFF928RGF
ENCFF002EDH	ENCFF432JOE
ENCFF000XUU	ENCFF629FTW
ENCFF000XVK	ENCFF015GTP
ENCFF000XQM	ENCFF430JQO
ENCFF000XQN	ENCFF433HFC
ENCFF000WAZ	ENCFF787JPP
ENCFF000WBG	ENCFF930PRH
ENCFF000XUK	ENCFF359VOP
ENCFF000XUL	ENCFF883KWQ
ENCFF002EAM	ENCFF834YTO
ENCFF002EAU	ENCFF187CPH
ENCFF000BED	ENCFF751MAY
ENCFF000BEI	ENCFF047HLA
ENCFF000XMS	ENCFF274GUO
ENCFF000XMT	ENCFF944ZYO
ENCFF000BAS	ENCFF862FGB
ENCFF000BAT	ENCFF331BAX
ENCFF000WDK	ENCFF327IRT
ENCFF000WDO	ENCFF645NWZ
ENCFF000BQY	ENCFF536OTV
ENCFF000BRD	ENCFF536OTV
ENCFF000BRG	ENCFF536OTV
ENCFF000WFP	ENCFF348ICN
ENCFF000WFQ	ENCFF285WOP
ENCFF000ARP	ENCFF445FMQ
ENCFF000ARV	ENCFF061OYK
ENCFF000XPL	ENCFF025YGD
ENCFF000XPS	ENCFF383UGF
ENCFF002EKZ	ENCFF074VVE
ENCFF002ELA	ENCFF074VVE
ENCFF002ELB	ENCFF916EPS
ENCFF002ELE	ENCFF916EPS
ENCFF000OHD	ENCFF274NLK
ENCFF000OHN	ENCFF277JBW
ENCFF000XUF	ENCFF699DHK
ENCFF000XUH	ENCFF220PLV
ENCFF000VVP	ENCFF898GZO
ENCFF000VVQ	ENCFF109XYU
ENCFF000PHE	ENCFF018FYT
ENCFF000PHG	ENCFF467MCE
ENCFF000PIJ	ENCFF713IOU
ENCFF000PIM	ENCFF687AWV
ENCFF000PKH	ENCFF269KTQ
ENCFF000PKJ	ENCFF022SNV
ENCFF000VXQ	ENCFF647VGC
ENCFF000VXS	ENCFF366QIF
ENCFF000XXX	ENCFF925FLA
ENCFF000XXZ	ENCFF871SCU
ENCFF000YAR	ENCFF694HYO
ENCFF000YAT	ENCFF813LKS
ENCFF000NXA	ENCFF792NPH
ENCFF000NXC	ENCFF385QJP
